# Divergent signaling profiles in mTOR gain-of-function Smith-Kingsmore syndrome (SKS) and TSC2 deficiency

**DOI:** 10.64898/2026.05.09.724025

**Authors:** Curtis R. Carlson, Yang Shen, Hongzhi He, Erwin K. Gudenschwager, Chunyan Hou, Junfeng Ma, Joanna C. Chiu, Andrew C. Liu

## Abstract

Smith-Kingsmore syndrome (SKS) is a rare neurodevelopmental disorder caused by gain-of-function mutations in *MTOR*, yet whether these mutations phenocopy *TSC2* loss or establish a distinct signaling state remains unclear. Using quantitative proteomics, phosphoproteomics, and transcriptomics in isogenic cell models of SKS (*MTOR^Δ4aa^*), *TSC2* loss (*TSC2*^−/–^), and wild-type controls under glucose depletion and refeeding, we find that *MTOR^Δ4aa^* and *TSC2*^−/–^ cells occupy fundamentally distinct regulatory states. *TSC2*^−/–^ cells exhibit broad anabolic remodeling and a transcriptional program dominated by NF-κB- and STAT-driven inflammatory responses. *MTOR^Δ4aa^* cells instead display enrichment of nuclear and RNA processing programs, E2F/MYC-driven transcription, and a constrained proteomic dynamic range across nutrient states. Phosphoproteomic analysis of *MTOR^Δ4aa^* reveals rerouting of nutrient-responsive signaling toward MAPK/ERK- and Ca^2+^/CaMK-dependent pathways with limited canonical mTORC1/S6K1 engagement. These findings establish SKS as a signaling rewiring disorder distinct from classical mTORC1 hyperactivation, with implications for therapeutic targeting.
