## Supplementary material for "Divergent signaling profiles in mTOR gain-of-function Smith-Kingsmore syndrome (SKS) and TSC2 deficiency": Table S5

### Sheet: TSC_vs_WT_depleted
geneSet	description	link	enrichmentScore	normalizedEnrichmentScore	pValue	FDR	size	plotPath	leadingEdgeNum	leadingEdgeId	userId
178	Respiratory chain complex I (holoenzyme), mitochondrial	https://mips.helmholtz-muenchen.de/corum/#	0.887956	2.90767	0	0	34	./Project_wg_result1737596289_GSEA/178.png	28	55967;4723;4731;4715;126328;4701;4724;4720;4705;4702;51079;4719;4713;4704;4711;4725;374291;4729;4695;4697;4728;4718;4698;4722;4696;4700;4709;4716	NDUFA10;NDUFA11;NDUFA12;NDUFA13;NDUFA2;NDUFA3;NDUFA4;NDUFA5;NDUFA6;NDUFA7;NDUFA8;NDUFA9;NDUFB10;NDUFB3;NDUFB5;NDUFB7;NDUFB9;NDUFC2;NDUFS1;NDUFS2;NDUFS3;NDUFS4;NDUFS5;NDUFS7;NDUFS8;NDUFV1;NDUFV2;NDUFV3
2920	Respiratory chain complex I (lambda subunit), mitochondrial	https://mips.helmholtz-muenchen.de/corum/#	0.943062	2.57293	0	0	16	./Project_wg_result1737596289_GSEA/2920.png	15	55967;4723;4731;126328;4701;4724;4720;51079;4719;374291;4729;4695;4728;4698;4722	NDUFA11;NDUFA12;NDUFA13;NDUFA2;NDUFA5;NDUFA7;NDUFS1;NDUFS2;NDUFS3;NDUFS4;NDUFS7;NDUFS8;NDUFV1;NDUFV2;NDUFV3
320	55S ribosome, mitochondrial	https://mips.helmholtz-muenchen.de/corum/#	0.634685	2.40736	0	0	72	./Project_wg_result1737596289_GSEA/320.png	51	51264;57129;6150;65005;51642;51073;29074;114294;28998;9801;64949;84545;79590;740;64951;56945;64981;65080;84311;219927;54148;64928;64969;64960;51069;63875;54534;116541;124995;65003;54460;51023;10884;51253;29088;23107;51650;63931;64976;55168;7818;116540;65008;26589;64978;64975;51081;64965;64983;128308;10573	DAP3;LACTB;MRPL1;MRPL10;MRPL11;MRPL13;MRPL14;MRPL15;MRPL17;MRPL18;MRPL19;MRPL2;MRPL21;MRPL23;MRPL24;MRPL27;MRPL28;MRPL32;MRPL34;MRPL37;MRPL38;MRPL39;MRPL4;MRPL40;MRPL41;MRPL43;MRPL44;MRPL45;MRPL46;MRPL47;MRPL48;MRPL49;MRPL50;MRPL53;MRPL54;MRPL55;MRPL9;MRPS14;MRPS15;MRPS18A;MRPS18C;MRPS21;MRPS22;MRPS24;MRPS26;MRPS27;MRPS30;MRPS33;MRPS5;MRPS7;MRPS9
324	39S ribosomal subunit, mitochondrial	https://mips.helmholtz-muenchen.de/corum/#	0.668917	2.31758	0	0	45	./Project_wg_result1737596289_GSEA/324.png	28	51264;57129;6150;65005;51642;51073;29074;114294;28998;9801;84545;79590;740;64981;65080;84311;219927;54148;64928;51069;63875;54534;116541;124995;65003;51253;29088;64976	LACTB;MRPL10;MRPL11;MRPL13;MRPL14;MRPL15;MRPL17;MRPL18;MRPL19;MRPL2;MRPL21;MRPL23;MRPL24;MRPL27;MRPL34;MRPL37;MRPL39;MRPL4;MRPL40;MRPL43;MRPL44;MRPL45;MRPL47;MRPL48;MRPL49;MRPL50;MRPL54;MRPL9
2904	Respiratory chain complex I (intermediate VII/650kD), mitochondrial	https://mips.helmholtz-muenchen.de/corum/#	0.969029	2.24648	0	0	9	./Project_wg_result1737596289_GSEA/2904.png	9	4724;4720;4704;4725;374291;4729;4695;4722;4700	NDUFA2;NDUFA6;NDUFA9;NDUFS2;NDUFS3;NDUFS4;NDUFS5;NDUFS7;NDUFV2
2905	Respiratory chain complex I (intermediate), mitochondrial	https://mips.helmholtz-muenchen.de/corum/#	0.914452	2.24207	0	0	10	./Project_wg_result1737596289_GSEA/2905.png	9	4724;4720;4704;4725;374291;4729;4695;4722;4700	NDUFA2;NDUFA6;NDUFA9;NDUFS2;NDUFS3;NDUFS4;NDUFS5;NDUFS7;NDUFV2
308	60S ribosomal subunit, cytoplasmic	https://mips.helmholtz-muenchen.de/corum/#	-0.62912	-2.2895	0	0	43	./Project_wg_result1737596289_GSEA/308.png	30	6144;6154;6141;6132;6156;6122;6160;6158;6139;23521;6130;6170;6138;6157;6136;6142;6124;6135;6155;6125;6134;6152;6147;6161;6176;6143;6159;9349;6137;6173	RPL10;RPL11;RPL12;RPL13;RPL13A;RPL15;RPL17;RPL18;RPL18A;RPL19;RPL21;RPL23;RPL23A;RPL24;RPL26;RPL27;RPL27A;RPL28;RPL29;RPL3;RPL30;RPL31;RPL32;RPL36A;RPL39;RPL4;RPL5;RPL7A;RPL8;RPLP1
306	Ribosome, cytoplasmic	https://mips.helmholtz-muenchen.de/corum/#	-0.589179	-2.38038	0	0	74	./Project_wg_result1737596289_GSEA/306.png	46	6132;6156;6188;6191;6122;6160;6158;3921;6139;23521;6189;6193;6130;6187;6222;6234;6170;6204;6206;6227;6138;6157;6229;6136;6142;6124;6135;6155;6218;6228;6125;6134;6152;6147;6208;6209;2197;6161;6176;6143;6159;6194;9349;6232;6137;6173	FAU;RPL10;RPL11;RPL12;RPL13;RPL13A;RPL15;RPL17;RPL18A;RPL19;RPL23;RPL23A;RPL24;RPL27;RPL27A;RPL28;RPL29;RPL3;RPL30;RPL31;RPL32;RPL36A;RPL39;RPL4;RPL5;RPL7A;RPL8;RPLP1;RPS10;RPS12;RPS14;RPS15;RPS17;RPS18;RPS2;RPS21;RPS23;RPS24;RPS27;RPS28;RPS3;RPS3A;RPS4X;RPS5;RPS6;RPSA
2948	Respiratory chain complex I (incomplete intermediate), mitochondrial	https://mips.helmholtz-muenchen.de/corum/#	0.908811	2.23265	0	8.14603e-05	11	./Project_wg_result1737596289_GSEA/2948.png	9	4723;4731;4724;4720;4705;4719;4704;374291;4729	NDUFA10;NDUFA9;NDUFS1;NDUFS2;NDUFS4;NDUFS7;NDUFV1;NDUFV2;NDUFV3
2914	Respiratory chain complex I (beta subunit), mitochondrial	https://mips.helmholtz-muenchen.de/corum/#	0.80042	2.03962	0	0.000760296	12	./Project_wg_result1737596289_GSEA/2914.png	10	4715;4713;4711;4697;4718;4709;4716;4710;4712;4707	NDUFA4;NDUFB1;NDUFB10;NDUFB3;NDUFB4;NDUFB5;NDUFB6;NDUFB7;NDUFB9;NDUFC2
563	F1F0-ATPase, mitochondrial	https://mips.helmholtz-muenchen.de/corum/#	0.817005	2.05018	0	0.000784055	12	./Project_wg_result1737596289_GSEA/563.png	9	514;509;9551;521;513;498;10476;506;515	ATP5F1A;ATP5F1B;ATP5F1C;ATP5F1D;ATP5F1E;ATP5ME;ATP5MF;ATP5PB;ATP5PD
2919	Respiratory chain complex I (gamma subunit), mitochondrial	https://mips.helmholtz-muenchen.de/corum/#	0.968574	2.00922	0	0.00114044	6	./Project_wg_result1737596289_GSEA/2919.png	6	4705;4702;4704;4725;4696;4700	NDUFA10;NDUFA3;NDUFA6;NDUFA8;NDUFA9;NDUFS5
3055	Nop56p-associated pre-rRNA complex	https://mips.helmholtz-muenchen.de/corum/#	-0.49577	-2.10577	0	0.00344514	97	./Project_wg_result1737596289_GSEA/3055.png	45	6132;6156;6122;6160;6158;10528;6139;23521;6189;6130;6187;11338;6222;6170;6206;6138;6157;6229;6136;55646;6142;6732;6124;6135;6155;6218;4673;6228;6125;6134;4904;6152;6147;6208;6209;8971;6161;51631;6176;6143;6159;6194;9349;6137;6173	H1-10;LUC7L2;LYAR;NAP1L1;NOP56;RPL10;RPL11;RPL12;RPL13;RPL13A;RPL15;RPL17;RPL18A;RPL19;RPL23;RPL23A;RPL24;RPL27;RPL27A;RPL28;RPL29;RPL3;RPL30;RPL31;RPL32;RPL36A;RPL39;RPL4;RPL5;RPL7A;RPL8;RPLP1;RPS12;RPS14;RPS15;RPS17;RPS18;RPS2;RPS23;RPS24;RPS3A;RPS6;SRPK1;U2AF2;YBX1
5380	TRBP containing complex (DICER, RPL7A, EIF6, MOV10 and subunits of the 60S ribosomal particle)	https://mips.helmholtz-muenchen.de/corum/#	-0.633728	-2.04307	0	0.00959719	25	./Project_wg_result1737596289_GSEA/5380.png	14	6156;6158;6130;6138;6136;6142;6135;6155;4343;23405;6161;6176;6143;6137	DICER1;MOV10;RPL11;RPL12;RPL13;RPL15;RPL18A;RPL19;RPL27;RPL28;RPL30;RPL32;RPL7A;RPLP1
1108	DNA synthesome complex (15 subunits)	https://mips.helmholtz-muenchen.de/corum/#	-0.713553	-1.96066	0	0.0174718	14	./Project_wg_result1737596289_GSEA/1108.png	9	5426;5422;10714;5111;5558;5981;5424;5557;3978	LIG1;PCNA;POLA1;POLD1;POLD3;POLE;PRIM1;PRIM2;RFC1
1150	Histone H3.3 complex	https://mips.helmholtz-muenchen.de/corum/#	-0.871142	-1.95167	0	0.0183507	7	./Project_wg_result1737596289_GSEA/1150.png	2	8520;4678	HAT1;NASP
1149	Histone H3.1 complex	https://mips.helmholtz-muenchen.de/corum/#	-0.848129	-1.96732	0	0.0188991	8	./Project_wg_result1737596289_GSEA/1149.png	3	10036;8520;4678	CHAF1A;HAT1;NASP
7884	ANP32A-APEX1-HMG2-NME1-SET complex	https://mips.helmholtz-muenchen.de/corum/#	-0.938278	-1.88057	0	0.0388809	5	./Project_wg_result1737596289_GSEA/7884.png	4	6418;3148;328;8125	ANP32A;APEX1;HMGB2;SET
1111	DNA synthesome complex (17 subunits)	https://mips.helmholtz-muenchen.de/corum/#	-0.664761	-1.88317	0.004662	0.04208	16	./Project_wg_result1737596289_GSEA/1111.png	9	5426;5422;10714;6117;5111;5558;5981;5424;5557	PCNA;POLA1;POLD1;POLD3;POLE;PRIM1;PRIM2;RFC1;RPA1
1098	DNA synthesome complex (13 subunits)	https://mips.helmholtz-muenchen.de/corum/#	-0.71365	-1.84912	0.00652174	0.0538919	12	./Project_wg_result1737596289_GSEA/1098.png	8	5422;10714;6117;5111;5558;5981;5424;5557	PCNA;POLA1;POLD1;POLD3;PRIM1;PRIM2;RFC1;RPA1

### Sheet: SKS_vs_WT_depleted
geneSet	description	link	enrichmentScore	normalizedEnrichmentScore	pValue	FDR	size	plotPath	leadingEdgeNum	leadingEdgeId	userId
178	Respiratory chain complex I (holoenzyme), mitochondrial	https://mips.helmholtz-muenchen.de/corum/#	0.890457	2.9229	0	0	34	./Project_wg_result1737589192_GSEA/178.png	28	4701;4731;4723;51079;126328;55967;4715;4720;4724;4713;4697;4725;4709;4719;4729;4705;4711;4718;4702;374291;4704;4696;4728;4710;4700;4698;4695;4722	NDUFA10;NDUFA11;NDUFA12;NDUFA13;NDUFA2;NDUFA3;NDUFA4;NDUFA5;NDUFA6;NDUFA7;NDUFA8;NDUFA9;NDUFB3;NDUFB4;NDUFB5;NDUFB7;NDUFB9;NDUFC2;NDUFS1;NDUFS2;NDUFS3;NDUFS4;NDUFS5;NDUFS7;NDUFS8;NDUFV1;NDUFV2;NDUFV3
2920	Respiratory chain complex I (lambda subunit), mitochondrial	https://mips.helmholtz-muenchen.de/corum/#	0.945073	2.62293	0	0	16	./Project_wg_result1737589192_GSEA/2920.png	15	4701;4731;4723;51079;126328;55967;4720;4724;4719;4729;374291;4728;4698;4695;4722	NDUFA11;NDUFA12;NDUFA13;NDUFA2;NDUFA5;NDUFA7;NDUFS1;NDUFS2;NDUFS3;NDUFS4;NDUFS7;NDUFS8;NDUFV1;NDUFV2;NDUFV3
8371	Spliceosome, B complex	https://mips.helmholtz-muenchen.de/corum/#	0.666548	2.33336	0	0	42	./Project_wg_result1737589192_GSEA/8371.png	28	51691;6632;84844;6628;6634;11157;51690;25804;9129;24148;10907;10262;6637;6636;57819;11193;9092;6627;10946;23020;10992;9410;59286;55234;9343;23450;26121;10594	EFTUD2;LSM2;LSM4;LSM6;LSM7;LSM8;PHF5A;PRPF3;PRPF31;PRPF6;PRPF8;SART1;SF3A3;SF3B2;SF3B3;SF3B4;SMU1;SNRNP200;SNRNP40;SNRPA1;SNRPB;SNRPD1;SNRPD3;SNRPF;SNRPG;TXNL4A;UBL5;WBP4
324	39S ribosomal subunit, mitochondrial	https://mips.helmholtz-muenchen.de/corum/#	0.656146	2.3287	0	0	45	./Project_wg_result1737589192_GSEA/324.png	24	51264;6150;29074;57129;65005;51642;51258;84545;28998;9801;79590;65003;219927;124995;65008;6182;63875;54148;51069;740;64975;29088;51073;55052	MRPL1;MRPL10;MRPL11;MRPL12;MRPL13;MRPL15;MRPL17;MRPL18;MRPL19;MRPL2;MRPL20;MRPL21;MRPL23;MRPL24;MRPL27;MRPL39;MRPL4;MRPL41;MRPL43;MRPL47;MRPL48;MRPL49;MRPL51;MRPL9
320	55S ribosome, mitochondrial	https://mips.helmholtz-muenchen.de/corum/#	0.581234	2.27987	0	0	72	./Project_wg_result1737589192_GSEA/320.png	35	51264;6150;29074;57129;65005;64951;51642;51258;64949;84545;28998;9801;79590;65003;51650;219927;10240;124995;63931;56945;65008;6182;55173;63875;54148;51069;740;64975;29088;51073;55052;10884;54460;65080;64960	MRPL1;MRPL10;MRPL11;MRPL12;MRPL13;MRPL15;MRPL17;MRPL18;MRPL19;MRPL2;MRPL20;MRPL21;MRPL23;MRPL24;MRPL27;MRPL39;MRPL4;MRPL41;MRPL43;MRPL44;MRPL47;MRPL48;MRPL49;MRPL51;MRPL9;MRPS10;MRPS14;MRPS15;MRPS21;MRPS22;MRPS24;MRPS26;MRPS30;MRPS31;MRPS33
8370	Spliceosome, pre-B complex	https://mips.helmholtz-muenchen.de/corum/#	0.669478	2.27928	0	0	38	./Project_wg_result1737589192_GSEA/8370.png	25	51691;6632;84844;6628;6634;11157;51690;25804;9129;24148;10907;10262;6637;6636;57819;6627;10946;9416;23020;10992;9410;9343;23450;26121;10594	DDX23;EFTUD2;LSM2;LSM4;LSM6;LSM7;LSM8;PHF5A;PRPF3;PRPF31;PRPF6;PRPF8;SF3A3;SF3B2;SF3B3;SF3B4;SNRNP200;SNRNP40;SNRPA1;SNRPB;SNRPD1;SNRPD3;SNRPF;SNRPG;TXNL4A
2948	Respiratory chain complex I (incomplete intermediate), mitochondrial	https://mips.helmholtz-muenchen.de/corum/#	0.904526	2.22441	0	0.000146453	11	./Project_wg_result1737589192_GSEA/2948.png	9	4731;4723;4720;4724;4719;4729;4705;374291;4704	NDUFA10;NDUFA9;NDUFS1;NDUFS2;NDUFS4;NDUFS7;NDUFV1;NDUFV2;NDUFV3
2905	Respiratory chain complex I (intermediate), mitochondrial	https://mips.helmholtz-muenchen.de/corum/#	0.950773	2.22777	0	0.000162725	10	./Project_wg_result1737589192_GSEA/2905.png	9	4720;4724;4725;4729;374291;4704;4700;4695;4722	NDUFA2;NDUFA6;NDUFA9;NDUFS2;NDUFS3;NDUFS4;NDUFS5;NDUFS7;NDUFV2
2904	Respiratory chain complex I (intermediate VII/650kD), mitochondrial	https://mips.helmholtz-muenchen.de/corum/#	0.972157	2.23791	0	0.000183066	9	./Project_wg_result1737589192_GSEA/2904.png	9	4720;4724;4725;4729;374291;4704;4700;4695;4722	NDUFA2;NDUFA6;NDUFA9;NDUFS2;NDUFS3;NDUFS4;NDUFS5;NDUFS7;NDUFV2
8372	Spliceosome, A complex	https://mips.helmholtz-muenchen.de/corum/#	0.534062	2.24257	0	0.000209218	108	./Project_wg_result1737589192_GSEA/8372.png	53	6632;84844;79002;6628;3182;55082;6431;6428;6634;10523;9129;24148;10084;6427;10262;6637;3183;10921;6636;51593;22985;9092;988;7756;51503;6627;22916;84991;10946;3190;9416;1665;22827;23020;10992;3178;1655;1660;10181;3609;3181;8241;9343;10521;23450;22826;10285;10594;5356;6625;27339;3608;2521	ACIN1;ARGLU1;CDC5L;CHERP;CWC15;DDX17;DDX23;DDX5;DHX15;DHX9;DNAJC8;EFTUD2;FUS;HNRNPA1;HNRNPA2B1;HNRNPAB;HNRNPC;HNRNPK;ILF2;ILF3;NCBP2;PHF5A;PLRG1;PQBP1;PRPF19;PRPF3;PRPF6;PRPF8;PUF60;RBM10;RBM17;RBM5;RNPS1;SART1;SF3A3;SF3B2;SF3B3;SF3B4;SMNDC1;SNRNP200;SNRNP70;SNRPA1;SNRPB;SNRPD1;SNRPD3;SNRPF;SNRPG;SRRT;SRSF2;SRSF3;SRSF6;TRIR;ZNF207
308	60S ribosomal subunit, cytoplasmic	https://mips.helmholtz-muenchen.de/corum/#	-0.595239	-2.10279	0	0.00158101	43	./Project_wg_result1737589192_GSEA/308.png	29	4736;6128;6154;6156;9349;23521;6130;6139;6136;6129;6132;6165;6152;6122;6134;6142;6147;6137;6155;6173;6143;6125;6138;6135;6168;6161;6170;6124;6176	RPL10;RPL10A;RPL11;RPL12;RPL13;RPL13A;RPL15;RPL17;RPL18A;RPL19;RPL23;RPL23A;RPL24;RPL26;RPL27;RPL3;RPL30;RPL32;RPL35A;RPL36A;RPL37A;RPL39;RPL4;RPL5;RPL6;RPL7;RPL7A;RPL8;RPLP1
5380	TRBP containing complex (DICER, RPL7A, EIF6, MOV10 and subunits of the 60S ribosomal particle)	https://mips.helmholtz-muenchen.de/corum/#	-0.577622	-1.81454	0.00821355	0.164162	25	./Project_wg_result1737589192_GSEA/5380.png	16	6156;4343;6130;6136;6129;6165;6142;6137;6155;6143;6138;6135;6168;6161;6176;23405	DICER1;MOV10;RPL11;RPL12;RPL13;RPL15;RPL18A;RPL19;RPL27;RPL30;RPL32;RPL35A;RPL37A;RPL7;RPL7A;RPLP1
32	PA700 complex	https://mips.helmholtz-muenchen.de/corum/#	-0.577432	-1.73797	0.0154739	0.170855	20	./Project_wg_result1737589192_GSEA/32.png	16	5709;5716;5706;5717;5719;5707;5704;5705;5702;5713;5718;5710;5708;5715;5701;5700	PSMC1;PSMC2;PSMC3;PSMC4;PSMC5;PSMC6;PSMD1;PSMD10;PSMD11;PSMD12;PSMD13;PSMD2;PSMD3;PSMD4;PSMD7;PSMD9
306	Ribosome, cytoplasmic	https://mips.helmholtz-muenchen.de/corum/#	-0.437078	-1.74385	0	0.199471	74	./Project_wg_result1737589192_GSEA/306.png	51	6205;6141;6227;6234;6188;6228;4736;6128;6191;6232;6202;6229;6154;6156;9349;23521;6130;6206;6222;6208;6193;6139;6136;6129;6132;6189;6165;6152;6209;3921;6122;6134;6235;6194;6142;6147;6137;6155;6187;6218;6173;6143;6204;6125;6138;6135;6168;6161;6170;6124;6176	RPL10;RPL10A;RPL11;RPL12;RPL13;RPL13A;RPL15;RPL17;RPL18;RPL18A;RPL19;RPL23;RPL23A;RPL24;RPL26;RPL27;RPL3;RPL30;RPL32;RPL35A;RPL36A;RPL37A;RPL39;RPL4;RPL5;RPL6;RPL7;RPL7A;RPL8;RPLP1;RPS10;RPS11;RPS12;RPS14;RPS15;RPS17;RPS18;RPS2;RPS21;RPS23;RPS24;RPS27;RPS28;RPS29;RPS3;RPS3A;RPS4X;RPS5;RPS6;RPS8;RPSA
5286	TNF-alpha/NF-kappa B signaling complex 10	https://mips.helmholtz-muenchen.de/corum/#	-0.80822	-1.76104	0.0040404	0.215896	7	./Project_wg_result1737589192_GSEA/5286.png	5	11140;3326;29110;200081;3320	CDC37;HSP90AA1;HSP90AB1;TBK1;TXLNA
5212	Kinase maturation complex 2	https://mips.helmholtz-muenchen.de/corum/#	-0.853681	-1.69438	0	0.224152	5	./Project_wg_result1737589192_GSEA/5212.png	5	11140;7186;3326;29110;3320	CDC37;HSP90AA1;HSP90AB1;TBK1;TRAF2
8566	TIM23(sort) complex (ROMO1, TIMM17A, TIMM21, TIMM23, TIMM50), mitochondrial	https://mips.helmholtz-muenchen.de/corum/#	-0.820313	-1.64303	0.00604839	0.283133	5	./Project_wg_result1737589192_GSEA/8566.png	4	92609;140823;100287932;10440	ROMO1;TIMM17A;TIMM23;TIMM50
5234	CDC37-HSP90AB1-HSP90AA1-IKBKB-KIAA1967 complex	https://mips.helmholtz-muenchen.de/corum/#	-0.81595	-1.65563	0.0162933	0.284055	5	./Project_wg_result1737589192_GSEA/5234.png	3	11140;3326;3320	CDC37;HSP90AA1;HSP90AB1
7960	ER membrane protein complex (EMC8)	https://mips.helmholtz-muenchen.de/corum/#	-0.65872	-1.59048	0.0314342	0.368007	9	./Project_wg_result1737589192_GSEA/7960.png	5	51234;23065;55831;56851;284361	EMC1;EMC10;EMC3;EMC4;EMC7
7215	CCR4-NOT complex, CNOT8-CNOT6-specific	https://mips.helmholtz-muenchen.de/corum/#	-0.666632	-1.44858	0.0861057	0.372103	7	./Project_wg_result1737589192_GSEA/7215.png	4	9125;25904;55571;85456	CNOT10;CNOT11;CNOT9;TNKS1BP1

### Sheet: TSC_vs_WT_fed
geneSet	description	link	enrichmentScore	normalizedEnrichmentScore	pValue	FDR	size	plotPath	leadingEdgeNum	leadingEdgeId	userId
178	Respiratory chain complex I (holoenzyme), mitochondrial	https://mips.helmholtz-muenchen.de/corum/#	0.904079	2.90057	0	0	34	./Project_wg_result1737589507_GSEA/178.png	30	4715;4696;4731;4724;55967;126328;51079;4695;4719;4723;4725;4729;4728;4713;4720;4704;4702;4697;4705;4701;4722;374291;4714;4698;4716;4709;4711;4710;4726;4700	NDUFA10;NDUFA11;NDUFA12;NDUFA13;NDUFA2;NDUFA3;NDUFA4;NDUFA5;NDUFA6;NDUFA7;NDUFA8;NDUFA9;NDUFB10;NDUFB3;NDUFB4;NDUFB5;NDUFB7;NDUFB8;NDUFB9;NDUFS1;NDUFS2;NDUFS3;NDUFS4;NDUFS5;NDUFS6;NDUFS7;NDUFS8;NDUFV1;NDUFV2;NDUFV3
2920	Respiratory chain complex I (lambda subunit), mitochondrial	https://mips.helmholtz-muenchen.de/corum/#	0.938146	2.51923	0	0	16	./Project_wg_result1737589507_GSEA/2920.png	16	4731;4724;55967;126328;51079;4695;4719;4723;4729;4728;4720;4701;4722;374291;4698;4726	NDUFA11;NDUFA12;NDUFA13;NDUFA2;NDUFA5;NDUFA7;NDUFS1;NDUFS2;NDUFS3;NDUFS4;NDUFS6;NDUFS7;NDUFS8;NDUFV1;NDUFV2;NDUFV3
320	55S ribosome, mitochondrial	https://mips.helmholtz-muenchen.de/corum/#	0.655672	2.44354	0	0	72	./Project_wg_result1737589507_GSEA/320.png	61	51264;65003;6150;55052;64951;51253;128308;51642;28998;84545;29074;63875;29088;65080;64976;219927;63931;79590;64981;64928;51073;55168;57129;23107;64949;114294;64969;51069;64975;54148;54460;64983;9801;84311;51081;10884;740;29093;51650;64963;28977;65005;64978;64432;26589;51263;28973;51649;116540;7818;64965;51021;55173;65008;51116;28957;65993;54948;10573;64968;116541	DAP3;LACTB;MRPL1;MRPL11;MRPL13;MRPL14;MRPL15;MRPL16;MRPL17;MRPL18;MRPL19;MRPL2;MRPL20;MRPL21;MRPL22;MRPL23;MRPL24;MRPL27;MRPL28;MRPL30;MRPL32;MRPL34;MRPL37;MRPL38;MRPL39;MRPL4;MRPL40;MRPL41;MRPL42;MRPL43;MRPL44;MRPL45;MRPL46;MRPL47;MRPL48;MRPL49;MRPL53;MRPL54;MRPL55;MRPL9;MRPS10;MRPS11;MRPS14;MRPS16;MRPS18A;MRPS18B;MRPS2;MRPS21;MRPS23;MRPS24;MRPS25;MRPS26;MRPS27;MRPS28;MRPS30;MRPS33;MRPS34;MRPS5;…
324	39S ribosomal subunit, mitochondrial	https://mips.helmholtz-muenchen.de/corum/#	0.697674	2.38588	0	0	45	./Project_wg_result1737589507_GSEA/324.png	34	51264;65003;6150;55052;51253;128308;51642;28998;84545;29074;63875;29088;65080;64976;219927;79590;64981;64928;51073;57129;114294;51069;64975;54148;64983;9801;84311;740;29093;28977;65005;64978;26589;51263	LACTB;MRPL11;MRPL13;MRPL14;MRPL15;MRPL17;MRPL18;MRPL19;MRPL2;MRPL20;MRPL21;MRPL22;MRPL23;MRPL24;MRPL27;MRPL30;MRPL32;MRPL34;MRPL37;MRPL38;MRPL39;MRPL4;MRPL40;MRPL41;MRPL42;MRPL43;MRPL44;MRPL45;MRPL46;MRPL47;MRPL48;MRPL49;MRPL55;MRPL9
2948	Respiratory chain complex I (incomplete intermediate), mitochondrial	https://mips.helmholtz-muenchen.de/corum/#	0.937412	2.24648	0	0	11	./Project_wg_result1737589507_GSEA/2948.png	11	4731;4724;4719;4723;4729;4720;4704;4705;374291;4714;4726	NDUFA10;NDUFA9;NDUFB8;NDUFS1;NDUFS2;NDUFS4;NDUFS6;NDUFS7;NDUFV1;NDUFV2;NDUFV3
2914	Respiratory chain complex I (beta subunit), mitochondrial	https://mips.helmholtz-muenchen.de/corum/#	0.846882	2.14163	0	0.000433503	12	./Project_wg_result1737589507_GSEA/2914.png	8	4715;4713;4697;4714;4716;4709;4711;4710	NDUFA4;NDUFB10;NDUFB3;NDUFB4;NDUFB5;NDUFB7;NDUFB8;NDUFB9
2904	Respiratory chain complex I (intermediate VII/650kD), mitochondrial	https://mips.helmholtz-muenchen.de/corum/#	0.923667	2.09341	0	0.000650255	9	./Project_wg_result1737589507_GSEA/2904.png	9	4724;4695;4725;4729;4720;4704;4722;374291;4700	NDUFA2;NDUFA6;NDUFA9;NDUFS2;NDUFS3;NDUFS4;NDUFS5;NDUFS7;NDUFV2
7305	Cytochrome c oxidase including assembly factors (COX, PET100, PET117, MR-1S)	https://mips.helmholtz-muenchen.de/corum/#	0.896759	2.09094	0	0.000650255	10	./Project_wg_result1737589507_GSEA/7305.png	8	1347;25953;4697;1340;1329;1327;1349;1345	COX4I1;COX5B;COX6B1;COX6C;COX7A2;COX7B;NDUFA4;PNKD
2905	Respiratory chain complex I (intermediate), mitochondrial	https://mips.helmholtz-muenchen.de/corum/#	0.892233	2.07965	0	0.000650255	10	./Project_wg_result1737589507_GSEA/2905.png	9	4724;4695;4725;4729;4720;4704;4722;374291;4700	NDUFA2;NDUFA6;NDUFA9;NDUFS2;NDUFS3;NDUFS4;NDUFS5;NDUFS7;NDUFV2
2919	Respiratory chain complex I (gamma subunit), mitochondrial	https://mips.helmholtz-muenchen.de/corum/#	0.923233	1.91608	0	0.00643752	6	./Project_wg_result1737589507_GSEA/2919.png	6	4696;4725;4704;4702;4705;4700	NDUFA10;NDUFA3;NDUFA6;NDUFA8;NDUFA9;NDUFS5
32	PA700 complex	https://mips.helmholtz-muenchen.de/corum/#	-0.667171	-1.95854	0.00226244	0.0347224	20	./Project_wg_result1737589507_GSEA/32.png	15	5706;5714;9861;5707;5718;5705;5702;5704;5716;5710;5708;5713;5700;5701;5715	PSMC1;PSMC2;PSMC3;PSMC4;PSMC5;PSMC6;PSMD1;PSMD10;PSMD12;PSMD2;PSMD4;PSMD6;PSMD7;PSMD8;PSMD9
3055	Nop56p-associated pre-rRNA complex	https://mips.helmholtz-muenchen.de/corum/#	-0.448407	-1.89253	0	0.0486113	97	./Project_wg_result1737589507_GSEA/3055.png	55	6128;9188;6146;6154;6129;6160;6189;4736;6229;6187;10969;6161;6136;6175;6130;6949;2091;6155;9045;6144;1915;6141;6218;55299;6222;6138;6142;6159;6157;6208;6201;6122;6135;6156;6207;6139;6170;4673;6147;51602;6143;6194;6125;6732;6173;10528;4809;4904;6209;6137;9349;6228;55646;6134;8971	BRIX1;DDX21;EBNA1BP2;EEF1A1;FBL;H1-10;LYAR;NAP1L1;NOP56;NOP58;RPL10;RPL10A;RPL11;RPL12;RPL13;RPL14;RPL15;RPL17;RPL18;RPL18A;RPL19;RPL21;RPL22;RPL23;RPL23A;RPL26;RPL27;RPL27A;RPL29;RPL3;RPL30;RPL31;RPL32;RPL36A;RPL39;RPL5;RPL6;RPL7;RPL7A;RPLP0;RPS13;RPS14;RPS15;RPS17;RPS18;RPS2;RPS23;RPS24;RPS3A;RPS6;RPS7;SNU13;SRPK1;TCOF1;YBX1
308	60S ribosomal subunit, cytoplasmic	https://mips.helmholtz-muenchen.de/corum/#	-0.54773	-1.98084	0	0.0513891	43	./Project_wg_result1737589507_GSEA/308.png	31	6181;6128;6146;6154;6129;6160;4736;6161;6136;6175;6130;6155;9045;6144;6141;6138;6142;6159;6157;6122;6135;6156;6139;6170;6147;6143;6125;6173;6137;9349;6134	RPL10;RPL10A;RPL11;RPL12;RPL13;RPL14;RPL15;RPL17;RPL18;RPL18A;RPL19;RPL21;RPL22;RPL23;RPL23A;RPL26;RPL27;RPL27A;RPL29;RPL3;RPL30;RPL31;RPL32;RPL36A;RPL39;RPL5;RPL6;RPL7;RPL7A;RPLP0;RPLP2
306	Ribosome, cytoplasmic	https://mips.helmholtz-muenchen.de/corum/#	-0.468659	-1.89697	0	0.0576391	74	./Project_wg_result1737589507_GSEA/306.png	46	6181;6234;6128;6146;6223;6154;6129;6160;6189;4736;6224;6229;6187;6161;6136;6175;6130;6155;9045;6144;6141;6218;6222;6138;6142;6159;6157;6208;6201;6122;6135;6156;6207;6139;6170;6147;6143;6194;6125;6173;6209;6137;9349;6228;6134;6232	RPL10;RPL10A;RPL11;RPL12;RPL13;RPL14;RPL15;RPL17;RPL18;RPL18A;RPL19;RPL21;RPL22;RPL23;RPL23A;RPL26;RPL27;RPL27A;RPL29;RPL3;RPL30;RPL31;RPL32;RPL36A;RPL39;RPL5;RPL6;RPL7;RPL7A;RPLP0;RPLP2;RPS13;RPS14;RPS15;RPS17;RPS18;RPS19;RPS2;RPS20;RPS23;RPS24;RPS27;RPS28;RPS3A;RPS6;RPS7
5199	Kinase maturation complex 1	https://mips.helmholtz-muenchen.de/corum/#	-0.69271	-1.90323	0	0.066204	14	./Project_wg_result1737589507_GSEA/5199.png	13	3308;11140;7532;7534;2011;10971;7529;7531;81572;3326;5607;7533;3320	CDC37;HSP90AA1;HSP90AB1;HSPA4;MAP2K5;MARK2;PDRG1;YWHAB;YWHAE;YWHAG;YWHAH;YWHAQ;YWHAZ
159	Condensin I-PARP-1-XRCC1 complex	https://mips.helmholtz-muenchen.de/corum/#	-0.791409	-1.73971	0.00656455	0.337964	7	./Project_wg_result1737589507_GSEA/159.png	5	10051;7515;23397;64151;9918	NCAPD2;NCAPG;NCAPH;SMC4;XRCC1
614	NRD complex (Nucleosome remodeling and deacetylation complex)	https://mips.helmholtz-muenchen.de/corum/#	-0.775061	-1.71998	0.0179641	0.369644	7	./Project_wg_result1737589507_GSEA/614.png	2	1107;9112	CHD3;MTA1
5604	Emerin complex 1	https://mips.helmholtz-muenchen.de/corum/#	-0.776268	-1.6981	0.0127932	0.406252	7	./Project_wg_result1737589507_GSEA/5604.png	2	4627;1266	CNN3;MYH9
5876	PPP2R1A-PPP2R1B-PPP2CA-PPME1-EIF4A1 complex	https://mips.helmholtz-muenchen.de/corum/#	-0.71306	-1.40098	0.115768	0.422626	5	./Project_wg_result1737589507_GSEA/5876.png	4	5515;51400;1973;5518	EIF4A1;PPME1;PPP2CA;PPP2R1A
755	Exon junction complex (EIF4A3, MLN51, UPF3B, MAGOH, Y14, PYM)	https://mips.helmholtz-muenchen.de/corum/#	-0.666138	-1.40258	0.116379	0.423562	6	./Project_wg_result1737589507_GSEA/755.png	4	4116;84305;22794;9939	CASC3;MAGOH;PYM1;RBM8A

### Sheet: SKS_vs_WT_fed
geneSet	description	link	enrichmentScore	normalizedEnrichmentScore	pValue	FDR	size	plotPath	leadingEdgeNum	leadingEdgeId	userId
178	Respiratory chain complex I (holoenzyme), mitochondrial	https://mips.helmholtz-muenchen.de/corum/#	0.81089	2.68504	0	0	34	./Project_wg_result1737588730_GSEA/178.png	24	55967;4731;4709;51079;4729;4723;4697;4724;4725;4701;4720;4719;4713;4704;4715;4705;4711;4728;126328;4726;4695;4702;4722;4700	NDUFA10;NDUFA11;NDUFA12;NDUFA13;NDUFA2;NDUFA4;NDUFA6;NDUFA7;NDUFA8;NDUFA9;NDUFB3;NDUFB5;NDUFB7;NDUFB9;NDUFS1;NDUFS2;NDUFS3;NDUFS4;NDUFS5;NDUFS6;NDUFS8;NDUFV1;NDUFV2;NDUFV3
2920	Respiratory chain complex I (lambda subunit), mitochondrial	https://mips.helmholtz-muenchen.de/corum/#	0.914126	2.4678	0	0	16	./Project_wg_result1737588730_GSEA/2920.png	14	55967;4731;51079;4729;4723;4724;4701;4720;4719;4728;126328;4726;4695;4722	NDUFA11;NDUFA12;NDUFA13;NDUFA2;NDUFA7;NDUFS1;NDUFS2;NDUFS3;NDUFS4;NDUFS6;NDUFS8;NDUFV1;NDUFV2;NDUFV3
324	39S ribosomal subunit, mitochondrial	https://mips.helmholtz-muenchen.de/corum/#	0.701279	2.44117	0	0	45	./Project_wg_result1737588730_GSEA/324.png	23	51264;55052;28998;6150;51073;51642;29074;84545;57129;63875;64975;65080;65003;64981;54148;79590;51258;9801;116540;29088;219927;116541;51263	MRPL11;MRPL13;MRPL15;MRPL17;MRPL18;MRPL19;MRPL20;MRPL21;MRPL23;MRPL24;MRPL27;MRPL30;MRPL34;MRPL39;MRPL4;MRPL41;MRPL43;MRPL44;MRPL47;MRPL48;MRPL51;MRPL53;MRPL54
320	55S ribosome, mitochondrial	https://mips.helmholtz-muenchen.de/corum/#	0.622091	2.38003	0	0	72	./Project_wg_result1737588730_GSEA/320.png	39	51264;55052;28998;6150;51073;51642;29074;84545;57129;64960;63875;64975;65080;65003;64969;63931;64981;51650;54148;79590;51258;9801;116540;56945;23107;29088;10240;64951;55173;219927;116541;51263;740;55168;51081;54460;29093;65008;64949	MRPL1;MRPL11;MRPL13;MRPL15;MRPL17;MRPL18;MRPL19;MRPL20;MRPL21;MRPL22;MRPL23;MRPL24;MRPL27;MRPL30;MRPL34;MRPL39;MRPL4;MRPL41;MRPL43;MRPL44;MRPL47;MRPL48;MRPL49;MRPL51;MRPL53;MRPL54;MRPS10;MRPS14;MRPS15;MRPS18A;MRPS21;MRPS22;MRPS24;MRPS26;MRPS27;MRPS31;MRPS33;MRPS5;MRPS7
8372	Spliceosome, A complex	https://mips.helmholtz-muenchen.de/corum/#	0.561685	2.3208	0	0	108	./Project_wg_result1737588730_GSEA/8372.png	54	6637;6428;10921;55082;6635;22916;7756;84844;10084;1665;6628;51593;6427;79002;6627;3183;9416;9129;10523;3190;6431;10946;6636;10181;24148;22985;9584;22827;84991;6634;8241;6633;1655;3192;22826;9092;6426;6430;6632;51729;7536;23450;51503;3609;3181;10521;6626;10291;23350;988;56259;23020;10992;29115	ACIN1;ARGLU1;CDC5L;CHERP;CTNNBL1;CWC15;DDX17;DDX23;DDX5;DHX15;DNAJC8;HNRNPA2B1;HNRNPC;HNRNPK;HNRNPU;ILF3;NCBP2;PHF5A;PQBP1;PRPF3;PRPF6;PUF60;RBM10;RBM17;RBM39;RBM5;RNPS1;SAP30BP;SART1;SF1;SF3A1;SF3A3;SF3B2;SF3B3;SNRNP200;SNRPA;SNRPA1;SNRPB;SNRPD1;SNRPD2;SNRPD3;SNRPE;SNRPF;SNRPG;SRRT;SRSF1;SRSF2;SRSF3;SRSF5;SRSF6;TRIR;U2SURP;WBP11;ZNF207
8391	Spliceosome, E complex	https://mips.helmholtz-muenchen.de/corum/#	0.538485	2.29765	0	0	126	./Project_wg_result1737588730_GSEA/8391.png	75	6637;6428;6635;22916;51631;84844;1665;6628;51593;6427;6627;3183;9416;9129;25804;11218;55193;6433;10523;3190;6431;10946;6636;24148;9584;22827;84991;6634;8241;6633;10465;1655;3192;10189;22826;7919;9295;4670;9092;50628;6426;6430;6605;6632;7536;23450;3181;10521;6626;6599;10291;23350;9410;23020;8570;10992;23451;1108;6629;6598;1660;196528;9733;10179;6601;55660;2521;57466;86;9879;6631;29894;10594;25929;…	ACTL6A;ALYREF;ARID2;CHD4;CHERP;CPSF1;DDX17;DDX20;DDX23;DDX39B;DDX46;DDX5;DHX15;DHX9;DNAJC8;FUS;GEMIN4;GEMIN5;HNRNPA2B1;HNRNPC;HNRNPF;HNRNPK;HNRNPM;HNRNPU;KHSRP;LSM4;LUC7L2;NCBP2;PBRM1;PHF5A;PPIH;PRPF3;PRPF40A;PRPF6;PRPF8;PUF60;RBM10;RBM17;RBM39;RBM7;SART1;SART3;SCAF4;SF1;SF3A1;SF3A3;SF3B1;SF3B2;SF3B3;SFSWAP;SMARCB1;SMARCC1;SMARCC2;SMARCE1;SNRNP200;SNRNP40;SNRPA;SNRPA1;SNRPB;SNRPB2;SNRPC;SNRPD1;SN…
2948	Respiratory chain complex I (incomplete intermediate), mitochondrial	https://mips.helmholtz-muenchen.de/corum/#	0.929887	2.27898	0	0	11	./Project_wg_result1737588730_GSEA/2948.png	9	4731;4729;4723;4724;4720;4719;4704;4705;4726	NDUFA10;NDUFA9;NDUFS1;NDUFS2;NDUFS4;NDUFS6;NDUFV1;NDUFV2;NDUFV3
1181	C complex spliceosome	https://mips.helmholtz-muenchen.de/corum/#	0.562084	2.21074	0	0	76	./Project_wg_result1737588730_GSEA/1181.png	56	6637;6635;6628;6627;22913;3183;9416;8899;9775;51340;3190;10946;6636;24148;56949;6634;6633;1655;22938;3192;10189;10450;4670;9092;23398;6426;6632;23450;51503;3181;9716;51362;10291;25949;53938;988;9410;9785;23020;1659;2483;10992;10283;23451;6629;10569;57461;57819;10250;10594;3185;51428;5356;57703;5411;27339	ALYREF;AQR;CDC40;CDC5L;CRNKL1;CWC15;CWC22;CWC27;DDX23;DDX41;DDX5;DHX38;DHX8;EIF4A3;FRG1;HNRNPA2B1;HNRNPC;HNRNPF;HNRNPK;HNRNPM;HNRNPU;ISY1;LSM2;PLRG1;PNN;PPIE;PPIL3;PPWD1;PRPF19;PRPF4B;PRPF6;PRPF8;RALY;SART1;SF3A1;SF3A3;SF3B1;SF3B2;SF3B3;SLU7;SNRNP200;SNRNP40;SNRPA1;SNRPB;SNRPB2;SNRPD1;SNRPD2;SNRPD3;SNRPE;SNRPF;SNRPG;SNW1;SRRM1;SRSF1;SYF2;XAB2
8371	Spliceosome, B complex	https://mips.helmholtz-muenchen.de/corum/#	0.636245	2.20448	0	0	42	./Project_wg_result1737588730_GSEA/8371.png	30	6637;51690;11157;6635;84844;55234;6628;51691;6627;9129;25804;10946;6636;10907;24148;6634;6633;23658;10465;9092;6632;23450;10291;11193;9410;23020;10992;23451;59286;6629	LSM4;LSM5;LSM6;LSM7;LSM8;PHF5A;PPIH;PRPF3;PRPF6;SART1;SF3A1;SF3A3;SF3B1;SF3B2;SF3B3;SMU1;SNRNP200;SNRNP40;SNRPA1;SNRPB;SNRPB2;SNRPD1;SNRPD2;SNRPD3;SNRPE;SNRPF;SNRPG;TXNL4A;UBL5;WBP4
2755	17S U2 snRNP	https://mips.helmholtz-muenchen.de/corum/#	0.652354	2.1524	0	0.00058437	32	./Project_wg_result1737588730_GSEA/2755.png	24	6637;6635;84844;1665;6628;6627;10523;10946;6636;22827;3329;84991;6634;6633;22826;6426;6632;23450;10291;23350;10992;23451;10285;6629	CHERP;DHX15;DNAJC8;HSPD1;PHF5A;PUF60;RBM17;SF3A1;SF3A3;SF3B1;SF3B2;SF3B3;SMNDC1;SNRPA1;SNRPB;SNRPB2;SNRPD1;SNRPD2;SNRPD3;SNRPE;SNRPF;SNRPG;SRSF1;U2SURP
5196	TNF-alpha/NF-kappa B signaling complex (CHUK, BTRC, NFKB2, PPP6C, REL, CUL1, IKBKE, SAPS2, SAPS1, ANKRD28, RELA, SKP1)	https://mips.helmholtz-muenchen.de/corum/#	-0.655878	-1.42634	0.0745968	0.457873	7	./Project_wg_result1737588730_GSEA/5196.png	5	8454;5970;23243;22870;6500	ANKRD28;CUL1;PPP6R1;RELA;SKP1
652	AP3-BLOC1 complex	https://mips.helmholtz-muenchen.de/corum/#	-0.653426	-1.42744	0.0634921	0.47309	7	./Project_wg_result1737588730_GSEA/652.png	6	63915;84062;8546;8943;23557;26985	AP3B1;AP3D1;AP3M1;BLOC1S5;DTNBP1;SNAPIN
7292	EIF2B1-EIF2B2-EIF2B3-EIF2B4-EIF2B5 complex	https://mips.helmholtz-muenchen.de/corum/#	-0.736153	-1.44873	0.0776892	0.475377	5	./Project_wg_result1737588730_GSEA/7292.png	4	8890;1967;8891;8892	EIF2B1;EIF2B2;EIF2B3;EIF2B4
8305	PP6 holoenzyme	https://mips.helmholtz-muenchen.de/corum/#	-0.713512	-1.43384	0.072549	0.475751	5	./Project_wg_result1737588730_GSEA/8305.png	4	23243;3476;55291;22870	ANKRD28;IGBP1;PPP6R1;PPP6R3
5212	Kinase maturation complex 2	https://mips.helmholtz-muenchen.de/corum/#	-0.730655	-1.43885	0.0705882	0.48233	5	./Project_wg_result1737588730_GSEA/5212.png	5	7186;11140;3326;29110;3320	CDC37;HSP90AA1;HSP90AB1;TBK1;TRAF2
5177	Polycystin-1 multiprotein complex (ACTN1, CDH1, SRC, JUP, VCL, CTNNB1, PXN, BCAR1, PKD1, PTK2, TLN1)	https://mips.helmholtz-muenchen.de/corum/#	-0.617111	-1.49484	0.0672098	0.490306	9	./Project_wg_result1737588730_GSEA/5177.png	6	6714;7094;5747;9564;1499;5829	BCAR1;CTNNB1;PTK2;PXN;SRC;TLN1
5604	Emerin complex 1	https://mips.helmholtz-muenchen.de/corum/#	-0.75812	-1.69493	0.0116054	0.492781	7	./Project_wg_result1737588730_GSEA/5604.png	3	4643;4627;1266	CNN3;MYH9;MYO1E
6236	Dynein-2 complex, cytoplasmic	https://mips.helmholtz-muenchen.de/corum/#	-0.751133	-1.48471	0.0609756	0.493078	5	./Project_wg_result1737588730_GSEA/6236.png	5	8655;140735;23386;6993;83657	DYNLL1;DYNLL2;DYNLRB2;DYNLT1;NUDCD3
6671	PI4K2A-WASH complex	https://mips.helmholtz-muenchen.de/corum/#	-0.636662	-1.7336	0.00833333	0.496357	14	./Project_wg_result1737588730_GSEA/6671.png	14	9181;9897;832;23325;8546;1213;4734;85440;55361;23307;1785;829;387680;9138	AP3B1;ARHGEF1;ARHGEF2;CAPZA1;CAPZB;CLTC;DNM2;DOCK7;FKBP15;NEDD4;PI4K2A;WASHC2A;WASHC4;WASHC5
5268	TNF-alpha/NF-kappa B signaling complex 7	https://mips.helmholtz-muenchen.de/corum/#	-0.668678	-1.44916	0.0749507	0.496643	7	./Project_wg_result1737588730_GSEA/5268.png	6	11140;6885;3326;23118;10454;3320	CDC37;HSP90AA1;HSP90AB1;MAP3K7;TAB1;TAB2
