## Supplementary material for "Divergent signaling profiles in mTOR gain-of-function Smith-Kingsmore syndrome (SKS) and TSC2 deficiency": Table S6

### Sheet: WT_depleted_vs_Fed
geneSet	description	link	enrichmentScore	normalizedEnrichmentScore	pValue	FDR	size	plotPath	leadingEdgeNum	leadingEdgeId	userId
HALLMARK_TNFA_SIGNALING_VIA_NFKB	TNFA signaling via NF_B	http://www.broadinstitute.org/gsea/msigdb/cards/HALLMARK_TNFA_SIGNALING_VIA_NFKB	-0.657412	-2.32614	0	0	61	./Project_wg_result1746566259_GSEA/HALLMARK_TNFA_SIGNALING_VIA_NFKB.png	17	5054;7127;4170;3725;2355;3726;6648;5606;11182;7280;3491;23764;3280;3164;1958;1959;2353	O00622;P01100;P04179;P05121;P05412;P11161;P15408;P17275;P18146;P22736;P46734;Q03169;Q07820;Q13885;Q14469;Q9UGQ3;Q9ULX9
HALLMARK_UV_RESPONSE_UP	UV response: upregulated genes	http://www.broadinstitute.org/gsea/msigdb/cards/HALLMARK_UV_RESPONSE_UP	-0.418051	-1.59214	0.0140406	0.10865	91	./Project_wg_result1746566259_GSEA/HALLMARK_UV_RESPONSE_UP.png	21	6782;7009;1017;9818;6817;4245;1175;2052;1280;528;51706;2026;3014;10494;3726;6648;7277;80777;7263;3164;2353	O00506;O43169;P01100;P02458;P04179;P07099;P09104;P16104;P17275;P21283;P22736;P24941;P26572;P48723;P50225;P53680;P55061;P68366;Q16762;Q9BVL2;Q9UHQ9
HALLMARK_HYPOXIA	response to hypoxia; HIF1A targets	http://www.broadinstitute.org/gsea/msigdb/cards/HALLMARK_HYPOXIA	-0.428772	-1.6652	0.00437956	0.112629	103	./Project_wg_result1746566259_GSEA/HALLMARK_HYPOXIA.png	38	2632;7162;26355;3069;3073;2548;5211;3098;1466;7167;2821;7436;5066;9380;6533;23210;4627;1956;3939;2026;302;2023;1026;665;857;5054;2745;3725;2355;3099;6275;2542;8819;5578;3491;23764;1490;2353	O00622;O43826;O60238;O75446;P00338;P00533;P01100;P05121;P05412;P06733;P06744;P06865;P07355;P09104;P10253;P15408;P17252;P17858;P19021;P19367;P26447;P29279;P31641;P35579;P35754;P38936;P52789;P60174;P98155;Q00341;Q03135;Q04446;Q13641;Q16527;Q6NYC1;Q96A26;Q9UBQ7;Q9ULX9
HALLMARK_NOTCH_SIGNALING	Notch signaling	http://www.broadinstitute.org/gsea/msigdb/cards/HALLMARK_NOTCH_SIGNALING	-0.560581	-1.59394	0.0207156	0.143643	21	./Project_wg_result1746566259_GSEA/HALLMARK_NOTCH_SIGNALING.png	7	5664;595;6500;9978;8819;5578;3280	O75446;P17252;P24385;P49810;P62877;P63208;Q14469
HALLMARK_INTERFERON_GAMMA_RESPONSE	interferon gamma response	http://www.broadinstitute.org/gsea/msigdb/cards/HALLMARK_INTERFERON_GAMMA_RESPONSE	-0.405626	-1.5111	0.0179153	0.143847	75	./Project_wg_result1746566259_GSEA/HALLMARK_INTERFERON_GAMMA_RESPONSE.png	28	23070;8673;3105;6774;836;5321;87178;5721;5359;25939;23424;10797;841;7378;958;10135;8737;5610;4860;6773;1026;3434;7127;10379;6648;29126;5698;6717	O15162;P00491;P04179;P04439;P09914;P13995;P19525;P25942;P28065;P30626;P38936;P40763;P42574;P43490;P47712;P52630;Q00978;Q03169;Q13546;Q14790;Q16831;Q8N1G2;Q8NHU6;Q8TCS8;Q9BV40;Q9NZQ7;Q9UL46;Q9Y3Z3
HALLMARK_DNA_REPAIR	DNA repair	http://www.broadinstitute.org/gsea/msigdb/cards/HALLMARK_DNA_REPAIR	-0.386299	-1.5296	0.0122324	0.15058	113	./Project_wg_result1746566259_GSEA/HALLMARK_DNA_REPAIR.png	47	50808;3251;10623;29927;3978;5432;2987;5984;2072;5438;552900;1642;6118;1643;7508;5437;7298;8237;5985;25920;2237;79720;7251;4832;6924;353;10289;6881;2965;4882;203;6880;5436;2962;4860;2068;7372;1069;4830;10959;51292;54487;1854;9978;50484;6119;30833	O60739;P00491;P00492;P00568;P04818;P07741;P11172;P15531;P15927;P18074;P18858;P19387;P20594;P32780;P33316;P35244;P35249;P35269;P36954;P39748;P40937;P41208;P51784;P52434;P61619;P62487;P62877;Q01831;Q12962;Q13232;Q14241;Q15363;Q16531;Q16594;Q16774;Q7LG56;Q8TCD5;Q8WX92;Q8WYQ5;Q92466;Q92889;Q99816;Q9BUI4;Q9H3K6;Q9H9H4;Q9P2T1;Q9UIJ7
HALLMARK_ESTROGEN_RESPONSE_LATE	late estrogen response	http://www.broadinstitute.org/gsea/msigdb/cards/HALLMARK_ESTROGEN_RESPONSE_LATE	-0.398874	-1.48296	0.0158228	0.151979	80	./Project_wg_result1746566259_GSEA/HALLMARK_ESTROGEN_RESPONSE_LATE.png	19	9060;6652;7358;1152;595;10497;4338;3993;2582;7264;9022;9455;857;60481;26353;27075;7263;445;2353	O14795;O60701;O95340;O95833;O95857;O96007;P00966;P01100;P12277;P24385;Q00796;Q03135;Q13630;Q14376;Q16762;Q6P1M3;Q9NSB8;Q9NYP7;Q9UJY1
HALLMARK_REACTIVE_OXIGEN_SPECIES_PATHWAY	reactive oxygen species pathway	http://www.broadinstitute.org/gsea/msigdb/cards/HALLMARK_REACTIVE_OXIGEN_SPECIES_PATHWAY	-0.448166	-1.43568	0.0566038	0.156456	38	./Project_wg_result1746566259_GSEA/HALLMARK_REACTIVE_OXIGEN_SPECIES_PATHWAY.png	20	2539;2730;7295;5524;1728;9588;7001;4700;9943;6647;475;4710;2936;2068;7296;9124;10494;2745;3726;6648	O00151;O00244;O00506;O95168;O95747;P00390;P00441;P04179;P10599;P11413;P15559;P17275;P18074;P30041;P32119;P35754;P48507;P56556;Q15257;Q16881
HALLMARK_PROTEIN_SECRETION	protein secretion	http://www.broadinstitute.org/gsea/msigdb/cards/HALLMARK_PROTEIN_SECRETION	-0.378183	-1.43809	0.0370968	0.1718	85	./Project_wg_result1746566259_GSEA/HALLMARK_PROTEIN_SECRETION.png	27	11311;10059;8729;7251;9367;51552;1182;5066;6456;4074;3482;1075;9183;11079;10067;6647;8675;1175;1956;6197;8027;3920;6845;9525;11316;10959;81611	O00429;O14579;O14662;O14828;O15258;O43264;O75351;P00441;P00533;P11717;P13473;P19021;P20645;P51151;P51790;P51809;P51812;P53634;P53680;P61106;Q15363;Q92538;Q92783;Q99816;Q99962;Q9BTT0;Q9NRW7
HALLMARK_MTORC1_SIGNALING	mTORC1 signaling	http://www.broadinstitute.org/gsea/msigdb/cards/HALLMARK_MTORC1_SIGNALING	-0.352293	-1.44494	0.0130435	0.184093	151	./Project_wg_result1746566259_GSEA/HALLMARK_MTORC1_SIGNALING.png	42	3336;5211;11151;5478;10061;7167;2821;7436;10797;4074;1075;4173;6652;8833;6117;10135;2965;3329;2805;6533;23760;1719;5464;6790;26227;6745;4860;6241;3939;2936;2023;1026;7323;7296;5704;60481;2745;7277;5606;3099;80777;2542	O14965;O43169;O43175;O43826;P00338;P00374;P00390;P00491;P06733;P06744;P10809;P13995;P17174;P17858;P20645;P27694;P31146;P31350;P31641;P32780;P33991;P35754;P38936;P43307;P43490;P43686;P46734;P48739;P49915;P52789;P53634;P60174;P61077;P61604;P62937;P68366;P98155;Q00796;Q15181;Q16881;Q9NYP7;Q9UG63
HALLMARK_EPITHELIAL_MESENCHYMAL_TRANSITION	epithelial mesenchymal transition	http://www.broadinstitute.org/gsea/msigdb/cards/HALLMARK_EPITHELIAL_MESENCHYMAL_TRANSITION	0.360764	1.54135	0.00271739	0.203165	106	./Project_wg_result1746566259_GSEA/HALLMARK_EPITHELIAL_MESENCHYMAL_TRANSITION.png	33	6382;5645;7474;7070;3485;1601;5159;1893;6385;4017;5817;1311;3688;1289;7431;10631;5479;3956;5654;4853;2817;966;1292;11010;10409;4147;5329;5768;388;9353;1303;960;1307	O00339;O00391;O94813;P04216;P05556;P07478;P08670;P09382;P09619;P12110;P13987;P15151;P16070;P18065;P18827;P20908;P23284;P31431;P35052;P41221;P48060;P49747;P62745;P80723;P98082;Q03405;Q04721;Q07092;Q15063;Q16610;Q92743;Q99715;Q9Y4K0
HALLMARK_MITOTIC_SPINDLE	cell cycle progression: mitotic spindle assembly	http://www.broadinstitute.org/gsea/msigdb/cards/HALLMARK_MITOTIC_SPINDLE	0.319758	1.42721	0.018018	0.235127	140	./Project_wg_result1746566259_GSEA/HALLMARK_MITOTIC_SPINDLE.png	46	11135;613;81;5347;2037;3996;54509;2035;5829;8409;10611;11346;23580;50628;9181;8874;10013;4853;253260;56992;8476;996;2017;9126;7840;8936;832;10928;10163;4763;140735;8440;55704;10426;10801;23637;10051;5108;22994;55755;51735;3835;24137;55125;85378;9793	O43491;O43639;O43707;O95239;P11171;P11274;P21359;P30260;P47756;P49023;P53350;P57678;Q00587;Q04721;Q14008;Q14155;Q14247;Q14807;Q15154;Q15311;Q15334;Q3V6T2;Q5VT25;Q6R327;Q8N3V7;Q8TCU4;Q8TEP8;Q8TEU7;Q92558;Q92974;Q96CW5;Q96FJ2;Q96HC4;Q96RT7;Q96SN8;Q9H3Q1;Q9HBH0;Q9NS87;Q9NTJ3;Q9UBK9;Q9UBN7;Q9UHD8;Q9UPN4;Q9UQE7;Q9Y3P9;Q9Y6W5
HALLMARK_KRAS_SIGNALING_DN	KRAS signaling, downregulated genes""	http://www.broadinstitute.org/gsea/msigdb/cards/HALLMARK_KRAS_SIGNALING_DN	0.382746	1.27937	0.145125	0.235316	31	./Project_wg_result1746566259_GSEA/HALLMARK_KRAS_SIGNALING_DN.png	11	3485;9194;727;11346;8115;56997;54901;5795;9328;2593;1952	O60669;P01031;P18065;P56279;Q12913;Q14353;Q5VV42;Q8N3V7;Q8NI60;Q9HCU4;Q9Y5Q8
HALLMARK_WNT_BETA_CATENIN_SIGNALING	canonical beta catenin pathway	http://www.broadinstitute.org/gsea/msigdb/cards/HALLMARK_WNT_BETA_CATENIN_SIGNALING	0.442995	1.29053	0.137097	0.274842	17	./Project_wg_result1746566259_GSEA/HALLMARK_WNT_BETA_CATENIN_SIGNALING.png	3	3516;2770;2648	P63096;Q06330;Q92830
HALLMARK_APICAL_JUNCTION	apical junction complex consisting of adherens and tight junctions	http://www.broadinstitute.org/gsea/msigdb/cards/HALLMARK_APICAL_JUNCTION	0.301107	1.29658	0.0575342	0.350844	107	./Project_wg_result1746566259_GSEA/HALLMARK_APICAL_JUNCTION.png	31	88;7070;347902;2770;81;4771;2037;58;54509;3675;87;3667;5818;3688;9019;143903;3728;10174;10458;5819;57555;9353;1307;7073;4192;23114;257194;4763;2593;10398;25945	O43491;O43707;O60504;O94813;O94856;O95297;P04216;P05556;P12814;P14923;P21359;P21741;P24844;P26006;P35240;P35568;P35609;P63096;P68133;Q01085;Q07092;Q14353;Q15223;Q6UX15;Q7Z3B1;Q86SJ2;Q8NFZ4;Q92692;Q9HBH0;Q9NQS3;Q9UQB8
HALLMARK_HEDGEHOG_SIGNALING	Hedgehog signaling	http://www.broadinstitute.org/gsea/msigdb/cards/HALLMARK_HEDGEHOG_SIGNALING	0.349445	1.01353	0.426966	0.730741	17	./Project_wg_result1746566259_GSEA/HALLMARK_HEDGEHOG_SIGNALING.png	2	7070;5340	P00747;P04216
HALLMARK_APICAL_SURFACE	membrane proteins in the apical domain	http://www.broadinstitute.org/gsea/msigdb/cards/HALLMARK_APICAL_SURFACE	0.343228	0.976912	0.481982	0.753244	16	./Project_wg_result1746566259_GSEA/HALLMARK_APICAL_SURFACE.png	5	7070;2050;5329;23054;9696	P04216;P54760;Q03405;Q14686;Q5TZA2
HALLMARK_COMPLEMENT	complement cascade	http://www.broadinstitute.org/gsea/msigdb/cards/HALLMARK_COMPLEMENT	0.250708	1.03867	0.358904	0.757384	89	./Project_wg_result1746566259_GSEA/HALLMARK_COMPLEMENT.png	15	801;2147;88;5340;4057;5547;2152;735;2153;718;978;1012;3075;966;462	P00734;P00747;P01008;P01024;P02748;P02788;P08603;P0DP23;P12259;P13726;P13987;P32320;P35609;P42785;P55290
HALLMARK_MYOGENESIS	muscle differentiation	http://www.broadinstitute.org/gsea/msigdb/cards/HALLMARK_MYOGENESIS	0.21968	0.903639	0.668555	0.785886	79	./Project_wg_result1746566259_GSEA/HALLMARK_MYOGENESIS.png	23	88;1837;58;2878;4641;5837;3688;2273;165;1012;10174;5621;6319;1292;2775;2027;6764;1277;375790;6840;10580;11345;3490	O00159;O00468;O00767;O60504;O95425;P02452;P04156;P05556;P09471;P11217;P12110;P13929;P22352;P35609;P55290;P60520;P68133;P78524;Q13642;Q16270;Q8IUX7;Q9BX66;Q9Y4J8
HALLMARK_BILE_ACID_METABOLISM	biosynthesis of bile acids	http://www.broadinstitute.org/gsea/msigdb/cards/HALLMARK_BILE_ACID_METABOLISM	0.240531	0.870341	0.704918	0.786766	46	./Project_wg_result1746566259_GSEA/HALLMARK_BILE_ACID_METABOLISM.png	10	3422;6256;23600;2030;2638;8443;347734;5827;5002;5194	O15228;P02774;P19793;Q13907;Q8TB61;Q92968;Q96BI1;Q99808;Q9NR77;Q9UHK6

### Sheet: TSC_depleted_vs_Fed
geneSet	description	link	enrichmentScore	normalizedEnrichmentScore	pValue	FDR	size	plotPath	leadingEdgeNum	leadingEdgeId	userId
HALLMARK_TNFA_SIGNALING_VIA_NFKB	TNFA signaling via NF_B	http://www.broadinstitute.org/gsea/msigdb/cards/HALLMARK_TNFA_SIGNALING_VIA_NFKB	-0.602218	-2.17692	0	0.000958228	61	./Project_wg_result1746568624_GSEA/HALLMARK_TNFA_SIGNALING_VIA_NFKB.png	18	3726;7127;5606;10209;10135;4170;595;2355;1959;11182;65986;3725;23764;1958;3491;3164;1026;2353	O00622;P01100;P05412;P11161;P15408;P17275;P18146;P22736;P24385;P38936;P41567;P43490;P46734;Q03169;Q07820;Q96DT7;Q9UGQ3;Q9ULX9
HALLMARK_E2F_TARGETS	cell cycle progression: E2F targets	http://www.broadinstitute.org/gsea/msigdb/cards/HALLMARK_E2F_TARGETS	-0.402951	-1.75281	0	0.0229975	164	./Project_wg_result1746568624_GSEA/HALLMARK_E2F_TARGETS.png	51	4288;4172;5931;7112;27338;4175;10615;4830;5425;4176;7884;11004;29127;4174;54556;24137;9787;57405;4171;3070;6118;1019;10527;5036;5395;55723;2547;3148;1854;5981;9183;1633;4173;51155;84296;5558;147841;4673;4292;11051;6119;79077;6117;9837;79075;3978;81611;4436;4678;25842;1026	O43264;O43809;O95239;O95373;P11802;P12956;P15531;P15927;P18858;P25205;P26583;P27694;P27707;P33316;P33991;P33992;P33993;P35244;P35251;P38936;P40692;P42166;P42167;P43246;P46013;P49005;P49321;P49643;P49736;P54278;P55209;Q14493;Q14566;Q14691;Q15398;Q16576;Q16763;Q8NBT2;Q96R06;Q99661;Q9BRT9;Q9BTT0;Q9BVC3;Q9H0H5;Q9H773;Q9HBM1;Q9NRZ9;Q9NVP2;Q9NXR8;Q9UK76;Q9UQ80;Q9Y294
HALLMARK_HYPOXIA	response to hypoxia; HIF1A targets	http://www.broadinstitute.org/gsea/msigdb/cards/HALLMARK_HYPOXIA	-0.365154	-1.48669	0.010772	0.206977	103	./Project_wg_result1746568624_GSEA/HALLMARK_HYPOXIA.png	20	6275;7163;665;8991;3069;7167;2026;55139;302;23210;2355;5211;3099;3725;23764;3491;5578;1026;2353;1490	O00622;O60238;P01100;P05412;P07355;P09104;P15408;P17252;P17858;P26447;P29279;P38936;P52789;P55327;P60174;Q00341;Q13228;Q6NYC1;Q9H8Y5;Q9ULX9
HALLMARK_OXIDATIVE_PHOSPHORYLATION	oxidative phosphorylation and citric acid cycle	http://www.broadinstitute.org/gsea/msigdb/cards/HALLMARK_OXIDATIVE_PHOSPHORYLATION	0.361457	1.62768	0	0.252944	173	./Project_wg_result1746568624_GSEA/HALLMARK_OXIDATIVE_PHOSPHORYLATION.png	83	9167;292;293;514;5160;509;1431;38;4707;64960;51660;26519;4701;521;9551;2109;10632;4712;515;26520;498;4718;9617;1327;1738;64981;56945;3419;2806;6390;1355;80273;4709;23530;7419;2879;3028;4191;4329;3313;2110;6391;6389;10989;4711;8402;4700;11331;581;481;3032;1632;2746;4704;9868;3945;3418;537;3420;6834;50;4697;5018;7417;4976;34;10476;9131;26517;27089;10939;36;4967;4129;92609;22;4720;374291;506;5250;22…	O00483;O14548;O14949;O43674;O43676;O43837;O60313;O75027;O75251;O75306;O75390;O75438;O75570;O75874;O75947;O75964;O94826;O95139;O95182;O95298;O95831;P00367;P00505;P05026;P05141;P06576;P07195;P08559;P09622;P10109;P11310;P12236;P13073;P21912;P24539;P24752;P25705;P27338;P31040;P36542;P36969;P38117;P38646;P40926;P42126;P45880;P45954;P48735;P49821;P50213;P55084;P56134;P56381;P56385;P56556;P62072;P82650;…
HALLMARK_DNA_REPAIR	DNA repair	http://www.broadinstitute.org/gsea/msigdb/cards/HALLMARK_DNA_REPAIR	-0.319481	-1.32544	0.0472973	0.416063	113	./Project_wg_result1746568624_GSEA/HALLMARK_DNA_REPAIR.png	35	2068;6829;4830;4350;978;4860;2073;10623;7508;7298;7936;6118;7251;51164;10063;353;5985;50484;5422;1069;5438;1854;25920;5557;2237;8237;51160;2959;11051;6119;8721;10289;9883;3978;2962	O00267;O43809;O60739;O60869;P00491;P04818;P07741;P09884;P15531;P15927;P18074;P18615;P18858;P28715;P29372;P32320;P33316;P35244;P35269;P36954;P39748;P40937;P41208;P49642;P51784;Q00403;Q01831;Q14061;Q7LG56;Q8WX92;Q96HA1;Q99816;Q9BUI4;Q9UJW0;Q9UK41
HALLMARK_INTERFERON_GAMMA_RESPONSE	interferon gamma response	http://www.broadinstitute.org/gsea/msigdb/cards/HALLMARK_INTERFERON_GAMMA_RESPONSE	-0.337266	-1.29691	0.0822669	0.418267	75	./Project_wg_result1746568624_GSEA/HALLMARK_INTERFERON_GAMMA_RESPONSE.png	21	5610;5699;29126;5720;4860;5696;5684;7453;6772;5721;11054;7127;10135;23070;5698;3075;7378;6717;25939;8202;1026	P00491;P08603;P19525;P23381;P25788;P28062;P28065;P30626;P38936;P40306;P42224;P43490;Q03169;Q06323;Q16831;Q8N1G2;Q9NZQ7;Q9NZT2;Q9UL46;Q9Y3Z3;Q9Y6Q9
HALLMARK_MYOGENESIS	muscle differentiation	http://www.broadinstitute.org/gsea/msigdb/cards/HALLMARK_MYOGENESIS	-0.327829	-1.26508	0.103986	0.440648	79	./Project_wg_result1746568624_GSEA/HALLMARK_MYOGENESIS.png	28	6840;2224;2314;1728;6764;1410;23175;22924;1674;1191;9659;6678;7169;6525;4209;7164;8048;1277;26353;5664;1266;1281;9260;5925;688;2934;7249;1026	O95425;P02452;P02461;P02511;P06396;P06400;P07951;P09486;P10909;P14324;P15559;P17661;P38936;P49810;P49815;P50461;P53814;P78524;Q13045;Q13887;Q14693;Q14814;Q15417;Q16890;Q5VU43;Q9NR12;Q9UJY1;Q9UPY8
HALLMARK_COAGULATION	blood coagulation cascade	http://www.broadinstitute.org/gsea/msigdb/cards/HALLMARK_COAGULATION	-0.374216	-1.34461	0.0749543	0.458512	55	./Project_wg_result1746568624_GSEA/HALLMARK_COAGULATION.png	11	8237;5550;3075;335;718;2;2934;301;23764;5340;7018	P00747;P01023;P01024;P02647;P02787;P04083;P06396;P08603;P48147;P51784;Q9ULX9
HALLMARK_P53_PATHWAY	p53 pathway	http://www.broadinstitute.org/gsea/msigdb/cards/HALLMARK_P53_PATHWAY	-0.309848	-1.22645	0.121693	0.489176	94	./Project_wg_result1746568624_GSEA/HALLMARK_P53_PATHWAY.png	17	10614;6275;7164;6667;30851;30836;51768;5925;7378;578;9883;3725;894;1606;7867;1026;2353	O14907;O94992;P01100;P05412;P06400;P08047;P23743;P26447;P30279;P38936;Q16611;Q16644;Q16831;Q16890;Q5QJE6;Q96HA1;Q9NS93
HALLMARK_UV_RESPONSE_DN	UV response: downregulated genes	http://www.broadinstitute.org/gsea/msigdb/cards/HALLMARK_UV_RESPONSE_DN	-0.299862	-1.17437	0.178333	0.533446	85	./Project_wg_result1746568624_GSEA/HALLMARK_UV_RESPONSE_DN.png	16	6541;7035;1277;2697;1278;302;1281;4131;7410;861;273;6717;3491;5578;4255;307	O00622;P02452;P02461;P07355;P08123;P09525;P10646;P16455;P17252;P17302;P30626;P30825;P46821;P49418;P52735;Q01196
HALLMARK_MYC_TARGETS_V1	MYC targets, variant 1""	http://www.broadinstitute.org/gsea/msigdb/cards/HALLMARK_MYC_TARGETS_V1	-0.261	-1.15522	0.161765	0.538786	191	./Project_wg_result1746568624_GSEA/HALLMARK_MYC_TARGETS_V1.png	48	3837;11260;4175;5691;4830;5425;23016;4176;5887;4174;10146;4869;7298;51491;4171;1019;10987;5036;6723;5478;7411;10155;2547;6187;1017;1854;5704;790;6637;6193;1478;4173;7332;7458;4673;2739;6204;8318;6194;1964;6741;328;5496;26135;7324;3068;10054;6418	O15355;O43592;O75419;P04818;P05455;P06748;P11802;P12956;P15531;P15880;P19623;P24941;P27695;P27708;P33240;P33316;P33991;P33992;P33993;P43686;P46782;P46783;P47813;P49005;P49720;P49736;P51858;P51965;P54727;P55209;P61758;P62308;P62753;P62937;P68036;Q01105;Q04760;Q13263;Q13283;Q14566;Q14974;Q15024;Q15056;Q8NC51;Q92905;Q9UBT2;Q9UQ80;Q9Y3C1
HALLMARK_PEROXISOME	peroxisomes	http://www.broadinstitute.org/gsea/msigdb/cards/HALLMARK_PEROXISOME	0.329583	1.28346	0.0951276	0.615234	69	./Project_wg_result1746568624_GSEA/HALLMARK_PEROXISOME.png	23	54982;6310;3422;10478;347734;60481;223;3155;10512;1718;25824;2180;6648;8799;373156;5194;847;5243;10057;6342;3418;5052;51109	O15440;O43808;O96011;P04040;P04179;P08183;P22307;P30044;P33121;P35914;P48735;P49189;P54253;Q06830;Q13907;Q15392;Q8TB61;Q8TC12;Q92968;Q99985;Q9NWW5;Q9NYP7;Q9Y2Q3
HALLMARK_ANGIOGENESIS	blood vessel formation	http://www.broadinstitute.org/gsea/msigdb/cards/HALLMARK_ANGIOGENESIS	0.497128	1.39748	0.0997783	0.622348	18	./Project_wg_result1746568624_GSEA/HALLMARK_ANGIOGENESIS.png	6	350;4043;7448;6578;8829;1290	O14786;P02749;P04004;P05997;P30533;Q92959
HALLMARK_REACTIVE_OXIGEN_SPECIES_PATHWAY	reactive oxygen species pathway	http://www.broadinstitute.org/gsea/msigdb/cards/HALLMARK_REACTIVE_OXIGEN_SPECIES_PATHWAY	0.322222	1.13862	0.23908	0.761392	38	./Project_wg_result1746568624_GSEA/HALLMARK_REACTIVE_OXIGEN_SPECIES_PATHWAY.png	13	4257;140809;5621;10549;7295;2879;3163;6648;4700;847;5052;4482;2878	P04040;P04156;P04179;P10599;P10620;P22352;P30519;P36969;P56556;Q06830;Q13162;Q9BYN0;Q9UJ68
HALLMARK_APICAL_JUNCTION	apical junction complex consisting of adherens and tight junctions	http://www.broadinstitute.org/gsea/msigdb/cards/HALLMARK_APICAL_JUNCTION	0.303398	1.28587	0.0776942	0.804854	107	./Project_wg_result1746568624_GSEA/HALLMARK_APICAL_JUNCTION.png	33	347902;4192;54509;2770;5880;2037;10458;7070;81;6714;1002;4771;6810;87;8517;1432;91624;10109;1307;1739;3675;3728;88;7059;5728;5819;143903;3673;6251;9353;23114;3667;60	O15144;O43491;O43707;O94813;O94856;P04216;P12814;P12931;P14923;P15153;P17301;P21741;P26006;P35240;P35568;P35609;P49746;P55283;P60484;P60709;P63096;Q07092;Q0ZGT2;Q12846;Q12959;Q15404;Q16539;Q6UX15;Q86SJ2;Q92692;Q9HBH0;Q9UQB8;Q9Y6K9
HALLMARK_FATTY_ACID_METABOLISM	fatty acid metabolism	http://www.broadinstitute.org/gsea/msigdb/cards/HALLMARK_FATTY_ACID_METABOLISM	0.284421	1.19062	0.157143	0.813005	101	./Project_wg_result1746568624_GSEA/HALLMARK_FATTY_ACID_METABOLISM.png	35	3422;5160;3956;4128;549;60481;1738;223;51478;3155;1718;92840;3028;4191;8801;35;2110;10961;2180;6391;6389;1376;26275;3032;1632;58505;33;1429;760;5793;3420;1371;51109;2052;50	O43837;P00918;P07099;P08559;P09382;P09622;P16219;P21397;P23470;P23786;P28330;P30040;P31040;P33121;P35914;P36551;P40926;P42126;P49189;P55084;P56937;Q08257;Q13825;Q13907;Q15392;Q16134;Q6NVY1;Q8TC12;Q96HR9;Q96I99;Q99643;Q99714;Q99798;Q9NRP0;Q9NYP7
HALLMARK_BILE_ACID_METABOLISM	biosynthesis of bile acids	http://www.broadinstitute.org/gsea/msigdb/cards/HALLMARK_BILE_ACID_METABOLISM	0.325402	1.14585	0.231111	0.852984	46	./Project_wg_result1746568624_GSEA/HALLMARK_BILE_ACID_METABOLISM.png	17	6310;3422;5827;2030;23600;347734;9409;223;1718;25824;5002;2180;373156;5194;847;6342;3418	P04040;P22307;P30044;P33121;P48735;P49189;P54253;Q13907;Q15392;Q8TB61;Q92968;Q96BI1;Q99808;Q9NR77;Q9UHK6;Q9Y2Q3;Q9Y5Y5
HALLMARK_CHOLESTEROL_HOMEOSTASIS	cholesterol homeostasis	http://www.broadinstitute.org/gsea/msigdb/cards/HALLMARK_CHOLESTEROL_HOMEOSTASIS	0.292565	1.03788	0.391892	0.866334	42	./Project_wg_result1746568624_GSEA/HALLMARK_CHOLESTEROL_HOMEOSTASIS.png	8	3958;3422;6811;1717;2770;5359;493869;51478	O15162;P17931;P56937;P63096;Q13190;Q13907;Q8TED1;Q9UBM7
HALLMARK_INTERFERON_ALPHA_RESPONSE	interferon alpha response	http://www.broadinstitute.org/gsea/msigdb/cards/HALLMARK_INTERFERON_ALPHA_RESPONSE	0.223546	0.757557	0.862069	0.930049	36	./Project_wg_result1746568624_GSEA/HALLMARK_INTERFERON_ALPHA_RESPONSE.png	8	961;85441;3430;5359;87178;10544;64761;3107	O15162;P10321;P80217;Q08722;Q8TCS8;Q9BYK8;Q9H0J9;Q9UNN8
HALLMARK_EPITHELIAL_MESENCHYMAL_TRANSITION	epithelial mesenchymal transition	http://www.broadinstitute.org/gsea/msigdb/cards/HALLMARK_EPITHELIAL_MESENCHYMAL_TRANSITION	0.250596	1.0456	0.359494	0.93402	106	./Project_wg_result1746568624_GSEA/HALLMARK_EPITHELIAL_MESENCHYMAL_TRANSITION.png	26	5645;6382;4147;5159;2191;5479;7431;5817;3956;7070;7474;1290;1282;1893;5654;4837;50863;1307;10486;1601;4017;4638;79709;5329;284217;3690	O00339;P02462;P04216;P05106;P05997;P07478;P08670;P09382;P09619;P15151;P18827;P23284;P25391;P40123;P40261;P41221;P98082;Q03405;Q07092;Q12884;Q15746;Q16610;Q8NBJ5;Q92743;Q9P121;Q9Y4K0

### Sheet: SKS_depleted_vs_Fed
geneSet	description	link	enrichmentScore	normalizedEnrichmentScore	pValue	FDR	size	plotPath	leadingEdgeNum	leadingEdgeId	userId
HALLMARK_TNFA_SIGNALING_VIA_NFKB	TNFA signaling via NF_B	http://www.broadinstitute.org/gsea/msigdb/cards/HALLMARK_TNFA_SIGNALING_VIA_NFKB	-0.652848	-2.21062	0	0	61	./Project_wg_result1746566938_GSEA/HALLMARK_TNFA_SIGNALING_VIA_NFKB.png	21	3604;9945;2355;5054;3725;5606;8744;8061;1026;595;6648;3491;3726;23764;1959;1958;8553;8613;3280;3164;2353	O00622;O14495;O14503;O94808;P01100;P04179;P05121;P05412;P11161;P15407;P15408;P17275;P18146;P22736;P24385;P38936;P41273;P46734;Q07011;Q14469;Q9ULX9
HALLMARK_HYPOXIA	response to hypoxia; HIF1A targets	http://www.broadinstitute.org/gsea/msigdb/cards/HALLMARK_HYPOXIA	-0.505965	-1.85632	0	0.0100811	103	./Project_wg_result1746566938_GSEA/HALLMARK_HYPOXIA.png	24	6513;2584;2355;5054;665;3725;857;4282;2632;3099;1026;3491;2745;205;2821;3939;5578;23764;3036;7162;8553;1490;2542;2353	O00622;O14503;O43826;O60238;P00338;P01100;P05121;P05412;P06744;P11166;P14174;P15408;P17252;P27144;P29279;P35754;P38936;P51570;P52789;Q03135;Q04446;Q13641;Q92839;Q9ULX9
HALLMARK_UV_RESPONSE_UP	UV response: upregulated genes	http://www.broadinstitute.org/gsea/msigdb/cards/HALLMARK_UV_RESPONSE_UP	-0.470197	-1.69678	0	0.0552595	91	./Project_wg_result1746566938_GSEA/HALLMARK_UV_RESPONSE_UP.png	15	10494;5984;5580;10038;51706;5538;6817;6648;1280;7263;5873;7009;3726;3164;2353	O00506;P01100;P02458;P04179;P17275;P22736;P35249;P50225;P50897;P51159;P55061;Q05655;Q16762;Q9UGN5;Q9UHQ9
HALLMARK_KRAS_SIGNALING_DN	KRAS signaling, downregulated genes""	http://www.broadinstitute.org/gsea/msigdb/cards/HALLMARK_KRAS_SIGNALING_DN	-0.546367	-1.6351	0.0113636	0.0747684	31	./Project_wg_result1746566938_GSEA/HALLMARK_KRAS_SIGNALING_DN.png	6	51087;2044;1280;727;3852;3848	P01031;P02458;P04264;P13647;P54756;Q9Y2T7
HALLMARK_ESTROGEN_RESPONSE_LATE	late estrogen response	http://www.broadinstitute.org/gsea/msigdb/cards/HALLMARK_ESTROGEN_RESPONSE_LATE	-0.449736	-1.59553	0.00874636	0.0866977	80	./Project_wg_result1746566938_GSEA/HALLMARK_ESTROGEN_RESPONSE_LATE.png	18	10202;9060;11001;949;5265;51181;2109;857;60481;27075;445;595;7263;26353;7164;7162;1345;2353	O14975;O95340;O95857;P00966;P01009;P01100;P09669;P24385;P38117;Q03135;Q13268;Q13641;Q16762;Q16890;Q7Z4W1;Q8WTV0;Q9NYP7;Q9UJY1
HALLMARK_ESTROGEN_RESPONSE_EARLY	early estrogen response	http://www.broadinstitute.org/gsea/msigdb/cards/HALLMARK_ESTROGEN_RESPONSE_EARLY	-0.440137	-1.54411	0.011611	0.11836	75	./Project_wg_result1746566938_GSEA/HALLMARK_ESTROGEN_RESPONSE_EARLY.png	9	60481;595;26353;81875;7164;7162;8553;3280;2353	O14503;P01100;P24385;Q13641;Q14469;Q16890;Q9H9L3;Q9NYP7;Q9UJY1
HALLMARK_MTORC1_SIGNALING	mTORC1 signaling	http://www.broadinstitute.org/gsea/msigdb/cards/HALLMARK_MTORC1_SIGNALING	-0.392633	-1.52403	0.0052356	0.119693	151	./Project_wg_result1746566938_GSEA/HALLMARK_MTORC1_SIGNALING.png	33	2729;3417;7436;3329;6117;2232;56902;51382;871;10213;2539;6917;11151;6513;5685;6745;5606;51569;60481;23478;2632;27346;7296;3099;1026;3336;2745;205;1718;2821;3939;8553;2542	O00487;O14503;O43826;O75874;P00338;P06744;P10809;P11166;P11413;P22570;P23193;P25789;P27144;P27694;P31146;P35754;P38936;P43307;P46734;P48506;P50454;P52789;P61604;P61960;P67812;P98155;Q04446;Q15392;Q16881;Q5BJF2;Q9NRX1;Q9NYP7;Q9Y5K8
HALLMARK_ANGIOGENESIS	blood vessel formation	http://www.broadinstitute.org/gsea/msigdb/cards/HALLMARK_ANGIOGENESIS	0.513658	1.50308	0.0483871	0.184642	18	./Project_wg_result1746566938_GSEA/HALLMARK_ANGIOGENESIS.png	8	7448;7076;7410;5747;8829;894;11167;351	O14786;P01033;P04004;P05067;P30279;P52735;Q05397;Q12841
HALLMARK_PEROXISOME	peroxisomes	http://www.broadinstitute.org/gsea/msigdb/cards/HALLMARK_PEROXISOME	-0.409944	-1.40937	0.0468986	0.2183	69	./Project_wg_result1746566938_GSEA/HALLMARK_PEROXISOME.png	22	4436;1487;3418;5243;23705;51;390916;3417;6342;54884;213;11001;1962;9962;1022;54982;60481;10057;6647;6648;1718;10478	A8MXV4;O14975;O15440;O43808;O75874;P00441;P02768;P04179;P08183;P22307;P43246;P48735;P50613;Q08426;Q13363;Q15067;Q15392;Q6NUM9;Q9BY67;Q9NWW5;Q9NYP7;Q9UGH3
HALLMARK_MYC_TARGETS_V1	MYC targets, variant 1""	http://www.broadinstitute.org/gsea/msigdb/cards/HALLMARK_MYC_TARGETS_V1	-0.351556	-1.39413	0.0238095	0.218649	191	./Project_wg_result1746566938_GSEA/HALLMARK_MYC_TARGETS_V1.png	59	3735;4175;5687;26135;1017;5704;6194;6188;65005;4173;6627;7332;6723;6629;26156;7027;6141;9221;11331;3192;5691;3068;5250;6632;6741;54107;6146;6187;3329;7913;3183;8761;22916;1019;10213;1964;1478;6418;5685;5984;5887;5688;5714;6428;1537;5709;6164;6128;1665;3336;5690;4830;10907;3015;10935;2739;3939;51690;6637	O00487;O14818;O43143;O43242;O76021;P00338;P05455;P07910;P08574;P08579;P09661;P0C0S5;P10809;P11802;P15531;P15880;P19623;P23396;P24941;P25789;P30048;P33240;P33991;P35249;P35268;P35659;P43686;P47813;P48556;P49207;P49720;P49721;P51858;P52298;P54727;P60900;P61604;P62308;P62314;P62753;P68036;P83876;P84103;Q00325;Q00839;Q01105;Q02878;Q04760;Q07020;Q13310;Q14186;Q14566;Q14978;Q15046;Q8NC51;Q99623;Q9BYD2;…
HALLMARK_DNA_REPAIR	DNA repair	http://www.broadinstitute.org/gsea/msigdb/cards/HALLMARK_DNA_REPAIR	-0.384393	-1.42428	0.0350631	0.220385	113	./Project_wg_result1746566938_GSEA/HALLMARK_DNA_REPAIR.png	36	2965;3978;50484;1603;25920;1642;124583;2987;30833;9978;8721;7251;6749;9533;7508;552900;22916;203;5985;100;10289;5984;10623;1716;10959;23204;1643;6118;1069;353;2962;29927;2072;6119;4830;4832	O15160;O60739;O60869;P00568;P00813;P07741;P15531;P15927;P18858;P32780;P35244;P35249;P35269;P40937;P41208;P52298;P61619;P61803;P62877;Q01831;Q08945;Q13232;Q15041;Q15363;Q16531;Q16774;Q16854;Q7LG56;Q8TCD5;Q8WVQ1;Q8WX92;Q92466;Q92889;Q99816;Q9BUI4;Q9H3K6
HALLMARK_HEME_METABOLISM	heme metabolism and erythroid lineage	http://www.broadinstitute.org/gsea/msigdb/cards/HALLMARK_HEME_METABOLISM	0.334089	1.3616	0.038961	0.29037	95	./Project_wg_result1746566938_GSEA/HALLMARK_HEME_METABOLISM.png	27	119;55810;7145;23762;831;5886;3045;9958;645;5715;51646;79269;63891;7779;55589;3005;2235;25796;23112;682;2035;23365;6710;210;118;26020;57610	O00233;O95336;P02042;P07305;P11171;P11277;P13716;P20810;P22830;P30043;P35611;P35612;P35613;P54725;P62699;Q5QP82;Q5XPI4;Q6VN20;Q7Z4F1;Q969R2;Q9HBL0;Q9NSY1;Q9NZN5;Q9P0K8;Q9UPQ9;Q9Y4E8;Q9Y6M5
HALLMARK_MITOTIC_SPINDLE	cell cycle progression: mitotic spindle assembly	http://www.broadinstitute.org/gsea/msigdb/cards/HALLMARK_MITOTIC_SPINDLE	0.360036	1.53573	0.00704225	0.30033	140	./Project_wg_result1746566938_GSEA/HALLMARK_MITOTIC_SPINDLE.png	50	4690;4643;5829;613;55125;23647;10611;23580;394;10300;134549;10163;9826;11135;22919;10435;10013;5347;8476;2037;10426;140735;10565;11346;832;81;50628;3996;253260;4853;84376;2035;22994;23365;2017;9462;55704;9126;4763;10844;6709;7204;274;5108;2317;8409;10801;89941;996;5116	O00499;O14613;O15085;O43491;O43707;O75369;O75962;O95613;P11171;P11274;P16333;P21359;P30260;P47756;P49023;P53350;P53365;P57678;Q00587;Q04721;Q12965;Q13017;Q13813;Q14247;Q15154;Q15334;Q15691;Q2M3G4;Q3V6T2;Q5VT25;Q6R327;Q86VS8;Q8IXI1;Q8N3V7;Q8TEP8;Q96CW5;Q96FJ2;Q96HC4;Q9BSJ2;Q9BVA0;Q9H3Q1;Q9NZN5;Q9UBK9;Q9UBN7;Q9UHD8;Q9UJF2;Q9UPN4;Q9UQE7;Q9Y6D6;Q9Y6W5
HALLMARK_KRAS_SIGNALING_UP	KRAS signaling, upregulated genes""	http://www.broadinstitute.org/gsea/msigdb/cards/HALLMARK_KRAS_SIGNALING_UP	0.30015	1.06417	0.350685	0.534388	45	./Project_wg_result1746566938_GSEA/HALLMARK_KRAS_SIGNALING_UP.png	12	7462;1363;5936;6868;57332;8829;894;5329;2048;867;2022;9590	O14786;P16870;P17813;P22681;P29323;P30279;P78536;Q02952;Q03405;Q9BWF3;Q9GZY6;Q9HC52
HALLMARK_IL6_JAK_STAT3_SIGNALING	IL6 STAT3 signaling during acute phase response	http://www.broadinstitute.org/gsea/msigdb/cards/HALLMARK_IL6_JAK_STAT3_SIGNALING	0.355013	1.07842	0.329268	0.569686	23	./Project_wg_result1746566938_GSEA/HALLMARK_IL6_JAK_STAT3_SIGNALING.png	6	3690;10379;7132;7297;867;2885	P05106;P19438;P22681;P29597;P62993;Q00978
HALLMARK_APICAL_JUNCTION	apical junction complex consisting of adherens and tight junctions	http://www.broadinstitute.org/gsea/msigdb/cards/HALLMARK_APICAL_JUNCTION	0.244903	1.02328	0.362126	0.571717	107	./Project_wg_result1746566938_GSEA/HALLMARK_APICAL_JUNCTION.png	33	6714;88;25945;7410;1307;29126;60412;4771;3265;7791;1265;7070;80381;64398;5747;2037;8517;3667;10398;4192;81;9019;143903;1002;8751;91624;51776;55742;10174;208;7408;4763;57555	O43491;O43707;O60504;O95297;P01112;P04216;P12931;P21359;P21741;P24844;P31751;P35240;P35568;P35609;P50552;P52735;P55283;Q05397;Q07092;Q0ZGT2;Q13444;Q15942;Q5ZPR3;Q6UX15;Q8N3R9;Q8NFZ4;Q96A65;Q99439;Q9NQS3;Q9NVD7;Q9NYL2;Q9NZQ7;Q9Y6K9
HALLMARK_INFLAMMATORY_RESPONSE	inflammation	http://www.broadinstitute.org/gsea/msigdb/cards/HALLMARK_INFLAMMATORY_RESPONSE	0.269241	0.976942	0.449591	0.572661	51	./Project_wg_result1746566938_GSEA/HALLMARK_INFLAMMATORY_RESPONSE.png	14	3690;6098;7076;558;5099;5329;5817;6892;5970;958;391;5663;23308;2152	O15533;O60245;O75144;P01033;P05106;P08922;P13726;P15151;P25942;P30530;P49768;P84095;Q03405;Q04206
HALLMARK_UNFOLDED_PROTEIN_RESPONSE	unfolded protein response; ER stress	http://www.broadinstitute.org/gsea/msigdb/cards/HALLMARK_UNFOLDED_PROTEIN_RESPONSE	0.237074	0.983227	0.443366	0.614374	90	./Project_wg_result1746566938_GSEA/HALLMARK_UNFOLDED_PROTEIN_RESPONSE.png	14	28972;9652;9570;55738;1978;55802;10954;29968;4801;10897;55062;10775;23644;50628	O14653;O95070;O95707;P25208;P57678;Q13541;Q14554;Q5MNZ9;Q6P2E9;Q6PGP7;Q8N6T3;Q9NPI6;Q9Y617;Q9Y6A9
HALLMARK_TGF_BETA_SIGNALING	TGF beta signaling	http://www.broadinstitute.org/gsea/msigdb/cards/HALLMARK_TGF_BETA_SIGNALING	0.337698	1.08749	0.301837	0.635647	32	./Project_wg_result1746566938_GSEA/HALLMARK_TGF_BETA_SIGNALING.png	13	5045;5494;7046;6574;11031;2022;6885;64750;90;4086;51742;657;1025	O43318;P09958;P17813;P35813;P36894;P36897;P50750;Q04771;Q13636;Q15797;Q4LE39;Q8WUM9;Q9HAU4
HALLMARK_ALLOGRAFT_REJECTION	allograft rejection	http://www.broadinstitute.org/gsea/msigdb/cards/HALLMARK_ALLOGRAFT_REJECTION	0.298711	1.10912	0.271468	0.68509	59	./Project_wg_result1746566938_GSEA/HALLMARK_ALLOGRAFT_REJECTION.png	13	8560;4690;2149;7321;6170;7076;1984;2147;7070;322;894;6892;8664	O00213;O15121;O15371;O15533;P00734;P01033;P04216;P16333;P25116;P30279;P51668;P62891;P63241
