## Supplementary material for "Divergent signaling profiles in mTOR gain-of-function Smith-Kingsmore syndrome (SKS) and TSC2 deficiency": Table S8

statistic	source	condition	score	p_value	contrast
ulm	AHR	DS_vs_WS	-1.946748006	0.051578104	DS_vs_WS
ulm	AR	DS_vs_WS	-1.673100484	0.094322227	DS_vs_WS
ulm	ARID2	DS_vs_WS	-0.021306276	0.983001537	DS_vs_WS
ulm	ARID3A	DS_vs_WS	-1.802600908	0.071465069	DS_vs_WS
ulm	ARNT	DS_vs_WS	-3.326050168	0.000882352	DS_vs_WS
ulm	ARNTL	DS_vs_WS	-1.657421844	0.09744897	DS_vs_WS
ulm	ASCL1	DS_vs_WS	-0.206358112	0.836513164	DS_vs_WS
ulm	ATF1	DS_vs_WS	-2.632966305	0.008470395	DS_vs_WS
ulm	ATF2	DS_vs_WS	-3.678255861	0.000235413	DS_vs_WS
ulm	ATF3	DS_vs_WS	4.816156095	1.47E-06	DS_vs_WS
ulm	ATF4	DS_vs_WS	-0.854326942	0.392933488	DS_vs_WS
ulm	ATF6	DS_vs_WS	-2.903428947	0.003694803	DS_vs_WS
ulm	ATF7	DS_vs_WS	-2.797079095	0.005161323	DS_vs_WS
ulm	BACH1	DS_vs_WS	0.071275108	0.943179476	DS_vs_WS
ulm	BACH2	DS_vs_WS	-2.773760697	0.005546072	DS_vs_WS
ulm	BATF	DS_vs_WS	-1.624996701	0.104178083	DS_vs_WS
ulm	BCL11A	DS_vs_WS	1.264588835	0.206032618	DS_vs_WS
ulm	BCL6	DS_vs_WS	1.494970819	0.134936898	DS_vs_WS
ulm	BHLHE22	DS_vs_WS	0.207620737	0.8355271	DS_vs_WS
ulm	BHLHE40	DS_vs_WS	1.384350671	0.166265634	DS_vs_WS
ulm	CDX2	DS_vs_WS	1.170938231	0.241636729	DS_vs_WS
ulm	CEBPA	DS_vs_WS	-1.519718363	0.128596643	DS_vs_WS
ulm	CEBPB	DS_vs_WS	1.955680862	0.050515838	DS_vs_WS
ulm	CEBPD	DS_vs_WS	0.259359773	0.795360175	DS_vs_WS
ulm	CEBPG	DS_vs_WS	-4.100512588	4.14E-05	DS_vs_WS
ulm	CLOCK	DS_vs_WS	-1.747154357	0.080625003	DS_vs_WS
ulm	CREB1	DS_vs_WS	-1.263643171	0.206371985	DS_vs_WS
ulm	CREB3	DS_vs_WS	-1.360886611	0.173563949	DS_vs_WS
ulm	CREB3L1	DS_vs_WS	-2.752595279	0.005917507	DS_vs_WS
ulm	CREM	DS_vs_WS	-3.244307809	0.001179183	DS_vs_WS
ulm	CTCF	DS_vs_WS	2.356086878	0.018477621	DS_vs_WS
ulm	CTCFL	DS_vs_WS	-0.537821492	0.590705922	DS_vs_WS
ulm	CUX1	DS_vs_WS	-0.127106088	0.898857635	DS_vs_WS
ulm	DUX4	DS_vs_WS	-0.336115703	0.736786934	DS_vs_WS
ulm	E2F1	DS_vs_WS	1.270133297	0.204051051	DS_vs_WS
ulm	E2F2	DS_vs_WS	1.472929779	0.140784773	DS_vs_WS
ulm	E2F3	DS_vs_WS	2.270339673	0.023196942	DS_vs_WS
ulm	E2F4	DS_vs_WS	2.088526243	0.036762255	DS_vs_WS
ulm	E2F5	DS_vs_WS	0.432357164	0.665486231	DS_vs_WS
ulm	E2F6	DS_vs_WS	1.409491206	0.158704597	DS_vs_WS
ulm	E2F7	DS_vs_WS	-2.127747788	0.033369472	DS_vs_WS
ulm	EBF1	DS_vs_WS	-1.031286818	0.302418068	DS_vs_WS
ulm	EGR1	DS_vs_WS	-3.005499528	0.002654542	DS_vs_WS
ulm	EHF	DS_vs_WS	0.161526286	0.871680445	DS_vs_WS
ulm	ELF1	DS_vs_WS	-0.857627966	0.391107594	DS_vs_WS
ulm	ELF3	DS_vs_WS	-0.994445942	0.320017127	DS_vs_WS
ulm	ELF5	DS_vs_WS	0.92149551	0.35680224	DS_vs_WS
ulm	ELK1	DS_vs_WS	-1.730811328	0.083499928	DS_vs_WS
ulm	ELK4	DS_vs_WS	-3.393015243	0.000692538	DS_vs_WS
ulm	EOMES	DS_vs_WS	-0.938869258	0.347808539	DS_vs_WS
ulm	EPAS1	DS_vs_WS	-1.345161308	0.178587494	DS_vs_WS
ulm	ERG	DS_vs_WS	-0.406752952	0.684193539	DS_vs_WS
ulm	ESR1	DS_vs_WS	-2.399857394	0.016410006	DS_vs_WS
ulm	ESR2	DS_vs_WS	-2.464762355	0.013718261	DS_vs_WS
ulm	ESRRA	DS_vs_WS	-1.286312038	0.198348189	DS_vs_WS
ulm	ETS1	DS_vs_WS	-1.44866038	0.147447196	DS_vs_WS
ulm	ETS2	DS_vs_WS	0.066181624	0.947233849	DS_vs_WS
ulm	ETV1	DS_vs_WS	-0.121757008	0.903092614	DS_vs_WS
ulm	ETV4	DS_vs_WS	-3.103064827	0.001917787	DS_vs_WS
ulm	FLI1	DS_vs_WS	-2.136939452	0.032614294	DS_vs_WS
ulm	FOS	DS_vs_WS	0.295300508	0.767767212	DS_vs_WS
ulm	FOSL1	DS_vs_WS	-1.336606024	0.181365573	DS_vs_WS
ulm	FOSL2	DS_vs_WS	-3.219091574	0.001287904	DS_vs_WS
ulm	FOXA1	DS_vs_WS	1.121298885	0.262173323	DS_vs_WS
ulm	FOXA2	DS_vs_WS	0.037555888	0.970042132	DS_vs_WS
ulm	FOXJ2	DS_vs_WS	-1.252949792	0.210237758	DS_vs_WS
ulm	FOXK2	DS_vs_WS	-1.618707049	0.105525141	DS_vs_WS
ulm	FOXL2	DS_vs_WS	0.595339098	0.551623162	DS_vs_WS
ulm	FOXM1	DS_vs_WS	1.009487542	0.31275236	DS_vs_WS
ulm	FOXO1	DS_vs_WS	1.351426055	0.17657337	DS_vs_WS
ulm	FOXO3	DS_vs_WS	-0.397723891	0.690837718	DS_vs_WS
ulm	FOXO4	DS_vs_WS	-1.322460504	0.186029077	DS_vs_WS
ulm	FOXP1	DS_vs_WS	4.793615665	1.65E-06	DS_vs_WS
ulm	FOXP2	DS_vs_WS	2.015498578	0.043864992	DS_vs_WS
ulm	GABPA	DS_vs_WS	-1.144686626	0.252351878	DS_vs_WS
ulm	GATA1	DS_vs_WS	0.989689432	0.322337204	DS_vs_WS
ulm	GATA2	DS_vs_WS	2.123204597	0.033748228	DS_vs_WS
ulm	GATA3	DS_vs_WS	-4.501130302	6.80E-06	DS_vs_WS
ulm	GATA4	DS_vs_WS	1.481526206	0.138481225	DS_vs_WS
ulm	GATA6	DS_vs_WS	-4.388661425	1.15E-05	DS_vs_WS
ulm	GFI1B	DS_vs_WS	-0.179050048	0.85790011	DS_vs_WS
ulm	GLI2	DS_vs_WS	0.610649159	0.541438398	DS_vs_WS
ulm	GRHL2	DS_vs_WS	-1.774892959	0.075929866	DS_vs_WS
ulm	HBP1	DS_vs_WS	1.994914287	0.04606497	DS_vs_WS
ulm	HHEX	DS_vs_WS	2.181020002	0.029192856	DS_vs_WS
ulm	HIF1A	DS_vs_WS	-4.686628223	2.79E-06	DS_vs_WS
ulm	HINFP	DS_vs_WS	-0.083569404	0.933399581	DS_vs_WS
ulm	HMBOX1	DS_vs_WS	1.296192832	0.194923127	DS_vs_WS
ulm	HNF1A	DS_vs_WS	-0.108325963	0.91373815	DS_vs_WS
ulm	HNF1B	DS_vs_WS	-1.610559735	0.107290559	DS_vs_WS
ulm	HNF4A	DS_vs_WS	-2.690594782	0.00713805	DS_vs_WS
ulm	HNF4G	DS_vs_WS	0.705403097	0.480567145	DS_vs_WS
ulm	HOXA9	DS_vs_WS	-0.478629431	0.632207198	DS_vs_WS
ulm	HOXB13	DS_vs_WS	-2.391898872	0.016770093	DS_vs_WS
ulm	HSF1	DS_vs_WS	1.124491708	0.26081718	DS_vs_WS
ulm	IKZF1	DS_vs_WS	-0.88922335	0.373893116	DS_vs_WS
ulm	IRF1	DS_vs_WS	4.027223513	5.66E-05	DS_vs_WS
ulm	IRF2	DS_vs_WS	0.246676777	0.805160762	DS_vs_WS
ulm	IRF3	DS_vs_WS	1.511633735	0.130641926	DS_vs_WS
ulm	IRF4	DS_vs_WS	-2.819502427	0.004814264	DS_vs_WS
ulm	IRF9	DS_vs_WS	2.513343477	0.011966615	DS_vs_WS
ulm	JUN	DS_vs_WS	-1.481407279	0.138512894	DS_vs_WS
ulm	JUNB	DS_vs_WS	-4.852312269	1.23E-06	DS_vs_WS
ulm	JUND	DS_vs_WS	-1.654929721	0.097953513	DS_vs_WS
ulm	KDM5B	DS_vs_WS	-1.425782466	0.153945824	DS_vs_WS
ulm	KLF1	DS_vs_WS	-2.130126307	0.033172634	DS_vs_WS
ulm	KLF13	DS_vs_WS	1.090894158	0.27533182	DS_vs_WS
ulm	KLF3	DS_vs_WS	-2.077277708	0.03778791	DS_vs_WS
ulm	KLF4	DS_vs_WS	0.283772297	0.776587649	DS_vs_WS
ulm	KLF5	DS_vs_WS	1.430012159	0.152728223	DS_vs_WS
ulm	KLF6	DS_vs_WS	-4.285530284	1.83E-05	DS_vs_WS
ulm	KLF9	DS_vs_WS	-2.210380254	0.027089391	DS_vs_WS
ulm	KMT2A	DS_vs_WS	0.979359583	0.327413482	DS_vs_WS
ulm	LEF1	DS_vs_WS	-1.221910894	0.221754871	DS_vs_WS
ulm	LHX2	DS_vs_WS	-1.447347489	0.147814368	DS_vs_WS
ulm	LYL1	DS_vs_WS	-0.114846894	0.908567563	DS_vs_WS
ulm	MAF	DS_vs_WS	-0.384047727	0.700946914	DS_vs_WS
ulm	MAFB	DS_vs_WS	-2.51949121	0.011759725	DS_vs_WS
ulm	MAFF	DS_vs_WS	-5.670018515	1.45E-08	DS_vs_WS
ulm	MAFG	DS_vs_WS	-2.680118469	0.007365281	DS_vs_WS
ulm	MAFK	DS_vs_WS	-3.667893627	0.000245153	DS_vs_WS
ulm	MAX	DS_vs_WS	-1.379709465	0.167690626	DS_vs_WS
ulm	MAZ	DS_vs_WS	-0.27209875	0.785548733	DS_vs_WS
ulm	MBD1	DS_vs_WS	-0.005918011	0.995278193	DS_vs_WS
ulm	MBD2	DS_vs_WS	-0.154410487	0.877287551	DS_vs_WS
ulm	MEF2A	DS_vs_WS	-6.935969883	4.15E-12	DS_vs_WS
ulm	MEF2B	DS_vs_WS	-2.883569038	0.003935908	DS_vs_WS
ulm	MEF2C	DS_vs_WS	-3.41397186	0.000641426	DS_vs_WS
ulm	MEIS1	DS_vs_WS	-1.598743143	0.109892545	DS_vs_WS
ulm	MEIS2	DS_vs_WS	-1.361207033	0.173462697	DS_vs_WS
ulm	MITF	DS_vs_WS	-0.542831213	0.58725171	DS_vs_WS
ulm	MNT	DS_vs_WS	0.543471916	0.586810619	DS_vs_WS
ulm	MXI1	DS_vs_WS	2.10619936	0.035198728	DS_vs_WS
ulm	MYB	DS_vs_WS	3.199042774	0.001380869	DS_vs_WS
ulm	MYBL2	DS_vs_WS	0.00700101	0.994414114	DS_vs_WS
ulm	MYC	DS_vs_WS	4.068226023	4.75E-05	DS_vs_WS
ulm	MYCN	DS_vs_WS	1.542095294	0.12306532	DS_vs_WS
ulm	MYOD1	DS_vs_WS	-1.966505804	0.049253199	DS_vs_WS
ulm	NANOG	DS_vs_WS	-2.662659986	0.007758406	DS_vs_WS
ulm	NCOA1	DS_vs_WS	-0.165970645	0.86818163	DS_vs_WS
ulm	NCOA2	DS_vs_WS	-1.844485854	0.065126266	DS_vs_WS
ulm	NCOA3	DS_vs_WS	-1.159762993	0.246158338	DS_vs_WS
ulm	NEUROD1	DS_vs_WS	-0.053355448	0.957449203	DS_vs_WS
ulm	NFATC1	DS_vs_WS	-4.076989673	4.58E-05	DS_vs_WS
ulm	NFE2	DS_vs_WS	-1.768618619	0.076971876	DS_vs_WS
ulm	NFE2L1	DS_vs_WS	-1.25167413	0.2107024	DS_vs_WS
ulm	NFE2L2	DS_vs_WS	-0.880855585	0.378405946	DS_vs_WS
ulm	NFIC	DS_vs_WS	0.969300191	0.33240646	DS_vs_WS
ulm	NFKB1	DS_vs_WS	3.352674707	0.000801743	DS_vs_WS
ulm	NFKB2	DS_vs_WS	0.292142008	0.770180899	DS_vs_WS
ulm	NFYA	DS_vs_WS	-1.334331843	0.182109416	DS_vs_WS
ulm	NFYB	DS_vs_WS	-0.401703798	0.687906066	DS_vs_WS
ulm	NR1H2	DS_vs_WS	-0.456510018	0.648027931	DS_vs_WS
ulm	NR1H3	DS_vs_WS	-0.154842232	0.876947166	DS_vs_WS
ulm	NR2C2	DS_vs_WS	0.965369453	0.334370775	DS_vs_WS
ulm	NR2F1	DS_vs_WS	0.759105886	0.447797633	DS_vs_WS
ulm	NR2F6	DS_vs_WS	1.306429961	0.191420513	DS_vs_WS
ulm	NR3C1	DS_vs_WS	1.867466896	0.061850163	DS_vs_WS
ulm	NR4A1	DS_vs_WS	-2.01037256	0.044404376	DS_vs_WS
ulm	NR5A2	DS_vs_WS	-0.626736129	0.530838946	DS_vs_WS
ulm	NRF1	DS_vs_WS	-1.399575313	0.16165512	DS_vs_WS
ulm	ONECUT1	DS_vs_WS	-3.002101006	0.002684346	DS_vs_WS
ulm	OTX2	DS_vs_WS	-1.225615099	0.220357128	DS_vs_WS
ulm	PAX5	DS_vs_WS	-0.344907028	0.730167678	DS_vs_WS
ulm	PAX6	DS_vs_WS	-0.793298845	0.427612581	DS_vs_WS
ulm	PAX8	DS_vs_WS	1.094660939	0.273677607	DS_vs_WS
ulm	PBX2	DS_vs_WS	-0.668807892	0.503625292	DS_vs_WS
ulm	PBX3	DS_vs_WS	-4.996771494	5.88E-07	DS_vs_WS
ulm	PDX1	DS_vs_WS	-0.491254531	0.623251505	DS_vs_WS
ulm	PGR	DS_vs_WS	-0.033620688	0.973179941	DS_vs_WS
ulm	PKNOX1	DS_vs_WS	-1.519087179	0.128755422	DS_vs_WS
ulm	POU2F1	DS_vs_WS	-2.429631566	0.015122401	DS_vs_WS
ulm	POU2F2	DS_vs_WS	-0.139115156	0.889360469	DS_vs_WS
ulm	POU4F2	DS_vs_WS	-1.782229714	0.074726044	DS_vs_WS
ulm	POU5F1	DS_vs_WS	-4.028459138	5.63E-05	DS_vs_WS
ulm	PPARA	DS_vs_WS	-1.230518127	0.218516756	DS_vs_WS
ulm	PPARG	DS_vs_WS	-0.655524853	0.512136982	DS_vs_WS
ulm	PRDM1	DS_vs_WS	-2.203987165	0.027535922	DS_vs_WS
ulm	PRDM14	DS_vs_WS	0.39972058	0.689366347	DS_vs_WS
ulm	PROX1	DS_vs_WS	-2.571995167	0.010118157	DS_vs_WS
ulm	RARA	DS_vs_WS	-1.401541123	0.161066915	DS_vs_WS
ulm	RBPJ	DS_vs_WS	-1.265108017	0.205846473	DS_vs_WS
ulm	REL	DS_vs_WS	4.587332914	4.52E-06	DS_vs_WS
ulm	RELA	DS_vs_WS	4.490611607	7.14E-06	DS_vs_WS
ulm	RELB	DS_vs_WS	0.199144257	0.842151806	DS_vs_WS
ulm	REST	DS_vs_WS	0.579051281	0.562560706	DS_vs_WS
ulm	RFX1	DS_vs_WS	-0.819828093	0.412323303	DS_vs_WS
ulm	RFX2	DS_vs_WS	-0.786323442	0.431686785	DS_vs_WS
ulm	RFX5	DS_vs_WS	4.918427995	8.79E-07	DS_vs_WS
ulm	RUNX1	DS_vs_WS	-0.006781671	0.994589115	DS_vs_WS
ulm	RUNX2	DS_vs_WS	-6.50101592	8.16E-11	DS_vs_WS
ulm	RUNX3	DS_vs_WS	1.579237169	0.114296542	DS_vs_WS
ulm	RXRA	DS_vs_WS	1.470370813	0.141476149	DS_vs_WS
ulm	SIX2	DS_vs_WS	-3.634196401	0.000279505	DS_vs_WS
ulm	SIX5	DS_vs_WS	0.109438642	0.912855618	DS_vs_WS
ulm	SMAD1	DS_vs_WS	-2.747837263	0.006004033	DS_vs_WS
ulm	SMAD3	DS_vs_WS	-5.075037325	3.91E-07	DS_vs_WS
ulm	SMAD4	DS_vs_WS	-4.10212552	4.11E-05	DS_vs_WS
ulm	SMAD5	DS_vs_WS	-0.200587715	0.841022884	DS_vs_WS
ulm	SNAI2	DS_vs_WS	-0.977614434	0.328276178	DS_vs_WS
ulm	SNAPC4	DS_vs_WS	-0.35757703	0.720663419	DS_vs_WS
ulm	SOX10	DS_vs_WS	-0.345646854	0.729611549	DS_vs_WS
ulm	SOX11	DS_vs_WS	-4.934170116	8.11E-07	DS_vs_WS
ulm	SOX13	DS_vs_WS	-3.654671871	0.000258131	DS_vs_WS
ulm	SOX2	DS_vs_WS	-0.912269166	0.361637384	DS_vs_WS
ulm	SOX6	DS_vs_WS	-0.86865455	0.385045912	DS_vs_WS
ulm	SOX9	DS_vs_WS	-4.70252557	2.59E-06	DS_vs_WS
ulm	SP1	DS_vs_WS	-1.354466196	0.175602083	DS_vs_WS
ulm	SP2	DS_vs_WS	0.305049374	0.760331534	DS_vs_WS
ulm	SP3	DS_vs_WS	-2.648576794	0.008089118	DS_vs_WS
ulm	SP4	DS_vs_WS	-0.12427563	0.901098217	DS_vs_WS
ulm	SPI1	DS_vs_WS	0.827892025	0.407740944	DS_vs_WS
ulm	SPIB	DS_vs_WS	-0.131965918	0.895012498	DS_vs_WS
ulm	SREBF1	DS_vs_WS	-4.727646996	2.29E-06	DS_vs_WS
ulm	SREBF2	DS_vs_WS	-4.111947074	3.94E-05	DS_vs_WS
ulm	SRF	DS_vs_WS	-3.002914358	0.002677185	DS_vs_WS
ulm	STAT1	DS_vs_WS	-1.400345385	0.161424508	DS_vs_WS
ulm	STAT2	DS_vs_WS	4.533758638	5.83E-06	DS_vs_WS
ulm	STAT3	DS_vs_WS	-2.58436291	0.00976251	DS_vs_WS
ulm	STAT4	DS_vs_WS	0.014008228	0.988823548	DS_vs_WS
ulm	STAT5A	DS_vs_WS	-0.4341381	0.664192565	DS_vs_WS
ulm	STAT5B	DS_vs_WS	-1.009936359	0.312537274	DS_vs_WS
ulm	STAT6	DS_vs_WS	0.033158497	0.973548506	DS_vs_WS
ulm	TAL1	DS_vs_WS	-2.1014247	0.035615438	DS_vs_WS
ulm	TBP	DS_vs_WS	-5.603167354	2.13E-08	DS_vs_WS
ulm	TBX21	DS_vs_WS	0.628586258	0.529626711	DS_vs_WS
ulm	TCF12	DS_vs_WS	-7.140841555	9.57E-13	DS_vs_WS
ulm	TCF3	DS_vs_WS	1.492380802	0.135614181	DS_vs_WS
ulm	TCF4	DS_vs_WS	-6.312956959	2.79E-10	DS_vs_WS
ulm	TCF7	DS_vs_WS	-0.068092005	0.945713035	DS_vs_WS
ulm	TCF7L2	DS_vs_WS	-1.477012949	0.139686976	DS_vs_WS
ulm	TEAD1	DS_vs_WS	-9.261628187	2.20E-20	DS_vs_WS
ulm	TEAD2	DS_vs_WS	-1.7168949	0.08601294	DS_vs_WS
ulm	TEAD4	DS_vs_WS	-4.245595236	2.19E-05	DS_vs_WS
ulm	TFAP2A	DS_vs_WS	-2.88398032	0.003930774	DS_vs_WS
ulm	TFAP2C	DS_vs_WS	1.227451553	0.219666509	DS_vs_WS
ulm	TFAP4	DS_vs_WS	-1.058088477	0.290027127	DS_vs_WS
ulm	TFDP1	DS_vs_WS	-0.300296919	0.763953619	DS_vs_WS
ulm	TGIF2	DS_vs_WS	-1.907537406	0.05646449	DS_vs_WS
ulm	THAP1	DS_vs_WS	-1.05437382	0.291723784	DS_vs_WS
ulm	THAP11	DS_vs_WS	-1.020267372	0.307613281	DS_vs_WS
ulm	TP53	DS_vs_WS	-2.605372061	0.009183846	DS_vs_WS
ulm	TP63	DS_vs_WS	-2.281256344	0.022543124	DS_vs_WS
ulm	TP73	DS_vs_WS	-0.678029325	0.497760478	DS_vs_WS
ulm	TWIST1	DS_vs_WS	2.008038909	0.044651782	DS_vs_WS
ulm	USF1	DS_vs_WS	0.038669743	0.96915406	DS_vs_WS
ulm	USF2	DS_vs_WS	-3.581482505	0.000342412	DS_vs_WS
ulm	VDR	DS_vs_WS	0.766982107	0.44310067	DS_vs_WS
ulm	WT1	DS_vs_WS	-1.885938599	0.059316847	DS_vs_WS
ulm	XBP1	DS_vs_WS	-0.533452378	0.593726044	DS_vs_WS
ulm	YY1	DS_vs_WS	-0.635475441	0.525125218	DS_vs_WS
ulm	ZBED1	DS_vs_WS	-0.115863412	0.907761887	DS_vs_WS
ulm	ZBTB11	DS_vs_WS	0.007129692	0.994311444	DS_vs_WS
ulm	ZBTB33	DS_vs_WS	-0.770531049	0.440993506	DS_vs_WS
ulm	ZBTB7A	DS_vs_WS	0.36292875	0.716661717	DS_vs_WS
ulm	ZEB1	DS_vs_WS	1.424630298	0.154278773	DS_vs_WS
ulm	ZEB2	DS_vs_WS	4.750935918	2.04E-06	DS_vs_WS
ulm	ZFX	DS_vs_WS	1.101253994	0.270798594	DS_vs_WS
ulm	ZKSCAN1	DS_vs_WS	-0.736520953	0.461421847	DS_vs_WS
ulm	ZNF143	DS_vs_WS	-1.788713798	0.073675151	DS_vs_WS
ulm	ZNF217	DS_vs_WS	-4.192196155	2.77E-05	DS_vs_WS
ulm	ZNF24	DS_vs_WS	1.109843505	0.26707902	DS_vs_WS
ulm	ZNF263	DS_vs_WS	-0.012870349	0.989731352	DS_vs_WS
ulm	ZNF274	DS_vs_WS	1.097281261	0.272530886	DS_vs_WS
ulm	ZNF384	DS_vs_WS	-1.353338882	0.17596178	DS_vs_WS
ulm	ZNF592	DS_vs_WS	-0.778383954	0.436351357	DS_vs_WS
ulm	ZNF639	DS_vs_WS	0.90668822	0.364581969	DS_vs_WS
ulm	ZNF740	DS_vs_WS	-0.358445573	0.720013451	DS_vs_WS
ulm	AHR	TS_vs_WS	-1.161794287	0.245332076	TS_vs_WS
ulm	AR	TS_vs_WS	-0.413853269	0.678985744	TS_vs_WS
ulm	ARID2	TS_vs_WS	-2.937590572	0.003311284	TS_vs_WS
ulm	ARID3A	TS_vs_WS	1.496716758	0.134481817	TS_vs_WS
ulm	ARNT	TS_vs_WS	-1.050395215	0.293548382	TS_vs_WS
ulm	ARNTL	TS_vs_WS	-0.808763008	0.418660527	TS_vs_WS
ulm	ASCL1	TS_vs_WS	0.742797412	0.457612548	TS_vs_WS
ulm	ATF1	TS_vs_WS	-2.368480475	0.017870211	TS_vs_WS
ulm	ATF2	TS_vs_WS	-2.802711567	0.005072082	TS_vs_WS
ulm	ATF3	TS_vs_WS	0.001190324	0.99905027	TS_vs_WS
ulm	ATF4	TS_vs_WS	1.503682331	0.132678033	TS_vs_WS
ulm	ATF6	TS_vs_WS	-0.644148249	0.519486253	TS_vs_WS
ulm	ATF7	TS_vs_WS	-2.264611154	0.023546575	TS_vs_WS
ulm	BACH1	TS_vs_WS	3.224051674	0.001265813	TS_vs_WS
ulm	BACH2	TS_vs_WS	3.411413287	0.000647473	TS_vs_WS
ulm	BATF	TS_vs_WS	0.979079291	0.327551942	TS_vs_WS
ulm	BCL11A	TS_vs_WS	3.055800679	0.002247386	TS_vs_WS
ulm	BCL6	TS_vs_WS	-1.94535484	0.051745448	TS_vs_WS
ulm	BHLHE22	TS_vs_WS	-0.226368636	0.820916896	TS_vs_WS
ulm	BHLHE40	TS_vs_WS	-2.807092569	0.005003637	TS_vs_WS
ulm	CDX2	TS_vs_WS	2.432068867	0.015021049	TS_vs_WS
ulm	CEBPA	TS_vs_WS	2.329496703	0.019842082	TS_vs_WS
ulm	CEBPB	TS_vs_WS	2.894628727	0.003799933	TS_vs_WS
ulm	CEBPD	TS_vs_WS	0.630289228	0.528512143	TS_vs_WS
ulm	CEBPG	TS_vs_WS	-1.295719339	0.195086262	TS_vs_WS
ulm	CLOCK	TS_vs_WS	-1.720978706	0.085269235	TS_vs_WS
ulm	CREB1	TS_vs_WS	-1.468197597	0.142065349	TS_vs_WS
ulm	CREB3	TS_vs_WS	2.041409504	0.041222458	TS_vs_WS
ulm	CREB3L1	TS_vs_WS	0.050379561	0.959820397	TS_vs_WS
ulm	CREM	TS_vs_WS	-0.53237886	0.594469187	TS_vs_WS
ulm	CTCF	TS_vs_WS	1.08809792	0.276564215	TS_vs_WS
ulm	CTCFL	TS_vs_WS	0.053684983	0.957186651	TS_vs_WS
ulm	CUX1	TS_vs_WS	1.420570599	0.155456294	TS_vs_WS
ulm	DUX4	TS_vs_WS	-1.496646611	0.134500078	TS_vs_WS
ulm	E2F1	TS_vs_WS	-2.184749346	0.02891811	TS_vs_WS
ulm	E2F2	TS_vs_WS	-2.372567875	0.017673761	TS_vs_WS
ulm	E2F3	TS_vs_WS	-0.388164015	0.697898547	TS_vs_WS
ulm	E2F4	TS_vs_WS	-3.981398792	6.87E-05	TS_vs_WS
ulm	E2F5	TS_vs_WS	-1.86058022	0.062817275	TS_vs_WS
ulm	E2F6	TS_vs_WS	0.327564426	0.743244248	TS_vs_WS
ulm	E2F7	TS_vs_WS	-1.983297111	0.047347095	TS_vs_WS
ulm	EBF1	TS_vs_WS	0.926208358	0.354348222	TS_vs_WS
ulm	EGR1	TS_vs_WS	0.112175662	0.910685185	TS_vs_WS
ulm	EHF	TS_vs_WS	1.748083826	0.080463946	TS_vs_WS
ulm	ELF1	TS_vs_WS	1.279327369	0.200795759	TS_vs_WS
ulm	ELF3	TS_vs_WS	1.509357425	0.131222326	TS_vs_WS
ulm	ELF5	TS_vs_WS	-0.514624219	0.606820986	TS_vs_WS
ulm	ELK1	TS_vs_WS	1.142722663	0.253166624	TS_vs_WS
ulm	ELK4	TS_vs_WS	-1.360566084	0.173665278	TS_vs_WS
ulm	EOMES	TS_vs_WS	-0.296135451	0.767129533	TS_vs_WS
ulm	EPAS1	TS_vs_WS	2.047880252	0.040583991	TS_vs_WS
ulm	ERG	TS_vs_WS	-0.189508647	0.849695988	TS_vs_WS
ulm	ESR1	TS_vs_WS	0.957830667	0.338159043	TS_vs_WS
ulm	ESR2	TS_vs_WS	-0.199887473	0.841570499	TS_vs_WS
ulm	ESRRA	TS_vs_WS	4.18466998	2.87E-05	TS_vs_WS
ulm	ETS1	TS_vs_WS	-0.207609208	0.835536102	TS_vs_WS
ulm	ETS2	TS_vs_WS	-1.2050687	0.228190193	TS_vs_WS
ulm	ETV1	TS_vs_WS	-1.33752151	0.181066772	TS_vs_WS
ulm	ETV4	TS_vs_WS	-2.387021443	0.016994186	TS_vs_WS
ulm	FLI1	TS_vs_WS	-0.918119298	0.358566827	TS_vs_WS
ulm	FOS	TS_vs_WS	2.521928046	0.0116786	TS_vs_WS
ulm	FOSL1	TS_vs_WS	-0.164519196	0.869324	TS_vs_WS
ulm	FOSL2	TS_vs_WS	-2.330512661	0.019788375	TS_vs_WS
ulm	FOXA1	TS_vs_WS	-0.112220644	0.910649521	TS_vs_WS
ulm	FOXA2	TS_vs_WS	-1.042281289	0.297293135	TS_vs_WS
ulm	FOXJ2	TS_vs_WS	-1.242487646	0.214070398	TS_vs_WS
ulm	FOXK2	TS_vs_WS	1.347965686	0.17768378	TS_vs_WS
ulm	FOXL2	TS_vs_WS	3.650209583	0.000262654	TS_vs_WS
ulm	FOXM1	TS_vs_WS	-0.702281153	0.482511532	TS_vs_WS
ulm	FOXO1	TS_vs_WS	1.456631565	0.145232876	TS_vs_WS
ulm	FOXO3	TS_vs_WS	1.370916138	0.17041557	TS_vs_WS
ulm	FOXO4	TS_vs_WS	3.477023811	0.000508025	TS_vs_WS
ulm	FOXP1	TS_vs_WS	1.754140799	0.079420789	TS_vs_WS
ulm	FOXP2	TS_vs_WS	0.536002615	0.59196235	TS_vs_WS
ulm	GABPA	TS_vs_WS	-1.441284265	0.149519117	TS_vs_WS
ulm	GATA1	TS_vs_WS	0.464168826	0.642531546	TS_vs_WS
ulm	GATA2	TS_vs_WS	0.663115349	0.50726387	TS_vs_WS
ulm	GATA3	TS_vs_WS	-1.482383258	0.138253166	TS_vs_WS
ulm	GATA4	TS_vs_WS	0.987595086	0.323362232	TS_vs_WS
ulm	GATA6	TS_vs_WS	-1.793820099	0.072856091	TS_vs_WS
ulm	GFI1B	TS_vs_WS	0.75612808	0.449580785	TS_vs_WS
ulm	GLI2	TS_vs_WS	-0.800881978	0.423208923	TS_vs_WS
ulm	GRHL2	TS_vs_WS	1.945250693	0.051757976	TS_vs_WS
ulm	HBP1	TS_vs_WS	0.420213501	0.674333739	TS_vs_WS
ulm	HHEX	TS_vs_WS	2.141779757	0.032222537	TS_vs_WS
ulm	HIF1A	TS_vs_WS	1.778365609	0.075358113	TS_vs_WS
ulm	HINFP	TS_vs_WS	1.53965749	0.123658744	TS_vs_WS
ulm	HMBOX1	TS_vs_WS	0.361969528	0.717378399	TS_vs_WS
ulm	HNF1A	TS_vs_WS	0.756555768	0.449324431	TS_vs_WS
ulm	HNF1B	TS_vs_WS	3.03654144	0.00239599	TS_vs_WS
ulm	HNF4A	TS_vs_WS	1.889776747	0.058801415	TS_vs_WS
ulm	HNF4G	TS_vs_WS	2.409069325	0.016001706	TS_vs_WS
ulm	HOXA9	TS_vs_WS	0.34923953	0.72691295	TS_vs_WS
ulm	HOXB13	TS_vs_WS	-2.885980211	0.003905892	TS_vs_WS
ulm	HSF1	TS_vs_WS	0.563351165	0.573201724	TS_vs_WS
ulm	IKZF1	TS_vs_WS	2.572107145	0.010114886	TS_vs_WS
ulm	IRF1	TS_vs_WS	5.512910179	3.57E-08	TS_vs_WS
ulm	IRF2	TS_vs_WS	0.483852712	0.628495385	TS_vs_WS
ulm	IRF3	TS_vs_WS	0.972722435	0.330702337	TS_vs_WS
ulm	IRF4	TS_vs_WS	2.349593719	0.018803007	TS_vs_WS
ulm	IRF9	TS_vs_WS	4.504818898	6.68E-06	TS_vs_WS
ulm	JUN	TS_vs_WS	2.753312959	0.005904554	TS_vs_WS
ulm	JUNB	TS_vs_WS	-0.336669092	0.736369688	TS_vs_WS
ulm	JUND	TS_vs_WS	0.616755251	0.537402775	TS_vs_WS
ulm	KDM5B	TS_vs_WS	2.734448254	0.006253665	TS_vs_WS
ulm	KLF1	TS_vs_WS	1.840861994	0.065655709	TS_vs_WS
ulm	KLF13	TS_vs_WS	0.802340882	0.422364767	TS_vs_WS
ulm	KLF3	TS_vs_WS	0.382660511	0.701975322	TS_vs_WS
ulm	KLF4	TS_vs_WS	0.490933934	0.623478242	TS_vs_WS
ulm	KLF5	TS_vs_WS	3.844296917	0.00012125	TS_vs_WS
ulm	KLF6	TS_vs_WS	1.709509994	0.087371113	TS_vs_WS
ulm	KLF9	TS_vs_WS	0.030900459	0.975349214	TS_vs_WS
ulm	KMT2A	TS_vs_WS	0.071736137	0.942812572	TS_vs_WS
ulm	LEF1	TS_vs_WS	-1.368660422	0.171119907	TS_vs_WS
ulm	LHX2	TS_vs_WS	-3.446747722	0.000568475	TS_vs_WS
ulm	LYL1	TS_vs_WS	0.10839492	0.913683454	TS_vs_WS
ulm	MAF	TS_vs_WS	1.051687729	0.292954794	TS_vs_WS
ulm	MAFB	TS_vs_WS	-1.016369582	0.309464989	TS_vs_WS
ulm	MAFF	TS_vs_WS	-2.327762486	0.019934053	TS_vs_WS
ulm	MAFG	TS_vs_WS	-0.244347421	0.806964118	TS_vs_WS
ulm	MAFK	TS_vs_WS	-1.723380593	0.08483426	TS_vs_WS
ulm	MAX	TS_vs_WS	0.544289664	0.586247866	TS_vs_WS
ulm	MAZ	TS_vs_WS	0.912711047	0.36140488	TS_vs_WS
ulm	MBD1	TS_vs_WS	-0.794961566	0.426644732	TS_vs_WS
ulm	MBD2	TS_vs_WS	0.278172726	0.780882475	TS_vs_WS
ulm	MEF2A	TS_vs_WS	-1.662045045	0.096518484	TS_vs_WS
ulm	MEF2B	TS_vs_WS	-1.964132935	0.049527684	TS_vs_WS
ulm	MEF2C	TS_vs_WS	-0.424020283	0.67155531	TS_vs_WS
ulm	MEIS1	TS_vs_WS	-0.808701168	0.418696104	TS_vs_WS
ulm	MEIS2	TS_vs_WS	-1.527558289	0.126637119	TS_vs_WS
ulm	MITF	TS_vs_WS	3.461227517	0.000538774	TS_vs_WS
ulm	MNT	TS_vs_WS	-2.01332068	0.044093481	TS_vs_WS
ulm	MXI1	TS_vs_WS	1.002537817	0.31609532	TS_vs_WS
ulm	MYB	TS_vs_WS	-1.53374826	0.125106474	TS_vs_WS
ulm	MYBL2	TS_vs_WS	-2.254267732	0.024189465	TS_vs_WS
ulm	MYC	TS_vs_WS	-0.348658732	0.727348982	TS_vs_WS
ulm	MYCN	TS_vs_WS	-1.060440072	0.288956485	TS_vs_WS
ulm	MYOD1	TS_vs_WS	0.078264844	0.937618119	TS_vs_WS
ulm	NANOG	TS_vs_WS	-0.973310526	0.330410064	TS_vs_WS
ulm	NCOA1	TS_vs_WS	-2.772154028	0.005573512	TS_vs_WS
ulm	NCOA2	TS_vs_WS	-1.682034199	0.092576892	TS_vs_WS
ulm	NCOA3	TS_vs_WS	-1.938338048	0.052595212	TS_vs_WS
ulm	NEUROD1	TS_vs_WS	1.968291148	0.049047519	TS_vs_WS
ulm	NFATC1	TS_vs_WS	-1.791635306	0.073205619	TS_vs_WS
ulm	NFE2	TS_vs_WS	1.12154927	0.262066797	TS_vs_WS
ulm	NFE2L1	TS_vs_WS	2.742537056	0.006101759	TS_vs_WS
ulm	NFE2L2	TS_vs_WS	4.125380819	3.72E-05	TS_vs_WS
ulm	NFIC	TS_vs_WS	-0.823869832	0.410022764	TS_vs_WS
ulm	NFKB1	TS_vs_WS	6.326135274	2.56E-10	TS_vs_WS
ulm	NFKB2	TS_vs_WS	-1.712855254	0.086753751	TS_vs_WS
ulm	NFYA	TS_vs_WS	0.418694445	0.675443685	TS_vs_WS
ulm	NFYB	TS_vs_WS	0.797790311	0.425001094	TS_vs_WS
ulm	NR1H2	TS_vs_WS	2.760056091	0.005784092	TS_vs_WS
ulm	NR1H3	TS_vs_WS	1.335700671	0.181661427	TS_vs_WS
ulm	NR2C2	TS_vs_WS	-0.694878639	0.487138953	TS_vs_WS
ulm	NR2F1	TS_vs_WS	2.32126983	0.02028169	TS_vs_WS
ulm	NR2F6	TS_vs_WS	-1.869966287	0.06150223	TS_vs_WS
ulm	NR3C1	TS_vs_WS	0.076868872	0.938728584	TS_vs_WS
ulm	NR4A1	TS_vs_WS	0.118692225	0.905520317	TS_vs_WS
ulm	NR5A2	TS_vs_WS	1.446843365	0.147955539	TS_vs_WS
ulm	NRF1	TS_vs_WS	-0.768050433	0.442465752	TS_vs_WS
ulm	ONECUT1	TS_vs_WS	-3.19581299	0.001396412	TS_vs_WS
ulm	OTX2	TS_vs_WS	0.628444233	0.529719718	TS_vs_WS
ulm	PAX5	TS_vs_WS	0.903813572	0.366104503	TS_vs_WS
ulm	PAX6	TS_vs_WS	0.551530236	0.581276041	TS_vs_WS
ulm	PAX8	TS_vs_WS	0.256787074	0.797345633	TS_vs_WS
ulm	PBX2	TS_vs_WS	0.222602447	0.82384707	TS_vs_WS
ulm	PBX3	TS_vs_WS	-3.703445934	0.000213228	TS_vs_WS
ulm	PDX1	TS_vs_WS	1.418487243	0.156063217	TS_vs_WS
ulm	PGR	TS_vs_WS	0.570195712	0.568550989	TS_vs_WS
ulm	PKNOX1	TS_vs_WS	-0.638244277	0.523321552	TS_vs_WS
ulm	POU2F1	TS_vs_WS	3.897800636	9.74E-05	TS_vs_WS
ulm	POU2F2	TS_vs_WS	5.146543284	2.68E-07	TS_vs_WS
ulm	POU4F2	TS_vs_WS	-1.202390287	0.22922574	TS_vs_WS
ulm	POU5F1	TS_vs_WS	-2.745569061	0.00604568	TS_vs_WS
ulm	PPARA	TS_vs_WS	0.234507642	0.814593159	TS_vs_WS
ulm	PPARG	TS_vs_WS	1.150109248	0.250111813	TS_vs_WS
ulm	PRDM1	TS_vs_WS	0.705050987	0.480786229	TS_vs_WS
ulm	PRDM14	TS_vs_WS	1.084345527	0.278223921	TS_vs_WS
ulm	PROX1	TS_vs_WS	0.800794188	0.423259751	TS_vs_WS
ulm	RARA	TS_vs_WS	1.112285094	0.266028166	TS_vs_WS
ulm	RBPJ	TS_vs_WS	0.206863786	0.83611822	TS_vs_WS
ulm	REL	TS_vs_WS	6.334056258	2.44E-10	TS_vs_WS
ulm	RELA	TS_vs_WS	5.970474582	2.40E-09	TS_vs_WS
ulm	RELB	TS_vs_WS	4.264305763	2.01E-05	TS_vs_WS
ulm	REST	TS_vs_WS	0.537775396	0.590737749	TS_vs_WS
ulm	RFX1	TS_vs_WS	-1.251633995	0.21071703	TS_vs_WS
ulm	RFX2	TS_vs_WS	0.867704178	0.38556609	TS_vs_WS
ulm	RFX5	TS_vs_WS	3.523314394	0.00042708	TS_vs_WS
ulm	RUNX1	TS_vs_WS	1.70839917	0.087576896	TS_vs_WS
ulm	RUNX2	TS_vs_WS	-1.507193334	0.131775965	TS_vs_WS
ulm	RUNX3	TS_vs_WS	1.151512808	0.249534277	TS_vs_WS
ulm	RXRA	TS_vs_WS	1.42239433	0.154926477	TS_vs_WS
ulm	SIX2	TS_vs_WS	-2.264009694	0.023583548	TS_vs_WS
ulm	SIX5	TS_vs_WS	-0.789392574	0.429891397	TS_vs_WS
ulm	SMAD1	TS_vs_WS	0.937807176	0.348354165	TS_vs_WS
ulm	SMAD3	TS_vs_WS	-1.035893747	0.300263496	TS_vs_WS
ulm	SMAD4	TS_vs_WS	-1.763100326	0.077897932	TS_vs_WS
ulm	SMAD5	TS_vs_WS	-4.871514723	1.12E-06	TS_vs_WS
ulm	SNAI2	TS_vs_WS	-3.195183808	0.001399458	TS_vs_WS
ulm	SNAPC4	TS_vs_WS	0.780219726	0.435270238	TS_vs_WS
ulm	SOX10	TS_vs_WS	-2.692576679	0.007095777	TS_vs_WS
ulm	SOX11	TS_vs_WS	-3.430014523	0.000604695	TS_vs_WS
ulm	SOX13	TS_vs_WS	-0.482439421	0.629498789	TS_vs_WS
ulm	SOX2	TS_vs_WS	-0.657796413	0.510676081	TS_vs_WS
ulm	SOX6	TS_vs_WS	2.390461467	0.016835863	TS_vs_WS
ulm	SOX9	TS_vs_WS	-2.228314073	0.025869994	TS_vs_WS
ulm	SP1	TS_vs_WS	2.334322843	0.019588085	TS_vs_WS
ulm	SP2	TS_vs_WS	1.266755921	0.205256453	TS_vs_WS
ulm	SP3	TS_vs_WS	1.779827458	0.07511848	TS_vs_WS
ulm	SP4	TS_vs_WS	-1.031730387	0.302210173	TS_vs_WS
ulm	SPI1	TS_vs_WS	2.504500511	0.012269867	TS_vs_WS
ulm	SPIB	TS_vs_WS	3.341226813	0.000835527	TS_vs_WS
ulm	SREBF1	TS_vs_WS	2.032538138	0.042111608	TS_vs_WS
ulm	SREBF2	TS_vs_WS	1.411585883	0.158086564	TS_vs_WS
ulm	SRF	TS_vs_WS	-1.230027306	0.218700488	TS_vs_WS
ulm	STAT1	TS_vs_WS	3.864739552	0.000111538	TS_vs_WS
ulm	STAT2	TS_vs_WS	5.159276883	2.50E-07	TS_vs_WS
ulm	STAT3	TS_vs_WS	1.401082837	0.161203898	TS_vs_WS
ulm	STAT4	TS_vs_WS	4.127138079	3.69E-05	TS_vs_WS
ulm	STAT5A	TS_vs_WS	0.681143568	0.495788069	TS_vs_WS
ulm	STAT5B	TS_vs_WS	0.465272992	0.641740738	TS_vs_WS
ulm	STAT6	TS_vs_WS	1.459813329	0.144356158	TS_vs_WS
ulm	TAL1	TS_vs_WS	1.143253512	0.252946222	TS_vs_WS
ulm	TBP	TS_vs_WS	-1.332165178	0.182820194	TS_vs_WS
ulm	TBX21	TS_vs_WS	0.719409349	0.471896645	TS_vs_WS
ulm	TCF12	TS_vs_WS	-3.842673499	0.000122055	TS_vs_WS
ulm	TCF3	TS_vs_WS	1.458636101	0.144680063	TS_vs_WS
ulm	TCF4	TS_vs_WS	-2.490236406	0.01277339	TS_vs_WS
ulm	TCF7	TS_vs_WS	1.498742528	0.133955285	TS_vs_WS
ulm	TCF7L2	TS_vs_WS	0.058135174	0.953641503	TS_vs_WS
ulm	TEAD1	TS_vs_WS	-2.056574262	0.039739371	TS_vs_WS
ulm	TEAD2	TS_vs_WS	2.420879204	0.015491339	TS_vs_WS
ulm	TEAD4	TS_vs_WS	-1.538815161	0.123864308	TS_vs_WS
ulm	TFAP2A	TS_vs_WS	0.516237469	0.605693932	TS_vs_WS
ulm	TFAP2C	TS_vs_WS	-0.591748206	0.554025502	TS_vs_WS
ulm	TFAP4	TS_vs_WS	1.250061629	0.211290793	TS_vs_WS
ulm	TFDP1	TS_vs_WS	-3.610749576	0.000306015	TS_vs_WS
ulm	TGIF2	TS_vs_WS	-0.021395557	0.982930319	TS_vs_WS
ulm	THAP1	TS_vs_WS	0.030529336	0.975645184	TS_vs_WS
ulm	THAP11	TS_vs_WS	-0.449856163	0.652818744	TS_vs_WS
ulm	TP53	TS_vs_WS	1.563142533	0.118033955	TS_vs_WS
ulm	TP63	TS_vs_WS	1.9377682	0.052664732	TS_vs_WS
ulm	TP73	TS_vs_WS	0.528158367	0.597394935	TS_vs_WS
ulm	TWIST1	TS_vs_WS	2.073025232	0.038181948	TS_vs_WS
ulm	USF1	TS_vs_WS	0.922610946	0.356220458	TS_vs_WS
ulm	USF2	TS_vs_WS	-0.04039216	0.96778086	TS_vs_WS
ulm	VDR	TS_vs_WS	3.769076609	0.000164295	TS_vs_WS
ulm	WT1	TS_vs_WS	-0.565883767	0.571478769	TS_vs_WS
ulm	XBP1	TS_vs_WS	-1.054888644	0.291488242	TS_vs_WS
ulm	YY1	TS_vs_WS	-2.733704363	0.006267805	TS_vs_WS
ulm	ZBED1	TS_vs_WS	-1.271260505	0.203649894	TS_vs_WS
ulm	ZBTB11	TS_vs_WS	-1.137681745	0.255266218	TS_vs_WS
ulm	ZBTB33	TS_vs_WS	-2.75745351	0.005830321	TS_vs_WS
ulm	ZBTB7A	TS_vs_WS	-1.07262579	0.283451222	TS_vs_WS
ulm	ZEB1	TS_vs_WS	-0.783189787	0.433524394	TS_vs_WS
ulm	ZEB2	TS_vs_WS	-0.730676911	0.464984572	TS_vs_WS
ulm	ZFX	TS_vs_WS	-0.610916315	0.541261513	TS_vs_WS
ulm	ZKSCAN1	TS_vs_WS	0.489050932	0.624810683	TS_vs_WS
ulm	ZNF143	TS_vs_WS	2.168474431	0.030133659	TS_vs_WS
ulm	ZNF217	TS_vs_WS	-0.730682604	0.464981094	TS_vs_WS
ulm	ZNF24	TS_vs_WS	-0.070697248	0.943639376	TS_vs_WS
ulm	ZNF263	TS_vs_WS	-2.760484083	0.005776522	TS_vs_WS
ulm	ZNF274	TS_vs_WS	0.60578435	0.544664429	TS_vs_WS
ulm	ZNF384	TS_vs_WS	-0.277116184	0.781693589	TS_vs_WS
ulm	ZNF592	TS_vs_WS	-1.2110662	0.225883494	TS_vs_WS
ulm	ZNF639	TS_vs_WS	3.772000564	0.000162383	TS_vs_WS
ulm	ZNF740	TS_vs_WS	-1.677306341	0.093497291	TS_vs_WS
ulm	AHR	DS_vs_TS	-0.652851263	0.51385923	DS_vs_TS
ulm	AR	DS_vs_TS	-1.029149787	0.303421	DS_vs_TS
ulm	ARID2	DS_vs_TS	2.66989291	0.007593311	DS_vs_TS
ulm	ARID3A	DS_vs_TS	-2.961023232	0.003069575	DS_vs_TS
ulm	ARNT	DS_vs_TS	-2.0174127	0.043665003	DS_vs_TS
ulm	ARNTL	DS_vs_TS	-0.728710043	0.466187074	DS_vs_TS
ulm	ASCL1	DS_vs_TS	-0.849001996	0.39588974	DS_vs_TS
ulm	ATF1	DS_vs_TS	-0.187009334	0.851655099	DS_vs_TS
ulm	ATF2	DS_vs_TS	-0.741048157	0.458672425	DS_vs_TS
ulm	ATF3	DS_vs_TS	4.27594255	1.91E-05	DS_vs_TS
ulm	ATF4	DS_vs_TS	-2.11215915	0.03468443	DS_vs_TS
ulm	ATF6	DS_vs_TS	-1.987031052	0.046931766	DS_vs_TS
ulm	ATF7	DS_vs_TS	-0.420390927	0.674204143	DS_vs_TS
ulm	BACH1	DS_vs_TS	-2.876421108	0.004026125	DS_vs_TS
ulm	BACH2	DS_vs_TS	-5.586315001	2.35E-08	DS_vs_TS
ulm	BATF	DS_vs_TS	-2.323803966	0.02014538	DS_vs_TS
ulm	BCL11A	DS_vs_TS	-1.604250325	0.108673738	DS_vs_TS
ulm	BCL6	DS_vs_TS	3.093717227	0.00197922	DS_vs_TS
ulm	BHLHE22	DS_vs_TS	0.386686276	0.698992347	DS_vs_TS
ulm	BHLHE40	DS_vs_TS	3.782547703	0.000155656	DS_vs_TS
ulm	CDX2	DS_vs_TS	-1.201640872	0.229516082	DS_vs_TS
ulm	CEBPA	DS_vs_TS	-3.346486153	0.000819845	DS_vs_TS
ulm	CEBPB	DS_vs_TS	-0.915316179	0.360036048	DS_vs_TS
ulm	CEBPD	DS_vs_TS	-0.242641284	0.808285637	DS_vs_TS
ulm	CEBPG	DS_vs_TS	-2.449086199	0.01432993	DS_vs_TS
ulm	CLOCK	DS_vs_TS	0.042711204	0.965932149	DS_vs_TS
ulm	CREB1	DS_vs_TS	0.178838805	0.858065978	DS_vs_TS
ulm	CREB3	DS_vs_TS	-3.06704163	0.002164603	DS_vs_TS
ulm	CREB3L1	DS_vs_TS	-2.489909253	0.01278515	DS_vs_TS
ulm	CREM	DS_vs_TS	-2.41544622	0.01572432	DS_vs_TS
ulm	CTCF	DS_vs_TS	1.107843397	0.267941986	DS_vs_TS
ulm	CTCFL	DS_vs_TS	-0.518220313	0.604309956	DS_vs_TS
ulm	CUX1	DS_vs_TS	-1.423666944	0.15455758	DS_vs_TS
ulm	DUX4	DS_vs_TS	1.024000404	0.305846734	DS_vs_TS
ulm	E2F1	DS_vs_TS	3.110304538	0.001871416	DS_vs_TS
ulm	E2F2	DS_vs_TS	3.48182199	0.000499014	DS_vs_TS
ulm	E2F3	DS_vs_TS	2.377814953	0.017424349	DS_vs_TS
ulm	E2F4	DS_vs_TS	5.506039571	3.71E-08	DS_vs_TS
ulm	E2F5	DS_vs_TS	2.087468692	0.036857663	DS_vs_TS
ulm	E2F6	DS_vs_TS	0.955869974	0.339148798	DS_vs_TS
ulm	E2F7	DS_vs_TS	-0.07953508	0.936607779	DS_vs_TS
ulm	EBF1	DS_vs_TS	-1.762010481	0.078081894	DS_vs_TS
ulm	EGR1	DS_vs_TS	-2.683186179	0.00729808	DS_vs_TS
ulm	EHF	DS_vs_TS	-1.421705767	0.155126352	DS_vs_TS
ulm	ELF1	DS_vs_TS	-1.920787564	0.054771852	DS_vs_TS
ulm	ELF3	DS_vs_TS	-2.285907966	0.022269434	DS_vs_TS
ulm	ELF5	DS_vs_TS	1.298358457	0.194178269	DS_vs_TS
ulm	ELK1	DS_vs_TS	-2.513318076	0.011967476	DS_vs_TS
ulm	ELK4	DS_vs_TS	-1.771751897	0.07645007	DS_vs_TS
ulm	EOMES	DS_vs_TS	-0.532489186	0.594392794	DS_vs_TS
ulm	EPAS1	DS_vs_TS	-3.091843804	0.001991748	DS_vs_TS
ulm	ERG	DS_vs_TS	-0.412753283	0.679791544	DS_vs_TS
ulm	ESR1	DS_vs_TS	-2.998977274	0.002712009	DS_vs_TS
ulm	ESR2	DS_vs_TS	-2.037524956	0.041609818	DS_vs_TS
ulm	ESRRA	DS_vs_TS	-4.962620691	7.01E-07	DS_vs_TS
ulm	ETS1	DS_vs_TS	-1.096258149	0.272978234	DS_vs_TS
ulm	ETS2	DS_vs_TS	1.223354775	0.221209284	DS_vs_TS
ulm	ETV1	DS_vs_TS	1.136217622	0.255878303	DS_vs_TS
ulm	ETV4	DS_vs_TS	-0.493768508	0.621474776	DS_vs_TS
ulm	FLI1	DS_vs_TS	-1.05109738	0.293225813	DS_vs_TS
ulm	FOS	DS_vs_TS	-2.02952732	0.042417038	DS_vs_TS
ulm	FOSL1	DS_vs_TS	-0.981918537	0.326151155	DS_vs_TS
ulm	FOSL2	DS_vs_TS	-0.752337388	0.451856518	DS_vs_TS
ulm	FOXA1	DS_vs_TS	1.101358393	0.270753173	DS_vs_TS
ulm	FOXA2	DS_vs_TS	0.975081445	0.329530955	DS_vs_TS
ulm	FOXJ2	DS_vs_TS	0.019412038	0.984512589	DS_vs_TS
ulm	FOXK2	DS_vs_TS	-2.661778632	0.007778741	DS_vs_TS
ulm	FOXL2	DS_vs_TS	-2.76462948	0.005703657	DS_vs_TS
ulm	FOXM1	DS_vs_TS	1.562681975	0.118142298	DS_vs_TS
ulm	FOXO1	DS_vs_TS	-0.235868638	0.813536877	DS_vs_TS
ulm	FOXO3	DS_vs_TS	-1.616312864	0.106041522	DS_vs_TS
ulm	FOXO4	DS_vs_TS	-4.349845939	1.37E-05	DS_vs_TS
ulm	FOXP1	DS_vs_TS	2.633700461	0.00845211	DS_vs_TS
ulm	FOXP2	DS_vs_TS	1.305082026	0.191879041	DS_vs_TS
ulm	GABPA	DS_vs_TS	0.305012692	0.760359471	DS_vs_TS
ulm	GATA1	DS_vs_TS	0.45139376	0.651710384	DS_vs_TS
ulm	GATA2	DS_vs_TS	1.166309509	0.243502411	DS_vs_TS
ulm	GATA3	DS_vs_TS	-2.637075912	0.008368492	DS_vs_TS
ulm	GATA4	DS_vs_TS	0.412609984	0.679896546	DS_vs_TS
ulm	GATA6	DS_vs_TS	-2.249760709	0.024474323	DS_vs_TS
ulm	GFI1B	DS_vs_TS	-0.832712201	0.405016414	DS_vs_TS
ulm	GLI2	DS_vs_TS	1.262186833	0.206895409	DS_vs_TS
ulm	GRHL2	DS_vs_TS	-3.331205235	0.000866181	DS_vs_TS
ulm	HBP1	DS_vs_TS	1.386621687	0.165571689	DS_vs_TS
ulm	HHEX	DS_vs_TS	-0.113172522	0.909894848	DS_vs_TS
ulm	HIF1A	DS_vs_TS	-5.819519215	5.99E-09	DS_vs_TS
ulm	HINFP	DS_vs_TS	-1.474885491	0.140258138	DS_vs_TS
ulm	HMBOX1	DS_vs_TS	0.815950992	0.414537306	DS_vs_TS
ulm	HNF1A	DS_vs_TS	-0.766126302	0.443609659	DS_vs_TS
ulm	HNF1B	DS_vs_TS	-4.184152427	2.87E-05	DS_vs_TS
ulm	HNF4A	DS_vs_TS	-4.331020413	1.49E-05	DS_vs_TS
ulm	HNF4G	DS_vs_TS	-1.671304457	0.094676272	DS_vs_TS
ulm	HOXA9	DS_vs_TS	-0.71801339	0.47275692	DS_vs_TS
ulm	HOXB13	DS_vs_TS	0.512585794	0.608246417	DS_vs_TS
ulm	HSF1	DS_vs_TS	0.490653313	0.623676735	DS_vs_TS
ulm	IKZF1	DS_vs_TS	-3.137068248	0.001708792	DS_vs_TS
ulm	IRF1	DS_vs_TS	-1.466525875	0.142519866	DS_vs_TS
ulm	IRF2	DS_vs_TS	-0.245182603	0.806317412	DS_vs_TS
ulm	IRF3	DS_vs_TS	0.473654854	0.635750915	DS_vs_TS
ulm	IRF4	DS_vs_TS	-4.628683091	3.70E-06	DS_vs_TS
ulm	IRF9	DS_vs_TS	-1.901369736	0.057267105	DS_vs_TS
ulm	JUN	DS_vs_TS	-3.643461378	0.000269636	DS_vs_TS
ulm	JUNB	DS_vs_TS	-3.982708309	6.84E-05	DS_vs_TS
ulm	JUND	DS_vs_TS	-1.939452692	0.052459449	DS_vs_TS
ulm	KDM5B	DS_vs_TS	-3.786980237	0.000152909	DS_vs_TS
ulm	KLF1	DS_vs_TS	-3.561951308	0.000368913	DS_vs_TS
ulm	KLF13	DS_vs_TS	0.229112024	0.818784051	DS_vs_TS
ulm	KLF3	DS_vs_TS	-2.192047801	0.028386858	DS_vs_TS
ulm	KLF4	DS_vs_TS	-0.175989598	0.860303791	DS_vs_TS
ulm	KLF5	DS_vs_TS	-2.19022958	0.028518413	DS_vs_TS
ulm	KLF6	DS_vs_TS	-5.363928056	8.23E-08	DS_vs_TS
ulm	KLF9	DS_vs_TS	-1.983971746	0.047271827	DS_vs_TS
ulm	KMT2A	DS_vs_TS	0.813196797	0.416114341	DS_vs_TS
ulm	LEF1	DS_vs_TS	0.18024837	0.856959304	DS_vs_TS
ulm	LHX2	DS_vs_TS	1.853031355	0.063891709	DS_vs_TS
ulm	LYL1	DS_vs_TS	-0.243030061	0.807984454	DS_vs_TS
ulm	MAF	DS_vs_TS	-1.285593638	0.198598919	DS_vs_TS
ulm	MAFB	DS_vs_TS	-1.334012518	0.182214042	DS_vs_TS
ulm	MAFF	DS_vs_TS	-2.937237544	0.003315055	DS_vs_TS
ulm	MAFG	DS_vs_TS	-2.205972035	0.027396612	DS_vs_TS
ulm	MAFK	DS_vs_TS	-1.690616102	0.090924804	DS_vs_TS
ulm	MAX	DS_vs_TS	-1.715487627	0.08627043	DS_vs_TS
ulm	MAZ	DS_vs_TS	-1.065274185	0.286763967	DS_vs_TS
ulm	MBD1	DS_vs_TS	0.712017063	0.476462022	DS_vs_TS
ulm	MBD2	DS_vs_TS	-0.386475393	0.69914849	DS_vs_TS
ulm	MEF2A	DS_vs_TS	-4.656386036	3.24E-06	DS_vs_TS
ulm	MEF2B	DS_vs_TS	-0.785934581	0.431914572	DS_vs_TS
ulm	MEF2C	DS_vs_TS	-2.608542849	0.009099223	DS_vs_TS
ulm	MEIS1	DS_vs_TS	-0.653652986	0.513342468	DS_vs_TS
ulm	MEIS2	DS_vs_TS	0.109387914	0.912895852	DS_vs_TS
ulm	MITF	DS_vs_TS	-3.638842606	0.000274514	DS_vs_TS
ulm	MNT	DS_vs_TS	2.307046259	0.021061802	DS_vs_TS
ulm	MXI1	DS_vs_TS	0.945067556	0.344635126	DS_vs_TS
ulm	MYB	DS_vs_TS	4.225096392	2.40E-05	DS_vs_TS
ulm	MYBL2	DS_vs_TS	2.067072389	0.038739407	DS_vs_TS
ulm	MYC	DS_vs_TS	3.985151914	6.77E-05	DS_vs_TS
ulm	MYCN	DS_vs_TS	2.342969084	0.019140135	DS_vs_TS
ulm	MYOD1	DS_vs_TS	-1.907540195	0.05646413	DS_vs_TS
ulm	NANOG	DS_vs_TS	-1.515346368	0.129699576	DS_vs_TS
ulm	NCOA1	DS_vs_TS	2.386408038	0.017022554	DS_vs_TS
ulm	NCOA2	DS_vs_TS	-0.101626796	0.919053868	DS_vs_TS
ulm	NCOA3	DS_vs_TS	0.739229156	0.459776019	DS_vs_TS
ulm	NEUROD1	DS_vs_TS	-1.8324595	0.066896967	DS_vs_TS
ulm	NFATC1	DS_vs_TS	-1.954760528	0.050624427	DS_vs_TS
ulm	NFE2	DS_vs_TS	-2.595367325	0.009455479	DS_vs_TS
ulm	NFE2L1	DS_vs_TS	-3.577107202	0.000348189	DS_vs_TS
ulm	NFE2L2	DS_vs_TS	-4.573047481	4.83E-06	DS_vs_TS
ulm	NFIC	DS_vs_TS	1.610341444	0.10733818	DS_vs_TS
ulm	NFKB1	DS_vs_TS	-2.717026836	0.006592457	DS_vs_TS
ulm	NFKB2	DS_vs_TS	1.907049385	0.056527655	DS_vs_TS
ulm	NFYA	DS_vs_TS	-1.57299684	0.115734428	DS_vs_TS
ulm	NFYB	DS_vs_TS	-1.077460026	0.281287024	DS_vs_TS
ulm	NR1H2	DS_vs_TS	-2.918631499	0.0035194	DS_vs_TS
ulm	NR1H3	DS_vs_TS	-1.349327609	0.177246128	DS_vs_TS
ulm	NR2C2	DS_vs_TS	1.508420307	0.131461847	DS_vs_TS
ulm	NR2F1	DS_vs_TS	-1.426159431	0.153837008	DS_vs_TS
ulm	NR2F6	DS_vs_TS	2.878706512	0.003997078	DS_vs_TS
ulm	NR3C1	DS_vs_TS	1.590151403	0.111815548	DS_vs_TS
ulm	NR4A1	DS_vs_TS	-1.875324092	0.060761844	DS_vs_TS
ulm	NR5A2	DS_vs_TS	-1.877668388	0.06044022	DS_vs_TS
ulm	NRF1	DS_vs_TS	-0.534865039	0.592748778	DS_vs_TS
ulm	ONECUT1	DS_vs_TS	0.125718818	0.899955694	DS_vs_TS
ulm	OTX2	DS_vs_TS	-1.684210389	0.092155693	DS_vs_TS
ulm	PAX5	DS_vs_TS	-1.123038903	0.261433653	DS_vs_TS
ulm	PAX6	DS_vs_TS	-1.375177703	0.169090848	DS_vs_TS
ulm	PAX8	DS_vs_TS	0.721813221	0.470417257	DS_vs_TS
ulm	PBX2	DS_vs_TS	-0.791357569	0.42874419	DS_vs_TS
ulm	PBX3	DS_vs_TS	-1.060223446	0.289055	DS_vs_TS
ulm	PDX1	DS_vs_TS	-1.760058545	0.078412257	DS_vs_TS
ulm	PGR	DS_vs_TS	-0.545556103	0.585376829	DS_vs_TS
ulm	PKNOX1	DS_vs_TS	-0.764096888	0.444817985	DS_vs_TS
ulm	POU2F1	DS_vs_TS	-5.448112623	5.15E-08	DS_vs_TS
ulm	POU2F2	DS_vs_TS	-4.426650148	9.62E-06	DS_vs_TS
ulm	POU4F2	DS_vs_TS	-0.472991951	0.636223777	DS_vs_TS
ulm	POU5F1	DS_vs_TS	-1.106484829	0.268529245	DS_vs_TS
ulm	PPARA	DS_vs_TS	-1.379410377	0.167782769	DS_vs_TS
ulm	PPARG	DS_vs_TS	-1.689995446	0.091043485	DS_vs_TS
ulm	PRDM1	DS_vs_TS	-2.704152327	0.006853337	DS_vs_TS
ulm	PRDM14	DS_vs_TS	-0.590272723	0.555014096	DS_vs_TS
ulm	PROX1	DS_vs_TS	-3.033719797	0.002418502	DS_vs_TS
ulm	RARA	DS_vs_TS	-2.251807953	0.024344573	DS_vs_TS
ulm	RBPJ	DS_vs_TS	-1.327126588	0.184481062	DS_vs_TS
ulm	REL	DS_vs_TS	-1.648958144	0.099170983	DS_vs_TS
ulm	RELA	DS_vs_TS	-1.377383191	0.168408305	DS_vs_TS
ulm	RELB	DS_vs_TS	-3.697619518	0.000218178	DS_vs_TS
ulm	REST	DS_vs_TS	0.036860829	0.970596318	DS_vs_TS
ulm	RFX1	DS_vs_TS	0.423144954	0.672193785	DS_vs_TS
ulm	RFX2	DS_vs_TS	-1.483849397	0.137863701	DS_vs_TS
ulm	RFX5	DS_vs_TS	1.237229098	0.216015705	DS_vs_TS
ulm	RUNX1	DS_vs_TS	-1.566075058	0.117345928	DS_vs_TS
ulm	RUNX2	DS_vs_TS	-4.45096659	8.59E-06	DS_vs_TS
ulm	RUNX3	DS_vs_TS	0.36527215	0.714911898	DS_vs_TS
ulm	RXRA	DS_vs_TS	0.016741886	0.986642689	DS_vs_TS
ulm	SIX2	DS_vs_TS	-1.240148355	0.214934211	DS_vs_TS
ulm	SIX5	DS_vs_TS	0.824336779	0.409757473	DS_vs_TS
ulm	SMAD1	DS_vs_TS	-3.078250781	0.002084846	DS_vs_TS
ulm	SMAD3	DS_vs_TS	-3.558702081	0.000373504	DS_vs_TS
ulm	SMAD4	DS_vs_TS	-2.048472819	0.040525944	DS_vs_TS
ulm	SMAD5	DS_vs_TS	4.272407396	1.94E-05	DS_vs_TS
ulm	SNAI2	DS_vs_TS	2.015660992	0.043847993	DS_vs_TS
ulm	SNAPC4	DS_vs_TS	-1.022884037	0.306374315	DS_vs_TS
ulm	SOX10	DS_vs_TS	2.134846502	0.032784949	DS_vs_TS
ulm	SOX11	DS_vs_TS	-1.340790503	0.180002804	DS_vs_TS
ulm	SOX13	DS_vs_TS	-2.806534291	0.005012312	DS_vs_TS
ulm	SOX2	DS_vs_TS	-0.193565292	0.846518126	DS_vs_TS
ulm	SOX6	DS_vs_TS	-2.95858367	0.003093966	DS_vs_TS
ulm	SOX9	DS_vs_TS	-2.213415879	0.026879562	DS_vs_TS
ulm	SP1	DS_vs_TS	-3.263185868	0.001103411	DS_vs_TS
ulm	SP2	DS_vs_TS	-0.884398989	0.376490868	DS_vs_TS
ulm	SP3	DS_vs_TS	-3.941944173	8.11E-05	DS_vs_TS
ulm	SP4	DS_vs_TS	0.841574835	0.400035445	DS_vs_TS
ulm	SPI1	DS_vs_TS	-1.479067024	0.139137216	DS_vs_TS
ulm	SPIB	DS_vs_TS	-3.160205804	0.001578787	DS_vs_TS
ulm	SREBF1	DS_vs_TS	-6.055895635	1.42E-09	DS_vs_TS
ulm	SREBF2	DS_vs_TS	-4.942868601	7.76E-07	DS_vs_TS
ulm	SRF	DS_vs_TS	-1.535619007	0.124646729	DS_vs_TS
ulm	STAT1	DS_vs_TS	-4.782594492	1.74E-06	DS_vs_TS
ulm	STAT2	DS_vs_TS	-0.621454446	0.534307321	DS_vs_TS
ulm	STAT3	DS_vs_TS	-3.58020214	0.000344093	DS_vs_TS
ulm	STAT4	DS_vs_TS	-3.755902865	0.000173178	DS_vs_TS
ulm	STAT5A	DS_vs_TS	-1.019518631	0.307968412	DS_vs_TS
ulm	STAT5B	DS_vs_TS	-1.330985452	0.183208069	DS_vs_TS
ulm	STAT6	DS_vs_TS	-1.307599696	0.191023258	DS_vs_TS
ulm	TAL1	DS_vs_TS	-2.84041939	0.004509704	DS_vs_TS
ulm	TBP	DS_vs_TS	-3.838106564	0.000124345	DS_vs_TS
ulm	TBX21	DS_vs_TS	-0.062241415	0.950371167	DS_vs_TS
ulm	TCF12	DS_vs_TS	-2.845448716	0.004439129	DS_vs_TS
ulm	TCF3	DS_vs_TS	-0.031759456	0.974664178	DS_vs_TS
ulm	TCF4	DS_vs_TS	-3.377219566	0.000733538	DS_vs_TS
ulm	TCF7	DS_vs_TS	-1.424088858	0.154435426	DS_vs_TS
ulm	TCF7L2	DS_vs_TS	-1.366596263	0.171766339	DS_vs_TS
ulm	TEAD1	DS_vs_TS	-6.343603092	2.29E-10	DS_vs_TS
ulm	TEAD2	DS_vs_TS	-3.688241862	0.000226371	DS_vs_TS
ulm	TEAD4	DS_vs_TS	-2.353788179	0.018592246	DS_vs_TS
ulm	TFAP2A	DS_vs_TS	-3.037237567	0.002390465	DS_vs_TS
ulm	TFAP2C	DS_vs_TS	1.726761849	0.084224967	DS_vs_TS
ulm	TFAP4	DS_vs_TS	-2.080934998	0.037451795	DS_vs_TS
ulm	TFDP1	DS_vs_TS	3.031382721	0.002437294	DS_vs_TS
ulm	TGIF2	DS_vs_TS	-1.68413631	0.092170006	DS_vs_TS
ulm	THAP1	DS_vs_TS	-0.959414401	0.337360932	DS_vs_TS
ulm	THAP11	DS_vs_TS	-0.500705304	0.616583722	DS_vs_TS
ulm	TP53	DS_vs_TS	-3.740483739	0.000184149	DS_vs_TS
ulm	TP63	DS_vs_TS	-3.813971351	0.000137138	DS_vs_TS
ulm	TP73	DS_vs_TS	-1.067103205	0.28593735	DS_vs_TS
ulm	TWIST1	DS_vs_TS	-0.099435906	0.920793112	DS_vs_TS
ulm	USF1	DS_vs_TS	-0.794563943	0.426876068	DS_vs_TS
ulm	USF2	DS_vs_TS	-3.209899856	0.001329784	DS_vs_TS
ulm	VDR	DS_vs_TS	-2.950596911	0.003175063	DS_vs_TS
ulm	WT1	DS_vs_TS	-1.17599428	0.239610328	DS_vs_TS
ulm	XBP1	DS_vs_TS	0.499261154	0.617600583	DS_vs_TS
ulm	YY1	DS_vs_TS	1.931749224	0.053403737	DS_vs_TS
ulm	ZBED1	DS_vs_TS	1.060398707	0.288975295	DS_vs_TS
ulm	ZBTB11	DS_vs_TS	1.052667527	0.292505359	DS_vs_TS
ulm	ZBTB33	DS_vs_TS	1.836979291	0.066226901	DS_vs_TS
ulm	ZBTB7A	DS_vs_TS	1.295237104	0.195252511	DS_vs_TS
ulm	ZEB1	DS_vs_TS	1.977832464	0.0479605	DS_vs_TS
ulm	ZEB2	DS_vs_TS	4.907044633	9.31E-07	DS_vs_TS
ulm	ZFX	DS_vs_TS	1.546590219	0.121976972	DS_vs_TS
ulm	ZKSCAN1	DS_vs_TS	-1.095940067	0.273117416	DS_vs_TS
ulm	ZNF143	DS_vs_TS	-3.571899121	0.000355185	DS_vs_TS
ulm	ZNF217	DS_vs_TS	-3.094328882	0.001975146	DS_vs_TS
ulm	ZNF24	DS_vs_TS	1.049341314	0.294032984	DS_vs_TS
ulm	ZNF263	DS_vs_TS	2.490322899	0.012770282	DS_vs_TS
ulm	ZNF274	DS_vs_TS	0.421397589	0.673469039	DS_vs_TS
ulm	ZNF384	DS_vs_TS	-0.936520602	0.349015847	DS_vs_TS
ulm	ZNF592	DS_vs_TS	0.414415339	0.678574138	DS_vs_TS
ulm	ZNF639	DS_vs_TS	-2.639164969	0.008317113	DS_vs_TS
ulm	ZNF740	DS_vs_TS	1.216071164	0.223971314	DS_vs_TS
