## Supplementary material for "Divergent signaling profiles in mTOR gain-of-function Smith-Kingsmore syndrome (SKS) and TSC2 deficiency": Table S11

### Sheet: TSC_vs_WT_depleted
Kinase	Gene Name	Kinase Family	Upregulated Sites (predicted/total)	Downregulated Sites (predicted/total)	Unregulated Sites (predicted/total)	Regulated Direction	Log2FF	pvalue	adj.pvalue
ABL	ABL1	ABL	8 / 103	1953-03-01	25 / 264	+	-0.286	0.7587	1
ACK	TNK2	ACK	10 / 103	1953-03-01	20 / 264	+	0.3579	0.3163	1
ALK	ALK	LTKR	7 / 103	1953-03-01	6 / 264	+	1.58	0.04165	0.6455
ARG	ABL2	ABL	7 / 103	1953-04-01	17 / 264	-	-0.229	0.4785	1
AXL	AXL	TAMR	6 / 103	1953-01-01	9 / 264	+	0.7729	0.2197	1
BLK	BLK	SRC	4 / 103	1953-03-01	11 / 264	-	-0.442	0.4238	1
BMPR2_TYR	BMPR2	TKL	40 / 103	23 / 53	77 / 264	-	-0.5732	0.03241	0.6296
BRK	PTK6	FRK	7 / 103	1953-06-01	20 / 264	-	-0.5795	0.2537	1
BTK	BTK	TEC	2 / 103	0 / 53	8 / 264	+	-0.6421	0.822	1
CSFR	CSF1R	PDGFR	4 / 103	0 / 53	9 / 264	+	0.188	0.5193	1
CSK	CSK	CSK	4 / 103	1953-02-01	17 / 264	-	0.771	0.8593	1
CTK	MATK	CSK	4 / 103	0 / 53	4 / 264	+	1.358	0.1581	1
DDR1	DDR1	DDR	7 / 103	1953-04-01	19 / 264	-	-0.06855	0.5572	1
DDR2	DDR2	DDR	5 / 103	1953-08-01	30 / 264	-	-0.4096	0.2881	1
EGFR	EGFR	ErbB	10 / 103	1953-06-01	29 / 264	-	-0.04346	0.5504	1
EPHA1	EPHA1	EPHR	1 / 103	0 / 53	4 / 264	+	-0.6421	0.8094	1
EPHA2	EPHA2	EPHR	1 / 103	0 / 53	12 / 264	+	-2.227	0.9873	1
EPHA3	EPHA3	EPHR	3 / 103	0 / 53	10 / 264	+	-0.3791	0.7569	1
EPHA4	EPHA4	EPHR	10 / 103	1953-07-01	39 / 264	-	0.1616	0.6851	1
EPHA5	EPHA5	EPHR	3 / 103	1953-01-01	11 / 264	+	-0.5166	0.8034	1
EPHA6	EPHA6	EPHR	6 / 103	1953-02-01	13 / 264	+	0.2424	0.4513	1
EPHA7	EPHA7	EPHR	0 / 103	0 / 53	5 / 264	+	-2.11	1	1
EPHA8	EPHA8	EPHR	1 / 103	0 / 53	3 / 264	+	-0.2271	0.734	1
EPHB1	EPHB1	EPHR	2 / 103	0 / 53	3 / 264	+	0.7729	0.432	1
EPHB2	EPHB2	EPHR	2 / 103	0 / 53	13 / 264	+	-1.343	0.9543	1
EPHB3	EPHB3	EPHR	3 / 103	0 / 53	5 / 264	+	0.6209	0.3988	1
EPHB4	EPHB4	EPHR	4 / 103	0 / 53	6 / 264	+	0.7729	0.2979	1
ETK	BMX	TEC	4 / 103	1953-03-01	1 / 264	-	-3.901	0.01569	0.4864
FAK	PTK2	FAK	10 / 103	1953-04-01	42 / 264	+	-0.7125	0.959	1
FER	FER	FES	7 / 103	1953-07-01	5 / 264	-	-2.802	0.00102	0.09482
FES	FES	FES	5 / 103	1953-02-01	9 / 264	+	0.5099	0.3515	1
FGFR1	FGFR1	FGFR	9 / 103	1953-03-01	9 / 264	+	1.358	0.03621	0.6455
FGFR2	FGFR2	FGFR	5 / 103	0 / 53	8 / 264	+	0.6798	0.2863	1
FGFR3	FGFR3	FGFR	3 / 103	1953-01-01	11 / 264	+	-0.5166	0.8034	1
FGFR4	FGFR4	FGFR	7 / 103	1953-04-01	20 / 264	-	0.005454	0.5943	1
FGR	FGR	SRC	3 / 103	1953-06-01	22 / 264	-	-0.442	0.3181	1
FLT3	FLT3	PDGFR	8 / 103	1953-02-01	6 / 264	+	1.773	0.01905	0.6455
FRK	FRK	FRK	0 / 103	0 / 53	3 / 264	+	-1.458	1	1
FYN	FYN	SRC	7 / 103	1953-06-01	14 / 264	-	-1.094	0.09608	1
HCK	HCK	SRC	2 / 103	1953-01-01	8 / 264	-	0.6835	0.8117	1
HER2	ERBB2	ErbB	2 / 103	0 / 53	8 / 264	+	-0.6421	0.822	1
HER4	ERBB4	ErbB	5 / 103	1953-01-01	13 / 264	+	-0.02062	0.6032	1
IGF1R	IGF1R	INSR	5 / 103	1953-02-01	11 / 264	+	0.2204	0.4822	1
INSR	INSR	INSR	5 / 103	1953-01-01	8 / 264	+	0.6798	0.2863	1
IRR	INSRR	INSR	2 / 103	0 / 53	7 / 264	+	-0.4495	0.7708	1
ITK	ITK	TEC	3 / 103	1953-03-01	14 / 264	-	-0.09408	0.5636	1
JAK1	JAK1	JAK	11 / 103	1953-04-01	36 / 264	+	-0.3526	0.8246	1
JAK2	JAK2	JAK	15 / 103	1953-06-01	28 / 264	+	0.4574	0.1886	1
JAK3	JAK3	JAK	6 / 103	1953-05-01	7 / 264	-	-1.831	0.03385	0.6296
KIT	KIT	PDGFR	2 / 103	1953-01-01	13 / 264	-	1.384	0.9273	1
LCK	LCK	SRC	3 / 103	1953-04-01	13 / 264	-	-0.616	0.3112	1
LIMK1_TYR	LIMK1	TKL	14 / 103	1953-07-01	42 / 264	-	0.2685	0.754	1
LIMK2_TYR	LIMK2	TKL	23 / 103	22 / 53	84 / 264	-	-0.3836	0.1149	1
LTK	LTK	LTKR	1 / 103	0 / 53	4 / 264	+	-0.6421	0.8094	1
LYN	LYN	SRC	2 / 103	1953-02-01	5 / 264	-	-0.9945	0.3317	1
MER	MERTK	TAMR	1 / 103	1953-03-01	7 / 264	-	-1.094	0.224	1
MET	MET	HGFR	2 / 103	1953-01-01	9 / 264	-	0.8535	0.8441	1
MKK4_TYR	MAP2K4	STE	35 / 103	15 / 53	89 / 264	+	0.01144	0.5271	1
MKK6_TYR	MAP2K6	STE	40 / 103	16 / 53	92 / 264	+	0.1563	0.2752	1
MKK7_TYR	MAP2K7	STE	36 / 103	22 / 53	81 / 264	-	-0.4361	0.08593	1
MST1R	MST1R	HGFR	8 / 103	1953-01-01	18 / 264	+	0.188	0.4521	1
MUSK	MUSK	MuSK	5 / 103	1953-02-01	8 / 264	+	0.6798	0.2863	1
MYT1_TYR	PKMYT1	WEE	23 / 103	1953-11-01	57 / 264	+	0.04857	0.49	1
NEK10_TYR	NEK10	Other	15 / 103	1953-10-01	48 / 264	-	-0.05344	0.5195	1
PDGFRA	PDGFRA	PDGFR	7 / 103	1953-02-01	6 / 264	+	1.58	0.04165	0.6455
PDGFRB	PDGFRB	PDGFR	5 / 103	1953-01-01	4 / 264	+	1.68	0.07431	0.8639
PDHK1_TYR	PDK1	PDHK	50 / 103	21 / 53	122 / 264	+	0.07101	0.3872	1
PDHK3_TYR	PDK3	PDHK	42 / 103	21 / 53	107 / 264	+	0.008744	0.5286	1
PDHK4_TYR	PDK4	PDHK	41 / 103	23 / 53	94 / 264	-	-0.2854	0.1793	1
PINK1_TYR	PINK1	Other	25 / 103	17 / 53	65 / 264	-	-0.3816	0.1683	1
PYK2	PTK2B	FAK	4 / 103	1953-02-01	10 / 264	+	0.03597	0.5864	1
RET	RET	RETR	6 / 103	1953-03-01	11 / 264	+	0.4834	0.3326	1
ROS	ROS1	ROSR	2 / 103	1953-02-01	16 / 264	-	0.6835	0.8368	1
SRC	SRC	SRC	3 / 103	1953-05-01	17 / 264	-	-0.5509	0.2983	1
SRMS	SRMS	FRK	4 / 103	1953-04-01	14 / 264	-	-0.5091	0.3533	1
SYK	SYK	SYK	18 / 103	1953-05-01	36 / 264	+	0.3579	0.219	1
TEC	TEC	TEC	3 / 103	1953-02-01	4 / 264	-	-1.316	0.2639	1
TESK1_TYR	TESK1	TKL	20 / 103	15 / 53	67 / 264	-	-0.1573	0.3865	1
TIE2	TEK	TIER	7 / 103	1953-03-01	15 / 264	+	0.2584	0.4246	1
TNK1	TNK1	ACK	9 / 103	1953-04-01	26 / 264	+	-0.1726	0.6931	1
TNNI3K_TYR	TNNI3K	TKL	17 / 103	18 / 53	48 / 264	-	-0.9014	0.01041	0.4839
TRKA	NTRK1	NGFR	4 / 103	1953-01-01	10 / 264	+	0.03597	0.5864	1
TRKB	NTRK2	NGFR	2 / 103	1953-01-01	7 / 264	+	-0.4495	0.7708	1
TRKC	NTRK3	NGFR	4 / 103	1953-01-01	11 / 264	+	-0.1015	0.6479	1
TXK	TXK	TEC	6 / 103	1953-03-01	21 / 264	-	0.4909	0.801	1
TYK2	TYK2	JAK	13 / 103	1953-02-01	21 / 264	+	0.666	0.1194	1
TYRO3	TYRO3	TAMR	1 / 103	1953-01-01	4 / 264	-	-0.3165	0.6019	1
VEGFR1	FLT1	VEGFR	3 / 103	0 / 53	12 / 264	+	-0.6421	0.8423	1
VEGFR2	KDR	VEGFR	3 / 103	0 / 53	4 / 264	+	0.9429	0.3086	1
VEGFR3	FLT4	VEGFR	5 / 103	1953-02-01	8 / 264	+	0.6798	0.2863	1
WEE1_TYR	WEE1	WEE	6 / 103	1953-04-01	26 / 264	-	0.384	0.7761	1
YES	YES1	SRC	4 / 103	0 / 53	13 / 264	+	-0.3425	0.7519	1
ZAP70	ZAP70	SYK	16 / 103	1953-08-01	32 / 264	+	0.3579	0.2394	1

### Sheet: SKS_vs_WT_depleted
Kinase	Gene Name	Kinase Family	Upregulated Sites (predicted/total)	Downregulated Sites (predicted/total)	Unregulated Sites (predicted/total)	Regulated Direction	Log2FF	pvalue	adj.pvalue
ABL	ABL1	ABL	1976-07-01	1964-03-01	26 / 280	+	-0.01173	0.5827	1
ACK	TNK2	ACK	1976-06-01	1964-07-01	20 / 280	-	-0.6147	0.2176	1
ALK	ALK	LTKR	1976-05-01	1964-03-01	8 / 280	+	1.203	0.1199	1
ARG	ABL2	ABL	1976-05-01	1964-02-01	21 / 280	+	-0.189	0.6878	1
AXL	AXL	TAMR	1976-06-01	1964-02-01	8 / 280	+	1.466	0.05455	1
BLK	BLK	SRC	1976-03-01	1964-01-01	14 / 280	+	-0.341	0.7429	1
BMPR2_TYR	BMPR2	TKL	29 / 76	25 / 64	86 / 280	-	-0.3469	0.1276	1
BRK	PTK6	FRK	1976-02-01	1964-07-01	24 / 280	-	-0.3517	0.3481	1
BTK	BTK	TEC	1976-02-01	1964-01-01	7 / 280	+	0.074	0.6063	1
CSFR	CSF1R	PDGFR	1976-03-01	0 / 64	10 / 280	+	0.1444	0.55	1
CSK	CSK	CSK	1976-01-01	1964-03-01	19 / 280	-	0.5337	0.8138	1
CTK	MATK	CSK	0 / 76	1964-01-01	7 / 280	-	0.6781	0.8109	1
DDR1	DDR1	DDR	1976-03-01	1964-09-01	18 / 280	-	-1.129	0.04279	1
DDR2	DDR2	DDR	1976-05-01	1964-08-01	30 / 280	-	-0.2224	0.411	1
EGFR	EGFR	ErbB	1976-08-01	1964-06-01	31 / 280	+	-0.07284	0.6229	1
EPHA1	EPHA1	EPHR	1976-02-01	0 / 64	3 / 280	+	1.296	0.2901	1
EPHA2	EPHA2	EPHR	1976-04-01	1964-01-01	8 / 280	+	0.8814	0.2397	1
EPHA3	EPHA3	EPHR	1976-02-01	1964-01-01	10 / 280	+	-0.4406	0.7663	1
EPHA4	EPHA4	EPHR	1976-09-01	1964-05-01	42 / 280	+	-0.341	0.8094	1
EPHA5	EPHA5	EPHR	1976-04-01	1964-01-01	10 / 280	+	0.5594	0.3477	1
EPHA6	EPHA6	EPHR	1976-04-01	1964-01-01	16 / 280	+	-0.1186	0.6515	1
EPHA7	EPHA7	EPHR	0 / 76	1964-01-01	4 / 280	-	-0.1293	0.6451	1
EPHA8	EPHA8	EPHR	0 / 76	0 / 64	4 / 280	+	-1.302	1	1
EPHB1	EPHB1	EPHR	1976-02-01	0 / 64	3 / 280	+	1.296	0.2901	1
EPHB2	EPHB2	EPHR	1976-04-01	1964-01-01	10 / 280	+	0.5594	0.3477	1
EPHB3	EPHB3	EPHR	1976-03-01	0 / 64	5 / 280	+	1.144	0.2318	1
EPHB4	EPHB4	EPHR	1976-03-01	0 / 64	7 / 280	+	0.659	0.3628	1
ETK	BMX	TEC	1976-02-01	1964-02-01	4 / 280	-	-1.129	0.3101	1
FAK	PTK2	FAK	14 / 76	1964-04-01	38 / 280	+	0.4408	0.1882	1
FER	FER	FES	1976-04-01	1964-02-01	13 / 280	+	0.1809	0.5094	1
FES	FES	FES	1976-03-01	0 / 64	13 / 280	+	-0.2341	0.7017	1
FGFR1	FGFR1	FGFR	1976-06-01	1964-04-01	11 / 280	+	1.007	0.1299	1
FGFR2	FGFR2	FGFR	1976-04-01	1964-03-01	6 / 280	+	1.296	0.1428	1
FGFR3	FGFR3	FGFR	1976-04-01	1964-03-01	8 / 280	+	0.8814	0.2397	1
FGFR4	FGFR4	FGFR	1976-08-01	1964-04-01	19 / 280	+	0.6334	0.1949	1
FGR	FGR	SRC	1976-06-01	1964-03-01	22 / 280	+	0.006886	0.5756	1
FLT3	FLT3	PDGFR	1976-03-01	1964-03-01	10 / 280	-	-0.3923	0.4474	1
FRK	FRK	FRK	1976-01-01	0 / 64	2 / 280	+	0.8814	0.5146	1
FYN	FYN	SRC	1976-06-01	1964-04-01	17 / 280	+	0.3789	0.3633	1
HCK	HCK	SRC	1976-03-01	1964-01-01	7 / 280	+	0.659	0.3628	1
HER2	ERBB2	ErbB	1976-02-01	1964-01-01	7 / 280	+	0.074	0.6063	1
HER4	ERBB4	ErbB	1976-04-01	1964-02-01	13 / 280	+	0.1809	0.5094	1
IGF1R	IGF1R	INSR	1976-02-01	1964-04-01	12 / 280	-	-0.5443	0.3449	1
INSR	INSR	INSR	1976-02-01	1964-01-01	11 / 280	+	-0.5781	0.8057	1
IRR	INSRR	INSR	1976-01-01	0 / 64	8 / 280	+	-1.119	0.888	1
ITK	ITK	TEC	1976-04-01	1964-02-01	14 / 280	+	0.074	0.5597	1
JAK1	JAK1	JAK	1976-09-01	13 / 64	29 / 280	-	-0.9717	0.02811	1
JAK2	JAK2	JAK	15 / 76	1964-09-01	25 / 280	+	1.144	0.00984	0.9152
JAK3	JAK3	JAK	1976-04-01	1964-04-01	10 / 280	-	-0.8074	0.2519	1
KIT	KIT	PDGFR	1976-03-01	1964-02-01	11 / 280	+	0.006886	0.6051	1
LCK	LCK	SRC	1976-03-01	1964-02-01	15 / 280	+	-0.4406	0.7795	1
LIMK1_TYR	LIMK1	TKL	1976-06-01	1964-08-01	49 / 280	-	0.4854	0.8786	1
LIMK2_TYR	LIMK2	TKL	25 / 76	24 / 64	80 / 280	-	-0.3923	0.1063	1
LTK	LTK	LTKR	1976-01-01	0 / 64	4 / 280	+	-0.1186	0.7013	1
LYN	LYN	SRC	1976-03-01	1964-01-01	5 / 280	+	1.144	0.2318	1
MER	MERTK	TAMR	1976-01-01	1964-03-01	7 / 280	-	-0.9069	0.2791	1
MET	MET	HGFR	1976-02-01	1964-04-01	6 / 280	-	-1.544	0.09452	1
MKK4_TYR	MAP2K4	STE	25 / 76	22 / 64	92 / 280	-	-0.06515	0.4618	1
MKK6_TYR	MAP2K6	STE	24 / 76	22 / 64	102 / 280	-	0.08371	0.6721	1
MKK7_TYR	MAP2K7	STE	25 / 76	25 / 64	89 / 280	-	-0.2974	0.1662	1
MST1R	MST1R	HGFR	1976-09-01	1964-03-01	15 / 280	+	1.144	0.04651	1
MUSK	MUSK	MuSK	1976-04-01	1964-03-01	8 / 280	+	0.8814	0.2397	1
MYT1_TYR	PKMYT1	WEE	15 / 76	15 / 64	61 / 280	-	-0.1054	0.4445	1
NEK10_TYR	NEK10	Other	14 / 76	1964-12-01	47 / 280	-	-0.1597	0.4143	1
PDGFRA	PDGFRA	PDGFR	1976-05-01	1964-04-01	6 / 280	+	1.618	0.06158	1
PDGFRB	PDGFRB	PDGFR	1976-03-01	1964-01-01	6 / 280	+	0.8814	0.2968	1
PDHK1_TYR	PDK1	PDHK	32 / 76	30 / 64	131 / 280	-	-0.002751	0.5493	1
PDHK3_TYR	PDK3	PDHK	28 / 76	29 / 64	113 / 280	-	-0.1671	0.278	1
PDHK4_TYR	PDK4	PDHK	24 / 76	25 / 64	109 / 280	-	-0.004955	0.546	1
PINK1_TYR	PINK1	Other	18 / 76	20 / 64	69 / 280	-	-0.3427	0.1754	1
PYK2	PTK2B	FAK	1976-04-01	1964-03-01	9 / 280	+	0.7114	0.293	1
RET	RET	RETR	1976-05-01	1964-03-01	12 / 280	+	0.6183	0.286	1
ROS	ROS1	ROSR	1976-04-01	1964-02-01	14 / 280	+	0.074	0.5597	1
SRC	SRC	SRC	1976-07-01	1964-03-01	15 / 280	+	0.7818	0.165	1
SRMS	SRMS	FRK	1976-03-01	0 / 64	19 / 280	+	-0.7816	0.886	1
SYK	SYK	SYK	1976-09-01	1964-05-01	45 / 280	+	-0.4406	0.8639	1
TEC	TEC	TEC	1976-02-01	1964-01-01	6 / 280	+	0.2964	0.5376	1
TESK1_TYR	TESK1	TKL	17 / 76	18 / 64	67 / 280	-	-0.2331	0.29	1
TIE2	TEK	TIER	1976-05-01	1964-04-01	16 / 280	+	0.2033	0.4773	1
TNK1	TNK1	ACK	1976-03-01	1964-05-01	31 / 280	-	0.503	0.8403	1
TNNI3K_TYR	TNNI3K	TKL	15 / 76	1964-12-01	56 / 280	+	-0.01911	0.5771	1
TRKA	NTRK1	NGFR	1976-03-01	1964-03-01	9 / 280	-	-0.5443	0.3921	1
TRKB	NTRK2	NGFR	1976-01-01	1964-02-01	7 / 280	-	-0.3219	0.5229	1
TRKC	NTRK3	NGFR	1976-01-01	1964-03-01	12 / 280	-	-0.1293	0.5515	1
TXK	TXK	TEC	1976-03-01	1964-02-01	25 / 280	+	-1.178	0.962	1
TYK2	TYK2	JAK	1976-07-01	1964-05-01	24 / 280	+	0.1037	0.5068	1
TYRO3	TYRO3	TAMR	1976-01-01	1964-01-01	4 / 280	-	-0.1293	0.6451	1
VEGFR1	FLT1	VEGFR	1976-03-01	1964-04-01	8 / 280	-	-1.129	0.1662	1
VEGFR2	KDR	VEGFR	1976-01-01	1964-01-01	5 / 280	-	0.1926	0.7121	1
VEGFR3	FLT4	VEGFR	1976-03-01	1964-04-01	8 / 280	-	-1.129	0.1662	1
WEE1_TYR	WEE1	WEE	1976-03-01	1964-09-01	24 / 280	-	-0.7142	0.1345	1
YES	YES1	SRC	1976-02-01	1964-02-01	13 / 280	-	0.5712	0.8044	1
ZAP70	ZAP70	SYK	1976-08-01	1964-09-01	39 / 280	-	-0.01381	0.5563	1

### Sheet: TSC_vs_WT_fed
Kinase	Gene Name	Kinase Family	Upregulated Sites (predicted/total)	Downregulated Sites (predicted/total)	Unregulated Sites (predicted/total)	Regulated Direction	Log2FF	pvalue	adj.pvalue
ABL	ABL1	ABL	1998-08-01	1940-03-01	25 / 282	+	-0.119	0.654	1
ACK	TNK2	ACK	1998-04-01	1940-06-01	23 / 282	-	-0.879	0.1329	1
ALK	ALK	LTKR	1998-03-01	1940-03-01	10 / 282	-	-1.081	0.2103	1
ARG	ABL2	ABL	1998-10-01	1940-02-01	16 / 282	+	0.8468	0.09995	1
AXL	AXL	TAMR	1998-03-01	1940-03-01	10 / 282	-	-1.081	0.2103	1
BLK	BLK	SRC	1998-05-01	1940-01-01	12 / 282	+	0.2618	0.4569	1
BMPR2_TYR	BMPR2	TKL	25 / 98	14 / 40	101 / 282	-	0.03323	0.6044	1
BRK	PTK6	FRK	1998-11-01	1940-04-01	18 / 282	+	0.8143	0.09398	1
BTK	BTK	TEC	1998-02-01	1940-02-01	6 / 282	-	-1.233	0.2606	1
CSFR	CSF1R	PDGFR	1998-03-01	1940-01-01	9 / 282	+	-0.06012	0.6367	1
CSK	CSK	CSK	1998-05-01	1940-01-01	17 / 282	+	-0.2407	0.7133	1
CTK	MATK	CSK	1998-03-01	0 / 40	5 / 282	+	0.7879	0.3406	1
DDR1	DDR1	DDR	1998-05-01	1940-04-01	21 / 282	-	-0.4253	0.3774	1
DDR2	DDR2	DDR	1998-07-01	1940-05-01	31 / 282	-	-0.1854	0.4726	1
EGFR	EGFR	ErbB	1998-12-01	1940-04-01	29 / 282	+	0.2518	0.3554	1
EPHA1	EPHA1	EPHR	0 / 98	1940-01-01	4 / 282	-	-0.8176	0.4871	1
EPHA2	EPHA2	EPHR	1998-07-01	1940-01-01	5 / 282	+	2.01	0.01545	0.7186
EPHA3	EPHA3	EPHR	1998-03-01	0 / 40	10 / 282	+	-0.2121	0.695	1
EPHA4	EPHA4	EPHR	15 / 98	1940-05-01	36 / 282	+	0.2618	0.316	1
EPHA5	EPHA5	EPHR	1998-06-01	0 / 40	9 / 282	+	0.9399	0.1619	1
EPHA6	EPHA6	EPHR	1998-02-01	1940-03-01	16 / 282	-	-0.4026	0.428	1
EPHA7	EPHA7	EPHR	1998-01-01	0 / 40	4 / 282	+	-0.4752	0.777	1
EPHA8	EPHA8	EPHR	1998-02-01	0 / 40	2 / 282	+	1.525	0.2746	1
EPHB1	EPHB1	EPHR	0 / 98	1940-01-01	4 / 282	-	-0.8176	0.4871	1
EPHB2	EPHB2	EPHR	1998-03-01	1940-01-01	11 / 282	+	-0.3496	0.746	1
EPHB3	EPHB3	EPHR	1998-03-01	0 / 40	5 / 282	+	0.7879	0.3406	1
EPHB4	EPHB4	EPHR	1998-01-01	1940-01-01	8 / 282	-	0.1824	0.7018	1
ETK	BMX	TEC	1998-02-01	1940-01-01	5 / 282	-	-0.4957	0.5518	1
FAK	PTK2	FAK	17 / 98	1940-02-01	37 / 282	+	0.4029	0.1923	1
FER	FER	FES	1998-04-01	1940-04-01	11 / 282	-	-1.358	0.101	1
FES	FES	FES	1998-03-01	0 / 40	13 / 282	+	-0.5906	0.8276	1
FGFR1	FGFR1	FGFR	1998-04-01	0 / 40	17 / 282	+	-0.5626	0.8371	1
FGFR2	FGFR2	FGFR	1998-02-01	1940-03-01	8 / 282	-	-1.403	0.1444	1
FGFR3	FGFR3	FGFR	1998-02-01	1940-01-01	12 / 282	-	0.7673	0.8279	1
FGFR4	FGFR4	FGFR	1998-08-01	1940-04-01	19 / 282	-	-0.5697	0.3158	1
FGR	FGR	SRC	1998-09-01	1940-04-01	18 / 282	+	0.5248	0.2367	1
FLT3	FLT3	PDGFR	1998-03-01	1940-01-01	12 / 282	+	-0.4752	0.79	1
FRK	FRK	FRK	1998-01-01	0 / 40	2 / 282	+	0.5248	0.5924	1
FYN	FYN	SRC	1998-08-01	1940-02-01	17 / 282	+	0.4374	0.3008	1
HCK	HCK	SRC	1998-03-01	1940-01-01	7 / 282	+	0.3024	0.4993	1
HER2	ERBB2	ErbB	0 / 98	1940-01-01	9 / 282	-	0.3523	0.7399	1
HER4	ERBB4	ErbB	1998-04-01	1940-01-01	14 / 282	+	-0.2825	0.7265	1
IGF1R	IGF1R	INSR	1998-01-01	1940-02-01	15 / 282	-	0.08927	0.6495	1
INSR	INSR	INSR	1998-01-01	1940-01-01	12 / 282	-	0.7673	0.8279	1
IRR	INSRR	INSR	1998-02-01	1940-01-01	6 / 282	-	-0.2327	0.6086	1
ITK	ITK	TEC	1998-06-01	1940-01-01	13 / 282	+	0.4094	0.3604	1
JAK1	JAK1	JAK	1998-08-01	1940-05-01	38 / 282	-	0.1084	0.647	1
JAK2	JAK2	JAK	1998-06-01	1940-05-01	38 / 282	-	0.1084	0.647	1
JAK3	JAK3	JAK	1998-04-01	1940-01-01	13 / 282	+	-0.1756	0.6794	1
KIT	KIT	PDGFR	1998-03-01	1940-05-01	8 / 282	-	-2.14	0.01401	1
LCK	LCK	SRC	1998-10-01	1940-01-01	9 / 282	+	1.677	0.009422	0.7186
LIMK1_TYR	LIMK1	TKL	17 / 98	1940-05-01	41 / 282	+	0.2548	0.3029	1
LIMK2_TYR	LIMK2	TKL	35 / 98	1940-11-01	83 / 282	+	0.2791	0.1513	1
LTK	LTK	LTKR	1998-01-01	1940-01-01	3 / 282	-	-1.233	0.4133	1
LYN	LYN	SRC	1998-02-01	1940-01-01	6 / 282	-	-0.2327	0.6086	1
MER	MERTK	TAMR	1998-03-01	1940-01-01	7 / 282	+	0.3024	0.4993	1
MET	MET	HGFR	1998-01-01	1940-01-01	10 / 282	-	0.5043	0.7732	1
MKK4_TYR	MAP2K4	STE	36 / 98	16 / 40	87 / 282	-	-0.3747	0.1633	1
MKK6_TYR	MAP2K6	STE	38 / 98	16 / 40	94 / 282	+	0.2182	0.1968	1
MKK7_TYR	MAP2K7	STE	33 / 98	14 / 40	92 / 282	-	-0.1014	0.4465	1
MST1R	MST1R	HGFR	1998-03-01	1940-02-01	22 / 282	-	0.6418	0.8284	1
MUSK	MUSK	MuSK	1998-03-01	1940-02-01	10 / 282	-	-0.4957	0.4524	1
MYT1_TYR	PKMYT1	WEE	22 / 98	1940-05-01	64 / 282	+	-0.01573	0.5707	1
NEK10_TYR	NEK10	Other	18 / 98	1940-05-01	50 / 282	+	0.05091	0.4981	1
PDGFRA	PDGFRA	PDGFR	1998-05-01	1940-02-01	8 / 282	+	0.8468	0.2231	1
PDGFRB	PDGFRB	PDGFR	1998-01-01	1940-02-01	7 / 282	-	-1.01	0.31	1
PDHK1_TYR	PDK1	PDHK	44 / 98	19 / 40	130 / 282	-	-0.04318	0.5	1
PDHK3_TYR	PDK3	PDHK	36 / 98	18 / 40	116 / 282	-	-0.1296	0.3825	1
PDHK4_TYR	PDK4	PDHK	39 / 98	18 / 40	101 / 282	-	-0.3293	0.1705	1
PINK1_TYR	PINK1	Other	25 / 98	1940-09-01	73 / 282	+	-0.02113	0.5781	1
PYK2	PTK2B	FAK	1998-04-01	1940-02-01	10 / 282	-	-0.4957	0.4524	1
RET	RET	RETR	1998-05-01	1940-02-01	13 / 282	+	0.1463	0.5146	1
ROS	ROS1	ROSR	1998-03-01	1940-03-01	14 / 282	-	-0.5952	0.3551	1
SRC	SRC	SRC	1998-04-01	1940-02-01	19 / 282	-	0.4303	0.7645	1
SRMS	SRMS	FRK	1998-05-01	1940-01-01	16 / 282	+	-0.1532	0.6693	1
SYK	SYK	SYK	16 / 98	1940-05-01	38 / 282	+	0.2769	0.2939	1
TEC	TEC	TEC	1998-04-01	1940-01-01	4 / 282	+	1.525	0.1227	1
TESK1_TYR	TESK1	TKL	30 / 98	1940-08-01	64 / 282	+	0.4317	0.07794	1
TIE2	TEK	TIER	1998-02-01	1940-01-01	22 / 282	-	1.642	0.9579	1
TNK1	TNK1	ACK	1998-06-01	1940-04-01	29 / 282	-	0.04036	0.6104	1
TNNI3K_TYR	TNNI3K	TKL	19 / 98	1940-08-01	56 / 282	-	-0.01027	0.563	1
TRKA	NTRK1	NGFR	1998-04-01	0 / 40	11 / 282	+	0.06541	0.5697	1
TRKB	NTRK2	NGFR	1998-01-01	1940-01-01	8 / 282	-	0.1824	0.7018	1
TRKC	NTRK3	NGFR	1998-04-01	1940-01-01	11 / 282	+	0.06541	0.5697	1
TXK	TXK	TEC	1998-08-01	1940-02-01	20 / 282	+	0.2029	0.4381	1
TYK2	TYK2	JAK	1998-07-01	1940-04-01	25 / 282	-	-0.1738	0.4989	1
TYRO3	TYRO3	TAMR	1998-01-01	0 / 40	5 / 282	+	-0.7971	0.8353	1
VEGFR1	FLT1	VEGFR	1998-02-01	1940-02-01	11 / 282	-	-0.3582	0.4965	1
VEGFR2	KDR	VEGFR	1998-03-01	1940-01-01	3 / 282	+	1.525	0.1806	1
VEGFR3	FLT4	VEGFR	1998-02-01	1940-01-01	12 / 282	-	0.7673	0.8279	1
WEE1_TYR	WEE1	WEE	13 / 98	1940-03-01	20 / 282	+	0.9034	0.05218	1
YES	YES1	SRC	1998-03-01	0 / 40	14 / 282	+	-0.6976	0.8594	1
ZAP70	ZAP70	SYK	17 / 98	1940-07-01	32 / 282	+	0.6123	0.09049	1

### Sheet: SKS_vs_WT_fed
Kinase	Gene Name	Kinase Family	Upregulated Sites (predicted/total)	Downregulated Sites (predicted/total)	Unregulated Sites (predicted/total)	Regulated Direction	Log2FF	pvalue	adj.pvalue
ABL	ABL1	ABL	1988-09-01	1973-06-01	21 / 259	+	0.335	0.3386	0.9396
ACK	TNK2	ACK	1988-03-01	1973-07-01	23 / 259	-	-0.1108	0.5033	1
ALK	ALK	LTKR	1988-03-01	1973-03-01	10 / 259	-	-0.09002	0.5729	1
ARG	ABL2	ABL	1988-06-01	1973-04-01	18 / 259	+	-0.02759	0.5992	1
AXL	AXL	TAMR	1988-06-01	1973-03-01	7 / 259	+	1.335	0.08115	0.8385
BLK	BLK	SRC	1988-02-01	0 / 73	16 / 259	+	-1.443	0.9666	1
BMPR2_TYR	BMPR2	TKL	28 / 88	27 / 73	85 / 259	-	-0.1725	0.2977	1
BRK	PTK6	FRK	1988-09-01	1973-05-01	19 / 259	+	0.4794	0.2572	0.9396
BTK	BTK	TEC	1988-02-01	1973-02-01	6 / 259	-	-0.242	0.5558	1
CSFR	CSF1R	PDGFR	1988-01-01	1973-03-01	9 / 259	-	-0.242	0.5131	1
CSK	CSK	CSK	1988-08-01	1973-01-01	14 / 259	+	0.75	0.1645	0.9396
CTK	MATK	CSK	1988-01-01	0 / 73	7 / 259	+	-1.25	0.9063	1
DDR1	DDR1	DDR	1988-08-01	1973-10-01	12 / 259	-	-1.564	0.009696	0.9018
DDR2	DDR2	DDR	1988-09-01	1973-12-01	22 / 259	-	-0.9525	0.04385	0.9396
EGFR	EGFR	ErbB	1988-12-01	1973-04-01	29 / 259	+	0.2844	0.3297	0.9396
EPHA1	EPHA1	EPHR	1988-01-01	1973-01-01	3 / 259	-	-0.242	0.6315	1
EPHA2	EPHA2	EPHR	1988-07-01	1973-01-01	5 / 259	+	2.043	0.01388	0.5164
EPHA3	EPHA3	EPHR	1988-03-01	1973-04-01	6 / 259	-	-1.242	0.1553	0.9396
EPHA4	EPHA4	EPHR	1988-12-01	14 / 73	30 / 259	-	-0.7274	0.07093	0.9396
EPHA5	EPHA5	EPHR	1988-03-01	1973-04-01	8 / 259	-	-0.827	0.2581	1
EPHA6	EPHA6	EPHR	1988-05-01	1973-05-01	11 / 259	-	-0.6895	0.2611	0.9396
EPHA7	EPHA7	EPHR	1988-02-01	1973-01-01	2 / 259	+	1.557	0.2672	0.9396
EPHA8	EPHA8	EPHR	1988-04-01	0 / 73	0 / 259	+	4.717	0.003928	0.3653
EPHB1	EPHB1	EPHR	0 / 88	0 / 73	5 / 259	+	-1.913	1	1
EPHB2	EPHB2	EPHR	1988-03-01	1973-02-01	10 / 259	+	-0.1796	0.6827	1
EPHB3	EPHB3	EPHR	1988-04-01	1973-01-01	3 / 259	+	1.972	0.07189	0.8357
EPHB4	EPHB4	EPHR	1988-02-01	1973-02-01	6 / 259	-	-0.242	0.5558	1
ETK	BMX	TEC	1988-02-01	1973-01-01	5 / 259	+	0.2354	0.5659	1
FAK	PTK2	FAK	14 / 88	1973-05-01	37 / 259	+	0.1553	0.4142	0.9396
FER	FER	FES	1988-06-01	1973-05-01	8 / 259	+	1.142	0.1136	0.9396
FES	FES	FES	1988-02-01	1973-01-01	13 / 259	+	-1.143	0.9286	1
FGFR1	FGFR1	FGFR	1988-04-01	1973-02-01	15 / 259	+	-0.3495	0.7557	1
FGFR2	FGFR2	FGFR	1988-04-01	1973-02-01	7 / 259	+	0.75	0.2947	0.9396
FGFR3	FGFR3	FGFR	1988-03-01	1973-01-01	11 / 259	+	-0.3171	0.7345	1
FGFR4	FGFR4	FGFR	1988-11-01	1973-03-01	17 / 259	+	0.9293	0.06579	0.8357
FGR	FGR	SRC	1988-04-01	1973-04-01	23 / 259	-	0.6966	0.8853	1
FLT3	FLT3	PDGFR	1988-03-01	1973-02-01	11 / 259	+	-0.3171	0.7345	1
FRK	FRK	FRK	0 / 88	0 / 73	3 / 259	+	-1.261	1	1
FYN	FYN	SRC	1988-05-01	1973-04-01	18 / 259	+	-0.2906	0.7384	1
HCK	HCK	SRC	1988-01-01	1973-01-01	9 / 259	-	1.343	0.9197	1
HER2	ERBB2	ErbB	1988-04-01	1973-01-01	5 / 259	+	1.235	0.1698	0.9396
HER4	ERBB4	ErbB	1988-08-01	1973-02-01	9 / 259	+	1.387	0.03952	0.735
IGF1R	IGF1R	INSR	1988-06-01	1973-01-01	11 / 259	+	0.6829	0.2414	0.9396
INSR	INSR	INSR	1988-03-01	1973-01-01	10 / 259	+	-0.1796	0.6827	1
IRR	INSRR	INSR	1988-03-01	1973-01-01	5 / 259	+	0.8204	0.3296	0.9396
ITK	ITK	TEC	1988-04-01	1973-06-01	10 / 259	-	-1.09	0.1132	1
JAK1	JAK1	JAK	1988-08-01	1973-08-01	35 / 259	-	0.3023	0.7762	1
JAK2	JAK2	JAK	1988-11-01	1973-08-01	30 / 259	+	0.1099	0.4748	1
JAK3	JAK3	JAK	1988-05-01	1973-02-01	11 / 259	+	0.4199	0.3817	0.9396
KIT	KIT	PDGFR	1988-04-01	1973-04-01	8 / 259	-	-0.827	0.2581	0.9396
LCK	LCK	SRC	1988-04-01	0 / 73	16 / 259	+	-0.4426	0.7935	1
LIMK1_TYR	LIMK1	TKL	14 / 88	1973-10-01	39 / 259	+	0.07933	0.484	1
LIMK2_TYR	LIMK2	TKL	31 / 88	25 / 73	73 / 259	+	0.3217	0.1336	0.9396
LTK	LTK	LTKR	1988-01-01	1973-02-01	2 / 259	-	-1.827	0.2112	1
LYN	LYN	SRC	1988-01-01	1973-02-01	6 / 259	-	-0.242	0.5558	1
MER	MERTK	TAMR	1988-03-01	1973-03-01	5 / 259	-	-1.09	0.2467	0.9396
MET	MET	HGFR	0 / 88	1973-02-01	10 / 259	-	0.4949	0.7826	1
MKK4_TYR	MAP2K4	STE	25 / 88	25 / 73	89 / 259	-	0.004894	0.5596	1
MKK6_TYR	MAP2K6	STE	25 / 88	24 / 73	99 / 259	-	0.2174	0.8346	1
MKK7_TYR	MAP2K7	STE	26 / 88	30 / 73	83 / 259	-	-0.3588	0.09738	1
MST1R	MST1R	HGFR	1988-06-01	1973-05-01	16 / 259	+	0.1423	0.5011	1
MUSK	MUSK	MuSK	1988-04-01	1973-03-01	8 / 259	+	0.5574	0.3614	0.9396
MYT1_TYR	PKMYT1	WEE	16 / 88	1973-11-01	64 / 259	+	-0.4426	0.9219	1
NEK10_TYR	NEK10	Other	19 / 88	1973-12-01	42 / 259	+	0.413	0.1627	0.9396
PDGFRA	PDGFRA	PDGFR	1988-03-01	1973-05-01	7 / 259	-	-1.342	0.09799	1
PDGFRB	PDGFRB	PDGFR	1988-03-01	1973-03-01	4 / 259	-	-1.412	0.1819	0.9396
PDHK1_TYR	PDK1	PDHK	33 / 88	37 / 73	123 / 259	-	-0.09392	0.363	1
PDHK3_TYR	PDK3	PDHK	28 / 88	31 / 73	111 / 259	-	0.01324	0.5753	1
PDHK4_TYR	PDK4	PDHK	24 / 88	31 / 73	103 / 259	-	-0.09468	0.3881	1
PINK1_TYR	PINK1	Other	22 / 88	21 / 73	64 / 259	-	-0.2193	0.2881	1
PYK2	PTK2B	FAK	1988-06-01	1973-04-01	6 / 259	+	1.557	0.05471	0.8357
RET	RET	RETR	1988-05-01	1973-06-01	9 / 259	-	-1.242	0.08538	0.9396
ROS	ROS1	ROSR	1988-01-01	1973-04-01	15 / 259	-	0.07991	0.6339	1
SRC	SRC	SRC	1988-07-01	1973-01-01	17 / 259	+	0.2773	0.4075	0.9396
SRMS	SRMS	FRK	1988-04-01	1973-03-01	15 / 259	+	-0.3495	0.7557	1
SYK	SYK	SYK	16 / 88	1973-08-01	35 / 259	+	0.4281	0.1844	0.9396
TEC	TEC	TEC	1988-03-01	1973-01-01	5 / 259	+	0.8204	0.3296	0.9396
TESK1_TYR	TESK1	TKL	18 / 88	22 / 73	62 / 259	-	-0.3322	0.1773	1
TIE2	TEK	TIER	1988-07-01	1973-04-01	14 / 259	+	0.5574	0.2642	0.9396
TNK1	TNK1	ACK	1988-10-01	1973-09-01	20 / 259	-	-0.675	0.1589	0.9396
TNNI3K_TYR	TNNI3K	TKL	14 / 88	13 / 73	56 / 259	-	0.2799	0.8073	1
TRKA	NTRK1	NGFR	1988-07-01	1973-02-01	6 / 259	+	1.78	0.02388	0.5552
TRKB	NTRK2	NGFR	1988-03-01	1973-01-01	6 / 259	+	0.5574	0.4095	0.9396
TRKC	NTRK3	NGFR	1988-08-01	1973-01-01	7 / 259	+	1.75	0.01666	0.5164
TXK	TXK	TEC	1988-05-01	1973-07-01	18 / 259	-	-0.4644	0.2971	1
TYK2	TYK2	JAK	1988-07-01	1973-07-01	22 / 259	-	-0.1749	0.4623	1
TYRO3	TYRO3	TAMR	0 / 88	1973-02-01	4 / 259	-	-0.827	0.3938	1
VEGFR1	FLT1	VEGFR	1988-02-01	1973-03-01	10 / 259	-	-0.09002	0.5729	1
VEGFR2	KDR	VEGFR	1988-01-01	0 / 73	6 / 259	+	-1.028	0.8736	1
VEGFR3	FLT4	VEGFR	1988-04-01	1973-03-01	8 / 259	+	0.5574	0.3614	0.9396
WEE1_TYR	WEE1	WEE	1988-06-01	1973-05-01	25 / 259	-	0.4949	0.8333	1
YES	YES1	SRC	1988-05-01	1973-02-01	10 / 259	+	0.5574	0.3232	0.9396
ZAP70	ZAP70	SYK	1988-10-01	1973-07-01	39 / 259	+	-0.4061	0.8506	1

### Sheet: WT_depleted_vs_fed
Kinase	Gene Name	Kinase Family	Upregulated Sites (predicted/total)	Downregulated Sites (predicted/total)	Unregulated Sites (predicted/total)	Regulated Direction	Log2FF	pvalue	adj.pvalue
ABL	ABL1	ABL	1958-05-01	1978-08-01	23 / 284	-	-0.3408	0.3427	1
ACK	TNK2	ACK	1958-06-01	1978-04-01	23 / 284	+	0.3532	0.3655	1
ALK	ALK	LTKR	1958-04-01	1978-04-01	8 / 284	+	1.292	0.1278	1
ARG	ABL2	ABL	1958-05-01	1978-05-01	18 / 284	+	0.4438	0.3472	1
AXL	AXL	TAMR	1958-01-01	1978-04-01	11 / 284	-	-0.4049	0.4103	1
BLK	BLK	SRC	1958-03-01	1978-02-01	13 / 284	+	0.1763	0.5294	1
BMPR2_TYR	BMPR2	TKL	26 / 58	21 / 78	93 / 284	+	0.453	0.05522	1
BRK	PTK6	FRK	1958-07-01	1978-04-01	22 / 284	+	0.6397	0.2019	1
BTK	BTK	TEC	1958-01-01	1978-01-01	8 / 284	+	-0.7082	0.8163	1
CSFR	CSF1R	PDGFR	0 / 58	1978-05-01	8 / 284	-	-1.186	0.1239	1
CSK	CSK	CSK	1958-02-01	1978-02-01	19 / 284	+	-0.9562	0.9006	1
CTK	MATK	CSK	1958-01-01	0 / 78	7 / 284	+	-0.5156	0.7777	1
DDR1	DDR1	DDR	1958-05-01	1978-07-01	18 / 284	-	-0.5018	0.278	1
DDR2	DDR2	DDR	1958-07-01	1978-06-01	30 / 284	+	0.1922	0.4426	1
EGFR	EGFR	ErbB	1958-04-01	1978-11-01	30 / 284	-	-0.4169	0.2458	1
EPHA1	EPHA1	EPHR	0 / 58	1978-01-01	4 / 284	-	0.1357	0.7051	1
EPHA2	EPHA2	EPHR	0 / 58	1978-01-01	12 / 284	-	1.721	0.9599	1
EPHA3	EPHA3	EPHR	1958-01-01	1978-04-01	8 / 284	-	-0.8643	0.2455	1
EPHA4	EPHA4	EPHR	1958-04-01	1978-07-01	45 / 284	-	0.8202	0.9623	1
EPHA5	EPHA5	EPHR	0 / 58	1978-03-01	12 / 284	-	0.1357	0.6626	1
EPHA6	EPHA6	EPHR	1958-02-01	1978-05-01	14 / 284	-	-0.3789	0.3902	1
EPHA7	EPHA7	EPHR	0 / 58	0 / 78	5 / 284	-	1.608	1	1
EPHA8	EPHA8	EPHR	0 / 58	0 / 78	4 / 284	-	1.319	1	1
EPHB1	EPHB1	EPHR	0 / 58	1978-01-01	4 / 284	-	0.1357	0.7051	1
EPHB2	EPHB2	EPHR	1958-01-01	1978-04-01	10 / 284	-	-0.5424	0.3548	1
EPHB3	EPHB3	EPHR	0 / 58	1978-03-01	5 / 284	-	-1.127	0.2365	1
EPHB4	EPHB4	EPHR	0 / 58	1978-03-01	7 / 284	-	-0.642	0.369	1
ETK	BMX	TEC	1958-01-01	1978-02-01	5 / 284	-	-0.5424	0.4665	1
FAK	PTK2	FAK	1958-05-01	1978-10-01	41 / 284	-	0.1713	0.7014	1
FER	FER	FES	1958-04-01	1978-06-01	9 / 284	-	-1.279	0.07878	1
FES	FES	FES	1958-03-01	1978-02-01	11 / 284	+	0.4173	0.4337	1
FGFR1	FGFR1	FGFR	1958-03-01	1978-05-01	13 / 284	-	-0.4858	0.3415	1
FGFR2	FGFR2	FGFR	1958-01-01	1978-06-01	6 / 284	-	-1.864	0.02544	1
FGFR3	FGFR3	FGFR	1958-01-01	1978-05-01	9 / 284	-	-1.016	0.1612	1
FGFR4	FGFR4	FGFR	0 / 58	1978-10-01	21 / 284	-	-0.794	0.1018	1
FGR	FGR	SRC	1958-04-01	1978-08-01	19 / 284	-	-0.6164	0.2027	1
FLT3	FLT3	PDGFR	1958-02-01	1978-02-01	12 / 284	+	-0.2932	0.7198	1
FRK	FRK	FRK	0 / 58	0 / 78	3 / 284	-	0.9563	1	1
FYN	FYN	SRC	1958-05-01	1978-02-01	20 / 284	+	0.2918	0.4224	1
HCK	HCK	SRC	1958-01-01	1978-01-01	9 / 284	+	-0.8782	0.8483	1
HER2	ERBB2	ErbB	1958-01-01	1978-02-01	7 / 284	-	-0.05699	0.612	1
HER4	ERBB4	ErbB	0 / 58	1978-01-01	18 / 284	-	2.306	0.9913	1
IGF1R	IGF1R	INSR	1958-02-01	1978-02-01	14 / 284	+	-0.5156	0.7887	1
INSR	INSR	INSR	1958-01-01	1978-03-01	10 / 284	-	-0.1274	0.557	1
IRR	INSRR	INSR	1958-01-01	1978-01-01	7 / 284	+	-0.5156	0.7777	1
ITK	ITK	TEC	1958-03-01	1978-02-01	15 / 284	+	-0.03016	0.6159	1
JAK1	JAK1	JAK	1958-10-01	1978-06-01	35 / 284	+	0.4844	0.2091	1
JAK2	JAK2	JAK	1958-09-01	13 / 78	27 / 284	-	-0.8099	0.06088	1
JAK3	JAK3	JAK	1958-04-01	1978-04-01	10 / 284	+	0.9698	0.1989	1
KIT	KIT	PDGFR	1958-01-01	1978-03-01	12 / 284	-	0.1357	0.6626	1
LCK	LCK	SRC	1958-05-01	1978-02-01	13 / 284	+	0.9133	0.172	1
LIMK1_TYR	LIMK1	TKL	1958-06-01	13 / 78	44 / 284	-	-0.1054	0.4604	1
LIMK2_TYR	LIMK2	TKL	20 / 58	23 / 78	86 / 284	+	0.1874	0.314	1
LTK	LTK	LTKR	0 / 58	1978-01-01	4 / 284	-	0.1357	0.7051	1
LYN	LYN	SRC	1958-01-01	1978-01-01	7 / 284	+	-0.5156	0.7777	1
MER	MERTK	TAMR	1958-03-01	0 / 78	8 / 284	+	0.8767	0.2811	1
MET	MET	HGFR	1958-03-01	1978-03-01	6 / 284	+	1.292	0.1829	1
MKK4_TYR	MAP2K4	STE	25 / 58	28 / 78	86 / 284	+	0.5094	0.04206	1
MKK6_TYR	MAP2K6	STE	17 / 58	35 / 78	96 / 284	-	-0.4087	0.04857	1
MKK7_TYR	MAP2K7	STE	21 / 58	24 / 78	94 / 284	+	0.1295	0.3768	1
MST1R	MST1R	HGFR	1958-03-01	1978-08-01	16 / 284	-	-0.8643	0.1181	1
MUSK	MUSK	MuSK	1958-02-01	1978-04-01	9 / 284	-	-0.6944	0.2995	1
MYT1_TYR	PKMYT1	WEE	1958-12-01	17 / 78	62 / 284	-	0.002389	0.5577	1
NEK10_TYR	NEK10	Other	13 / 58	1978-10-01	50 / 284	+	0.3483	0.2455	1
PDGFRA	PDGFRA	PDGFR	1958-05-01	1978-04-01	6 / 284	+	2.029	0.02418	1
PDGFRB	PDGFRB	PDGFR	1958-01-01	1978-04-01	5 / 284	-	-1.542	0.1048	1
PDHK1_TYR	PDK1	PDHK	27 / 58	40 / 78	126 / 284	-	-0.209	0.1691	1
PDHK3_TYR	PDK3	PDHK	28 / 58	33 / 78	109 / 284	+	0.3309	0.1054	1
PDHK4_TYR	PDK4	PDHK	25 / 58	32 / 78	101 / 284	+	0.2774	0.1745	1
PINK1_TYR	PINK1	Other	20 / 58	16 / 78	71 / 284	+	0.4639	0.09413	1
PYK2	PTK2B	FAK	1958-03-01	1978-03-01	10 / 284	+	0.5548	0.3834	1
RET	RET	RETR	1958-02-01	1978-06-01	12 / 284	-	-0.8643	0.1683	1
ROS	ROS1	ROSR	1958-01-01	1978-03-01	16 / 284	-	0.5507	0.8173	1
SRC	SRC	SRC	1958-05-01	1978-02-01	18 / 284	+	0.4438	0.3472	1
SRMS	SRMS	FRK	1958-02-01	1978-04-01	16 / 284	-	0.1357	0.6595	1
SYK	SYK	SYK	1958-04-01	16 / 78	39 / 284	-	-0.5789	0.09911	1
TEC	TEC	TEC	1958-03-01	1978-03-01	3 / 284	+	2.292	0.06346	1
TESK1_TYR	TESK1	TKL	15 / 58	13 / 78	74 / 284	+	-0.0108	0.5705	1
TIE2	TEK	TIER	1958-01-01	1978-03-01	21 / 284	-	0.943	0.9231	1
TNK1	TNK1	ACK	1958-05-01	1978-09-01	25 / 284	-	-0.3904	0.295	1
TNNI3K_TYR	TNNI3K	TKL	1958-09-01	1978-12-01	62 / 284	+	-0.4925	0.8988	1
TRKA	NTRK1	NGFR	1958-01-01	1978-04-01	10 / 284	-	-0.5424	0.3548	1
TRKB	NTRK2	NGFR	1958-01-01	1978-01-01	8 / 284	+	-0.7082	0.8163	1
TRKC	NTRK3	NGFR	1958-02-01	1978-02-01	12 / 284	+	-0.2932	0.7198	1
TXK	TXK	TEC	1958-03-01	1978-05-01	22 / 284	-	0.2732	0.7308	1
TYK2	TYK2	JAK	1958-04-01	1978-07-01	25 / 284	-	-0.02784	0.5566	1
TYRO3	TYRO3	TAMR	0 / 58	1978-01-01	5 / 284	-	0.4576	0.7695	1
VEGFR1	FLT1	VEGFR	1958-01-01	1978-03-01	11 / 284	-	0.01012	0.6122	1
VEGFR2	KDR	VEGFR	1958-01-01	1978-02-01	4 / 284	-	-0.8643	0.3829	1
VEGFR3	FLT4	VEGFR	1958-03-01	1978-02-01	10 / 284	+	0.5548	0.3834	1
WEE1_TYR	WEE1	WEE	1958-06-01	1978-04-01	26 / 284	+	0.1763	0.4676	1
YES	YES1	SRC	1958-01-01	1978-02-01	14 / 284	-	0.943	0.8943	1
ZAP70	ZAP70	SYK	1958-08-01	1978-09-01	39 / 284	+	0.006364	0.565	1

### Sheet: TSC_depleted_vs_fed
Kinase	Gene Name	Kinase Family	Upregulated Sites (predicted/total)	Downregulated Sites (predicted/total)	Unregulated Sites (predicted/total)	Regulated Direction	Log2FF	pvalue	adj.pvalue
ABL	ABL1	ABL	1951-06-01	1998-10-01	20 / 271	+	0.6728	0.2128	1
ACK	TNK2	ACK	1951-10-01	1998-04-01	19 / 271	+	1.484	0.007667	0.579
ALK	ALK	LTKR	1951-05-01	1998-01-01	10 / 271	+	1.41	0.07027	1
ARG	ABL2	ABL	1951-05-01	1998-10-01	13 / 271	-	-1.089	0.0535	0.8693
AXL	AXL	TAMR	1951-03-01	1998-02-01	11 / 271	+	0.5353	0.3869	1
BLK	BLK	SRC	1951-04-01	1998-04-01	10 / 271	+	1.088	0.1653	1
BMPR2_TYR	BMPR2	TKL	25 / 51	30 / 98	85 / 271	+	0.6442	0.01245	0.579
BRK	PTK6	FRK	1951-04-01	1998-11-01	18 / 271	-	-0.7569	0.1122	0.8693
BTK	BTK	TEC	1951-02-01	1998-01-01	7 / 271	+	0.6024	0.4308	1
CSFR	CSF1R	PDGFR	0 / 51	1998-04-01	9 / 271	-	-0.2975	0.4688	1
CSK	CSK	CSK	0 / 51	1998-03-01	20 / 271	-	1.27	0.969	1
CTK	MATK	CSK	1951-01-01	1998-01-01	6 / 271	+	-0.1752	0.7046	1
DDR1	DDR1	DDR	1951-04-01	1998-05-01	21 / 271	+	0.01741	0.5821	1
DDR2	DDR2	DDR	1951-04-01	1998-09-01	30 / 271	-	0.2695	0.7579	1
EGFR	EGFR	ErbB	1951-01-01	1998-12-01	32 / 271	-	-0.0524	0.5181	1
EPHA1	EPHA1	EPHR	0 / 51	0 / 98	5 / 271	-	2.001	1	1
EPHA2	EPHA2	EPHR	0 / 51	1998-06-01	7 / 271	-	-1.245	0.09896	0.8693
EPHA3	EPHA3	EPHR	1951-01-01	1998-03-01	9 / 271	-	0.1175	0.6597	1
EPHA4	EPHA4	EPHR	1951-07-01	18 / 98	31 / 271	-	-0.6832	0.06233	0.8693
EPHA5	EPHA5	EPHR	0 / 51	1998-05-01	10 / 271	-	-0.4674	0.3645	1
EPHA6	EPHA6	EPHR	1951-02-01	1998-05-01	14 / 271	-	0.01799	0.6003	1
EPHA7	EPHA7	EPHR	0 / 51	1998-01-01	4 / 271	-	0.5326	0.7884	1
EPHA8	EPHA8	EPHR	0 / 51	1998-01-01	3 / 271	-	0.1175	0.7108	1
EPHB1	EPHB1	EPHR	1951-01-01	0 / 98	4 / 271	+	0.4097	0.5802	1
EPHB2	EPHB2	EPHR	1951-01-01	1998-04-01	10 / 271	-	-0.1455	0.535	1
EPHB3	EPHB3	EPHR	1951-01-01	1998-02-01	5 / 271	-	-0.1455	0.595	1
EPHB4	EPHB4	EPHR	1951-01-01	1998-02-01	7 / 271	-	0.3399	0.7389	1
ETK	BMX	TEC	1951-02-01	1998-04-01	2 / 271	-	-2.467	0.04505	0.8693
FAK	PTK2	FAK	1951-05-01	1998-12-01	39 / 271	-	0.233	0.7542	1
FER	FER	FES	1951-04-01	1998-07-01	8 / 271	-	-1.275	0.0714	0.8693
FES	FES	FES	1951-04-01	1998-03-01	9 / 271	+	1.24	0.1332	1
FGFR1	FGFR1	FGFR	1951-03-01	1998-02-01	16 / 271	+	-0.005314	0.6047	1
FGFR2	FGFR2	FGFR	1951-02-01	1998-01-01	10 / 271	+	0.0878	0.5929	1
FGFR3	FGFR3	FGFR	0 / 51	1998-04-01	11 / 271	-	-0.008008	0.597	1
FGFR4	FGFR4	FGFR	1951-01-01	1998-11-01	19 / 271	-	-0.6789	0.1381	0.9739
FGR	FGR	SRC	1951-02-01	1998-11-01	18 / 271	-	-0.7569	0.1122	0.8693
FLT3	FLT3	PDGFR	1951-04-01	1998-02-01	10 / 271	+	1.088	0.1653	1
FRK	FRK	FRK	0 / 51	1998-02-01	1 / 271	-	-2.467	0.1734	1
FYN	FYN	SRC	1951-06-01	1998-04-01	17 / 271	+	0.9072	0.1366	1
HCK	HCK	SRC	1951-01-01	1998-01-01	9 / 271	+	-0.7602	0.8264	1
HER2	ERBB2	ErbB	0 / 51	1998-01-01	9 / 271	-	1.702	0.9564	1
HER4	ERBB4	ErbB	1951-03-01	1998-07-01	9 / 271	-	-1.105	0.09972	0.8693
IGF1R	IGF1R	INSR	1951-02-01	1998-03-01	13 / 271	+	-0.2907	0.719	1
INSR	INSR	INSR	1951-01-01	1998-02-01	11 / 271	+	-1.05	0.8786	1
IRR	INSRR	INSR	1951-03-01	0 / 98	6 / 271	+	1.41	0.1566	1
ITK	ITK	TEC	1951-02-01	1998-04-01	14 / 271	-	0.3399	0.751	1
JAK1	JAK1	JAK	1951-05-01	1998-09-01	37 / 271	+	-0.4778	0.8351	1
JAK2	JAK2	JAK	1951-07-01	1998-08-01	34 / 271	+	0.1296	0.483	1
JAK3	JAK3	JAK	1951-01-01	1998-05-01	12 / 271	-	-0.2044	0.4869	1
KIT	KIT	PDGFR	1951-02-01	1998-03-01	11 / 271	+	-0.04971	0.639	1
LCK	LCK	SRC	1951-02-01	1998-06-01	12 / 271	-	-0.4674	0.3352	1
LIMK1_TYR	LIMK1	TKL	1951-06-01	13 / 98	44 / 271	-	0.2916	0.8039	1
LIMK2_TYR	LIMK2	TKL	16 / 51	37 / 98	76 / 271	-	-0.429	0.04966	0.8693
LTK	LTK	LTKR	0 / 51	0 / 98	5 / 271	-	2.001	1	1
LYN	LYN	SRC	1951-01-01	1998-03-01	5 / 271	-	-0.7305	0.3601	1
MER	MERTK	TAMR	1951-02-01	1998-04-01	5 / 271	-	-1.146	0.1936	1
MET	MET	HGFR	1951-03-01	1998-04-01	5 / 271	+	1.673	0.1172	1
MKK4_TYR	MAP2K4	STE	21 / 51	36 / 98	82 / 271	+	0.4445	0.08685	0.9739
MKK6_TYR	MAP2K6	STE	17 / 51	34 / 98	97 / 271	-	0.04501	0.6228	1
MKK7_TYR	MAP2K7	STE	16 / 51	34 / 98	89 / 271	-	-0.07917	0.4151	1
MST1R	MST1R	HGFR	1951-05-01	1998-03-01	19 / 271	+	0.4837	0.3254	1
MUSK	MUSK	MuSK	1951-02-01	1998-02-01	11 / 271	+	-0.04971	0.639	1
MYT1_TYR	PKMYT1	WEE	1951-08-01	21 / 98	62 / 271	-	0.09444	0.6647	1
NEK10_TYR	NEK10	Other	1951-12-01	21 / 98	40 / 271	-	-0.5378	0.0881	0.8693
PDGFRA	PDGFRA	PDGFR	1951-05-01	1998-03-01	7 / 271	+	1.924	0.02711	0.8405
PDGFRB	PDGFRB	PDGFR	1951-02-01	1998-01-01	7 / 271	+	0.6024	0.4308	1
PDHK1_TYR	PDK1	PDHK	23 / 51	45 / 98	125 / 271	-	0.006492	0.5604	1
PDHK3_TYR	PDK3	PDHK	22 / 51	34 / 98	114 / 271	+	0.03627	0.5028	1
PDHK4_TYR	PDK4	PDHK	17 / 51	35 / 98	106 / 271	-	0.1312	0.7619	1
PINK1_TYR	PINK1	Other	15 / 51	27 / 98	65 / 271	+	0.2942	0.2554	1
PYK2	PTK2B	FAK	1951-02-01	1998-03-01	11 / 271	+	-0.04971	0.639	1
RET	RET	RETR	1951-01-01	1998-05-01	14 / 271	-	0.01799	0.6003	1
ROS	ROS1	ROSR	1951-02-01	1998-05-01	13 / 271	-	-0.08893	0.5452	1
SRC	SRC	SRC	1951-04-01	1998-05-01	16 / 271	+	0.4097	0.3931	1
SRMS	SRMS	FRK	1951-01-01	1998-11-01	10 / 271	-	-1.605	0.008516	0.792
SYK	SYK	SYK	1951-06-01	15 / 98	38 / 271	-	-0.1264	0.4361	1
TEC	TEC	TEC	1951-01-01	1998-02-01	6 / 271	-	0.1175	0.6733	1
TESK1_TYR	TESK1	TKL	1951-08-01	24 / 98	70 / 271	-	0.07688	0.6507	1
TIE2	TEK	TIER	1951-03-01	1998-04-01	18 / 271	+	-0.1752	0.677	1
TNK1	TNK1	ACK	1951-05-01	1998-07-01	27 / 271	+	-0.02324	0.5965	1
TNNI3K_TYR	TNNI3K	TKL	1951-03-01	24 / 98	56 / 271	-	-0.245	0.2573	1
TRKA	NTRK1	NGFR	0 / 51	1998-04-01	11 / 271	-	-0.008008	0.597	1
TRKB	NTRK2	NGFR	0 / 51	1998-01-01	9 / 271	-	1.702	0.9564	1
TRKC	NTRK3	NGFR	1951-02-01	1998-05-01	9 / 271	-	-0.6194	0.3031	1
TXK	TXK	TEC	1951-03-01	1998-12-01	15 / 271	-	-1.146	0.02885	0.8693
TYK2	TYK2	JAK	1951-03-01	1998-06-01	27 / 271	+	-0.7602	0.887	1
TYRO3	TYRO3	TAMR	0 / 51	1998-02-01	4 / 271	-	-0.4674	0.5037	1
VEGFR1	FLT1	VEGFR	1951-03-01	1998-03-01	9 / 271	+	0.8248	0.2919	1
VEGFR2	KDR	VEGFR	1951-01-01	1998-01-01	5 / 271	+	0.0878	0.6478	1
VEGFR3	FLT4	VEGFR	1951-01-01	1998-01-01	13 / 271	+	-1.291	0.9153	1
WEE1_TYR	WEE1	WEE	1951-04-01	1998-08-01	24 / 271	-	0.1175	0.6533	1
YES	YES1	SRC	1951-03-01	1998-02-01	12 / 271	+	0.4097	0.4337	1
ZAP70	ZAP70	SYK	1951-09-01	14 / 98	33 / 271	+	0.5353	0.1978	1

### Sheet: SKS_depleted_vs_fed
Kinase	Gene Name	Kinase Family	Upregulated Sites (predicted/total)	Downregulated Sites (predicted/total)	Unregulated Sites (predicted/total)	Regulated Direction	Log2FF	pvalue	adj.pvalue
ABL	ABL1	ABL	1973-07-01	1981-04-01	25 / 265	+	0.02352	0.5599	1
ACK	TNK2	ACK	1973-07-01	1981-06-01	20 / 265	+	0.3455	0.3593	1
ALK	ALK	LTKR	1973-05-01	1981-03-01	9 / 265	+	1.012	0.1621	1
ARG	ABL2	ABL	1973-07-01	1981-03-01	18 / 265	+	0.4975	0.2798	1
AXL	AXL	TAMR	1973-02-01	1981-04-01	10 / 265	-	-0.3881	0.4224	1
BLK	BLK	SRC	1973-03-01	0 / 81	15 / 265	+	-0.4619	0.7874	1
BMPR2_TYR	BMPR2	TKL	29 / 73	26 / 81	86 / 265	+	0.2917	0.1535	1
BRK	PTK6	FRK	1973-07-01	1981-05-01	21 / 265	+	0.2751	0.4001	1
BTK	BTK	TEC	1973-02-01	1981-01-01	7 / 265	+	0.05267	0.6136	1
CSFR	CSF1R	PDGFR	1973-01-01	1981-02-01	10 / 265	-	0.6119	0.8148	1
CSK	CSK	CSK	1973-03-01	1981-08-01	13 / 265	-	-1.01	0.08885	0.8263
CTK	MATK	CSK	1973-02-01	1981-01-01	6 / 265	+	0.2751	0.5448	1
DDR1	DDR1	DDR	1973-06-01	1981-09-01	15 / 265	-	-0.973	0.07925	0.8263
DDR2	DDR2	DDR	1973-08-01	1981-07-01	28 / 265	+	0.05267	0.534	1
EGFR	EGFR	ErbB	1973-07-01	1981-11-01	25 / 265	-	-0.5256	0.1923	1
EPHA1	EPHA1	EPHR	1973-01-01	1981-01-01	3 / 265	+	0.2751	0.624	1
EPHA2	EPHA2	EPHR	1973-04-01	1981-05-01	4 / 265	-	-2.032	0.03557	0.8263
EPHA3	EPHA3	EPHR	1973-04-01	1981-02-01	7 / 265	+	1.053	0.1951	1
EPHA4	EPHA4	EPHR	15 / 73	1981-10-01	30 / 265	+	0.86	0.03524	1
EPHA5	EPHA5	EPHR	1973-04-01	1981-02-01	8 / 265	+	0.86	0.2468	1
EPHA6	EPHA6	EPHR	1973-04-01	1981-04-01	13 / 265	+	0.1596	0.5199	1
EPHA7	EPHA7	EPHR	0 / 73	1981-02-01	3 / 265	-	-1.125	0.3335	1
EPHA8	EPHA8	EPHR	0 / 73	1981-02-01	2 / 265	-	-1.71	0.2345	1
EPHB1	EPHB1	EPHR	1973-01-01	1981-01-01	3 / 265	+	0.2751	0.624	1
EPHB2	EPHB2	EPHR	1973-03-01	1981-03-01	9 / 265	+	0.2751	0.4995	1
EPHB3	EPHB3	EPHR	1973-02-01	1981-01-01	5 / 265	+	0.5381	0.468	1
EPHB4	EPHB4	EPHR	1973-02-01	1981-02-01	6 / 265	+	0.2751	0.5448	1
ETK	BMX	TEC	1973-02-01	1981-03-01	4 / 265	-	-1.295	0.2096	1
FAK	PTK2	FAK	1973-12-01	1981-08-01	35 / 265	+	0.3157	0.2966	1
FER	FER	FES	1973-04-01	1981-06-01	9 / 265	-	-1.125	0.1107	0.9363
FES	FES	FES	1973-04-01	1981-03-01	9 / 265	+	0.6901	0.301	1
FGFR1	FGFR1	FGFR	1973-04-01	1981-04-01	13 / 265	+	0.1596	0.5199	1
FGFR2	FGFR2	FGFR	1973-02-01	1981-05-01	5 / 265	-	-1.71	0.05817	0.8263
FGFR3	FGFR3	FGFR	1973-02-01	1981-03-01	9 / 265	-	-0.125	0.5614	1
FGFR4	FGFR4	FGFR	1973-04-01	1981-09-01	17 / 265	-	-0.7925	0.1243	0.9632
FGR	FGR	SRC	1973-07-01	1981-02-01	21 / 265	+	0.2751	0.4001	1
FLT3	FLT3	PDGFR	0 / 73	1981-04-01	12 / 265	-	-0.125	0.5389	1
FRK	FRK	FRK	1973-02-01	0 / 81	1 / 265	+	2.86	0.1189	1
FYN	FYN	SRC	1973-08-01	1981-02-01	16 / 265	+	0.86	0.1189	1
HCK	HCK	SRC	1973-04-01	1981-02-01	6 / 265	+	1.275	0.1475	1
HER2	ERBB2	ErbB	1973-01-01	1981-05-01	5 / 265	-	-1.71	0.05817	0.8263
HER4	ERBB4	ErbB	1973-02-01	1981-08-01	9 / 265	-	-1.54	0.02461	0.8263
IGF1R	IGF1R	INSR	1973-01-01	1981-04-01	13 / 265	-	-0.009559	0.5928	1
INSR	INSR	INSR	1973-02-01	1981-03-01	9 / 265	-	-0.125	0.5614	1
IRR	INSRR	INSR	1973-01-01	1981-01-01	7 / 265	+	-0.9473	0.8605	1
ITK	ITK	TEC	1973-05-01	1981-03-01	12 / 265	+	0.597	0.295	1
JAK1	JAK1	JAK	1973-08-01	1981-09-01	35 / 265	-	0.2494	0.7491	1
JAK2	JAK2	JAK	1973-09-01	1981-11-01	30 / 265	-	-0.2625	0.3531	1
JAK3	JAK3	JAK	1973-03-01	1981-03-01	12 / 265	+	-0.14	0.6648	1
KIT	KIT	PDGFR	1973-01-01	1981-04-01	11 / 265	-	-0.2506	0.4819	1
LCK	LCK	SRC	1973-06-01	1981-01-01	13 / 265	+	0.7445	0.2063	1
LIMK1_TYR	LIMK1	TKL	1973-09-01	13 / 81	43 / 265	-	0.01583	0.5753	1
LIMK2_TYR	LIMK2	TKL	20 / 73	23 / 81	86 / 265	-	0.1927	0.7943	1
LTK	LTK	LTKR	1973-02-01	1981-01-01	2 / 265	+	1.86	0.205	1
LYN	LYN	SRC	1973-04-01	1981-01-01	4 / 265	+	1.86	0.06975	1
MER	MERTK	TAMR	1973-02-01	1981-03-01	6 / 265	-	-0.71	0.3543	1
MET	MET	HGFR	1973-01-01	1981-01-01	10 / 265	+	-1.462	0.9343	1
MKK4_TYR	MAP2K4	STE	21 / 73	21 / 81	93 / 265	+	-0.2868	0.8761	1
MKK6_TYR	MAP2K6	STE	21 / 73	29 / 81	94 / 265	-	-0.01339	0.5284	1
MKK7_TYR	MAP2K7	STE	27 / 73	24 / 81	90 / 265	+	0.1231	0.3636	1
MST1R	MST1R	HGFR	1973-03-01	1981-04-01	20 / 265	-	0.6119	0.8567	1
MUSK	MUSK	MuSK	1973-02-01	1981-03-01	10 / 265	-	0.02697	0.6213	1
MYT1_TYR	PKMYT1	WEE	1973-12-01	20 / 81	58 / 265	-	-0.1739	0.3486	1
NEK10_TYR	NEK10	Other	1973-07-01	19 / 81	47 / 265	-	-0.4033	0.162	1
PDGFRA	PDGFRA	PDGFR	1973-03-01	1981-02-01	10 / 265	+	0.1231	0.559	1
PDGFRB	PDGFRB	PDGFR	1973-01-01	1981-03-01	6 / 265	-	-0.71	0.3543	1
PDHK1_TYR	PDK1	PDHK	38 / 73	34 / 81	118 / 265	+	0.2253	0.1563	1
PDHK3_TYR	PDK3	PDHK	29 / 73	30 / 81	107 / 265	+	-0.02346	0.5911	1
PDHK4_TYR	PDK4	PDHK	27 / 73	26 / 81	102 / 265	+	-0.05751	0.6423	1
PINK1_TYR	PINK1	Other	20 / 73	19 / 81	69 / 265	+	0.07343	0.4614	1
PYK2	PTK2B	FAK	1973-03-01	1981-06-01	7 / 265	-	-1.488	0.05708	0.8263
RET	RET	RETR	1973-03-01	1981-06-01	12 / 265	-	-0.71	0.2248	1
ROS	ROS1	ROSR	1973-05-01	1981-03-01	13 / 265	+	0.4815	0.3434	1
SRC	SRC	SRC	1973-07-01	1981-03-01	14 / 265	+	0.86	0.1416	1
SRMS	SRMS	FRK	1973-04-01	1981-05-01	12 / 265	-	-0.447	0.364	1
SYK	SYK	SYK	1973-08-01	16 / 81	33 / 265	-	-0.6656	0.07412	0.8263
TEC	TEC	TEC	1973-04-01	1981-02-01	3 / 265	+	2.275	0.04162	1
TESK1_TYR	TESK1	TKL	19 / 73	19 / 81	66 / 265	+	0.06356	0.477	1
TIE2	TEK	TIER	1973-03-01	1981-07-01	16 / 265	-	-0.5174	0.2761	1
TNK1	TNK1	ACK	1973-05-01	13 / 81	23 / 265	-	-0.8869	0.0493	0.8263
TNNI3K_TYR	TNNI3K	TKL	1973-09-01	15 / 81	60 / 265	-	0.29	0.8265	1
TRKA	NTRK1	NGFR	1973-03-01	1981-04-01	8 / 265	-	-0.71	0.3007	1
TRKB	NTRK2	NGFR	1973-01-01	1981-03-01	6 / 265	-	-0.71	0.3543	1
TRKC	NTRK3	NGFR	1973-02-01	1981-06-01	8 / 265	-	-1.295	0.08143	0.8263
TXK	TXK	TEC	1973-05-01	1981-05-01	20 / 265	+	-0.14	0.6623	1
TYK2	TYK2	JAK	1973-02-01	1981-05-01	29 / 265	-	0.8261	0.9362	1
TYRO3	TYRO3	TAMR	1973-01-01	1981-01-01	5 / 265	+	-0.4619	0.7706	1
VEGFR1	FLT1	VEGFR	1973-02-01	1981-03-01	10 / 265	-	0.02697	0.6213	1
VEGFR2	KDR	VEGFR	0 / 73	1981-02-01	5 / 265	-	-0.3881	0.5162	1
VEGFR3	FLT4	VEGFR	1973-03-01	1981-03-01	9 / 265	+	0.2751	0.4995	1
WEE1_TYR	WEE1	WEE	1973-04-01	1981-10-01	24 / 265	-	-0.447	0.2502	1
YES	YES1	SRC	1973-03-01	1981-01-01	13 / 265	+	-0.2555	0.7104	1
ZAP70	ZAP70	SYK	1973-09-01	1981-09-01	38 / 265	+	-0.218	0.7303	1
